# maGENEgerZ: An Efficient AI-Based Framework Can Extract More Expressed Genes and Biological Insights Underlying Breast Cancer Drug Response Mechanism

**DOI:** 10.1101/2023.12.29.573686

**Authors:** Turki Turki, Y-h. Taguchi

**Affiliations:** King Abdulaziz University, Department of Computer Science, Jeddah 21589, Saudi Arabia.; Chuo University, Department of Physics, Tokyo 112-8551, Japan.

**Author notes:** **Corresponding Authors**. Turki Turki and Y-h. Taguchi.

**Keywords:** Breast cancer, drug response, gene expression, machine learning, deep learning, AI application in cancer clinical trials

## Abstract

Understanding breast cancer drug response mechanism can play a crucial role in improving the treatment outcomes and survival rates. Existing bioinformatics-based approaches are far from perfect and do not adopt computational methods based on advanced artificial intelligence concepts. Therefore, we introduce a novel computational framework based on an efficient support vector machines (esvm) working as follows. First, we downloaded and processed three gene expression datasets related to breast cancer responding and non-responding to the treatments from the gene expression omnibus (GEO) according to the following GEO accession numbers: GSE130787, GSE140494, and GSE196093. Our method esvm is formulated as a constrained optimization problem in the dual form as a function of λ. We recover the importance of each gene as a function of λ, y, and x. Then, we select *p* genes out of *n,* provided as input to enrichment analysis tools, Enrichr and Metascape. Compared to existing baseline methods including deep learning, results demonstrate superiority and efficiency of esvm achieving high performance results and having more expressed genes in well-established breast cancer cell lines including MD-MB231, MCF7, and HS578T. Moreover, esvm is able to identify (1) various drugs including clinically approved ones (e.g., tamoxifen and erlotinib); (2) seventy-four unique genes (including tumor suppression genes such as TP53 and BRCA1); and (3) thirty-six unique TFs (including SP1 and RELA). These results have been reported to be linked to breast cancer drug response mechanism, progression, and metastasizing. Our method is available publicly in the maGENEgerZ web server at https://aibio.shinyapps.io/maGENEgerZ/.
