## Supplementary material for "maGENEgerZ: An Efficient AI-Based Framework Can Extract More Expressed Genes and Biological Insights Underlying Breast Cancer Drug Response Mechanism": DataSheet1_A.xlsx

### Sheet: esvm
SV2B
NELL2
PNMT
GRP
CAPN13
MATN3
HMGCS2
MAN1C1
DUSP13
FOS
CYTL1
INSM1
GLI3
OBP2A
CCL21
AQP3
PTP4A3
APLN
ANGPTL7
TRIM63
TMEM61
HSD17B2
CD70
KCNS3
LBH
CHI3L2
LGALS2
PPBP
CXXC4
C1orf116
CR2
GFRA1
BBOX1
NR4A1
TUBA3C
GATM
CALML4
TTR
TRH
COL13A1
FABP7
CPVL
GGH
GSTA1
CHRDL2
ADCY5
APOD
NFE2
BNIP3
PGR
IGF1
RASAL1
ERP27
OASL
SERP2
MYO5C
SOSTDC1
LPL
MAGEA2B
ATP1A2
DIRAS3
CAPN9
MMP12
HBM
FAR2
SOCS4
SCAMP5
CEACAM5
FMO3
FKBP10
PCDH10
SPRR1B
POF1B
GABRE
DNALI1
OGDHL
RAB38
MMP3
STAB2
FLRT3
FAM3B
LTF
QDPR
CARTPT
MMP1
ORM1
ABHD1
BCAS1
PLA2G3
MS4A2
BMP6
SLC22A3
CELA3B
VAV3
S100A2
S100A6
FGFR2
SSPN
NDRG1
STXBP6

### Sheet: limma
LRP1
MPST
PDZRN4
CCT8
USP18
TIMM44
ARHGAP28
A2M
FUT5
EIF2B5
ABCA8
SNRPD1
ECHDC3
CNOT6L
THUMPD2
ACAD9
CCDC22
BOLL
THAP10
ASTE1
FKBP3
FRAT1
LRRC8B
CHIT1
MTMR11
MAFK
LGALS3
SIK1
HTR3C
BPIFA3
IVD
RNF112
TM2D2
TSPYL4
DFFA
ERI2
TMEM86B
MEOX1
RBM8A
DNAJC11
VANGL1
PPP1R1B
ANKMY1
CASP7
GATA2
PLCZ1
ACTR3
TMEM160
BICD1
JMJD4
EXOSC6
GREB1L
RXFP2
ING3
MS4A1
BIRC5
SCN7A
HPS4
FMOD
CLNS1A
CDK2AP2
RBBP7
B3GALT1
PRB4
PI4KA
CHEK2
TREH
UPK1A
UCHL1
AATK
NCLN
LRIG1
ANKRD60
PRSS21
BRF1
CELSR1
JDP2
ATP2B1
MZF1
SRSF12
ARAP1
SDC4
RANBP2
VGLL4
C10orf82
FIBCD1
LRRC49
KANK3
CORO1A
SCN3B
OBP2A
CPLX3
LDB2
KCNE2
TOP2B
PI4K2A
RNF186
KRT73
ZNF678
AQP10

### Sheet: sam
PES1
SLC46A3
DKKL1
DLC1
ATP2B1
DUSP1
MAP7D3
ASF1B
ERCC1
SRD5A3
SH3PXD2B
PLA2G2E
RASD1
ART4
NDUFV1
AEBP2
SPRY2
ORC6
CDH5
GPR34
STAT5B
SELL
PPP1R13L
TMEM150C
MDM1
SERPINB12
CLSPN
SNTG1
ZFP64
TJP3
LRRC36
GTPBP6
ZZZ3
DIS3L2
FHL2
CCAR1
HACL1
ANKZF1
TRIB1
SLC2A4
WNT4
MFN2
OSBPL6
IL25
HPCA
CYTH3
RAB40B
OSBPL1A
LGALS9C
MTHFD2L
DBH
COMTD1
PRAMEF8
CDCP1
TGFBRAP1
RPS24
RNF186
TRAM1
CNNM3
HMOX1
RAB5C
PPP4C
HERC5
CXCR4
MAGEE1
ZNF324
GFRA1
SPATA20
HSPB7
BPNT1
MPP4
PRB3
TMEM9
CDKL3
DAD1
PRR5L
ICMT
MYPN
MDM4
OR3A3
TLR9
TRAPPC1
CKLF
S100A3
PEX11B
SPOP
IGFBP2
ACOT9
FSHR
RNF34
COQ2
DNAJC1
MFHAS1
NACC2
USPL1
MOB3A
CCDC54
RBMS3
TFAP2C
ECSIT

### Sheet: ttest
ERCC2
SNAI3
EEF1E1
COX6B1
HTR2B
PARP6
GPR87
ANKRD28
IL10RA
PHC1
CHCHD7
HHAT
KRT31
ADHFE1
TBCA
CHRAC1
SSNA1
DROSHA
CTNND2
PXMP2
CELF6
ITIH4
CYP2S1
PRDM4
AGTR1
ACP6
CD19
XIRP2
GIPC1
PNPLA3
RAB6B
CCNB1
ACER3
ADH5
MINPP1
ALX4
IVD
SLIT1
UBXN6
ADAR
RPS24
BCL2L14
MLLT10
TSPYL2
ZSWIM7
NOP58
FSCN1
PCBP3
RIT1
CHMP2A
FOXN1
ACTB
CYP2J2
ATE1
VSTM2B
FXYD1
ENO3
WASL
MARK3
MED25
NDUFA13
NPC1L1
FOXA3
HPRT1
TBPL1
LYZL4
BTBD2
ICAM1
SYVN1
TCHP
PARP4
GPR161
HEBP1
ABHD1
MFN2
SLFN11
HAUS8
AKTIP
LRRC37B
ELF2
OR51B2
PSMC5
ZBTB40
EBF4
APLP2
TPH1
MCHR2
SLC20A1
HOOK1
F8A1
H6PD
SCARB1
RAB38
CDK14
DZIP1
CTTN
SELP
RB1
MAGED4B
DUSP7

### Sheet: lasso
ATCAY
ALOX5
PTPN11
RNASE7
FXYD1
TLR1
DGAT1
LAMA1
PDE7A
OR52A1
SAP18
CTAGE1
SNRNP200
SLC29A1
CASK
FGF1
CA13
CHTOP
SMC3
PDE1B
XPO4
PTPN14
PDE4DIP
PRSS23
TUBGCP5
IER2
CD80
EIF3B
ROR2
VEGFB
HSPA12A
ARFGAP2
CCDC86
NRBP1
TMX4
ZKSCAN3
GTF3C2
TRIOBP
S100A2
S100A6
IL18BP

### Sheet: DeepLIFT
BBOX1
ATOH8
SCGB2A2
GABRE
FAM3B
CHIT1
SCGB1D2
SMPD3
GZMK
COL11A1
SLC5A1
AQP9
MMP3
AEBP1
AIFM2
CLEC12B
CYP11A1
PTX3
SERPINA3
THSD4
TOM1L1
RSPH1
GPX3
ERP27
FCER1A
CTNND2
ESM1
VSTM2A
HBB
FCRL5
C1orf226
IRX3
CXCL9
C10orf82
MMP12
CFD
SCGB1D1
ADM
SGK1
C22orf31
SMARCC2
KLK11
MMP2
EPN3
PKD2L1
SORBS1
PDGFA
PDZK1IP1
MUC1
CMKLR1
CNN1
CILP
GPR160
WNT6
SP5
SLC7A10
SELP
JUN
STC2
MLXIPL
NUP107
MS4A7
PIGR
PC
RTP4
DAPL1
AKR1C3
TACSTD2
CDC42EP2
ANGPTL1
CHRDL2
IRX4
SYT13
IL10RA
FLRT3
CHST6
TK1
CNTN1
UGCG
CST6
AK4
COL3A1
CA1
ZG16B
GLI3
ITIH5
ABCC11
IGF1
NCEH1
GALNT7
NXNL2
PARD6G
TRPS1
S100A14
ASPA
HIPK1
OVOL1
OASL
PPIG
SERPINB2

### Sheet: DeepSHAP
S100A7
APLN
HBB
RASD1
NPM2
ZBTB16
MMP3
DNALI1
MMP13
DSG3
PKIB
NAP1L2
SLAMF8
RBM47
GPR160
BAALC
SCAMP5
SLC16A3
DUSP1
CORO6
SLC5A1
SMPD3
GBE1
GJB2
VASN
TMEM61
DUSP6
GALNT7
ADAM12
HS3ST2
FAM174B
INHBB
AR
THSD4
FZD10
MND1
GCNT3
GPNMB
SERPINA6
COL5A2
NUP153
PARD6G
CHRDL2
NCKAP1L
PPP1R9A
FAM3B
KANK3
PPIG
CLEC10A
LLGL2
CXCL9
MSMO1
CYP4Z1
GPR65
SLC17A5
PPBP
TTC39A
PCP4
TMEM45A
MUC1
DCAKD
C1QB
GZMK
ICAM2
CHEK1
PLA2G3
SCGB2A2
MAL
SLC12A2
FGR
STXBP6
MFAP4
RTN4R
ARHGEF16
S100A6
RFC3
TMEM184A
TOB1
SOD2
TNFAIP6
TSPAN1
ADRB2
BUB1
RARRES2
PITX2
APOD
ATP1B1
NEIL1
TTC9
RASSF2
TOP2A
MMP16
BANK1
SLC22A3
SDC1
GPD1
CPM
CTTN
SHROOM1
TMEM239

### Sheet: LRP
BBOX1
ATOH8
GABRE
COL11A1
CHIT1
CLEC12B
AQP9
HBB
CFD
SCGB1D2
SCGB2A2
SMPD3
AIFM2
FAM3B
ESM1
MLXIPL
GPX3
BUB1
IGSF6
CYP11A1
BIRC5
FCER1A
IRX3
SLC5A1
RSPO3
GZMK
KCNJ3
TOM1L1
SERPINA3
PKD2L1
ARHGAP25
SP5
CTNND2
UGCG
CXCL9
ORM1
AGTR1
LSP1
MMP12
FCRL5
TACSTD2
THSD4
IL10RA
GDF15
KLK11
FCGR3B
PTX3
NXNL2
SLC7A10
SLAMF8
IRX4
FAT4
CSTA
IGF1
TK1
SGK1
CDC42EP2
GCNT3
SCGB1D1
CXCL11
WNT6
PC
NUP107
TROAP
ABCC11
C10orf82
VSTM2A
NCEH1
FGR
VDR
CTSG
PITX2
ADRA2A
CNN1
STC2
DAPL1
JAM2
CHI3L1
BBS1
AURKA
RTP4
NAP1L2
TSPAN13
GPNMB
THRSP
TNFRSF14
CST1
GHR
AMPD3
MMP3
TRPS1
SPARCL1
NGF
DOCK11
TPM2
APLN
JUN
MS4A7
TRIM29
ASPA
