## Supplementary material for "maGENEgerZ: An Efficient AI-Based Framework Can Extract More Expressed Genes and Biological Insights Underlying Breast Cancer Drug Response Mechanism": DataSheet1_B.xlsx

### Sheet: Sheet1
[esvm]	[limma]	[sam]	[ttest]	[lasso]	[limma&sam]	[esvm&ttest]	[sam&ttest]	[esvm&lasso]	[esvm&limma]	[esvm&sam]	[limma&ttest]	[ttest&lasso]
SV2B	LRP1	PES1	ERCC2	ATCAY	ATP2B1	RAB38	MFN2	S100A2	OBP2A	GFRA1	IVD	FXYD1
NELL2	MPST	SLC46A3	SNAI3	ALOX5	RNF186	ABHD1	RPS24	S100A6
PNMT	PDZRN4	DKKL1	EEF1E1	PTPN11
GRP	CCT8	DLC1	COX6B1	RNASE7
CAPN13	USP18	DUSP1	HTR2B	TLR1
MATN3	TIMM44	MAP7D3	PARP6	DGAT1
HMGCS2	ARHGAP28	ASF1B	GPR87	LAMA1
MAN1C1	A2M	ERCC1	ANKRD28	PDE7A
DUSP13	FUT5	SRD5A3	IL10RA	OR52A1
FOS	EIF2B5	SH3PXD2B	PHC1	SAP18
CYTL1	ABCA8	PLA2G2E	CHCHD7	CTAGE1
INSM1	SNRPD1	RASD1	HHAT	SNRNP200
GLI3	ECHDC3	ART4	KRT31	SLC29A1
CCL21	CNOT6L	NDUFV1	ADHFE1	CASK
AQP3	THUMPD2	AEBP2	TBCA	FGF1
PTP4A3	ACAD9	SPRY2	CHRAC1	CA13
APLN	CCDC22	ORC6	SSNA1	CHTOP
ANGPTL7	BOLL	CDH5	DROSHA	SMC3
TRIM63	THAP10	GPR34	CTNND2	PDE1B
TMEM61	ASTE1	STAT5B	PXMP2	XPO4
HSD17B2	FKBP3	SELL	CELF6	PTPN14
CD70	FRAT1	PPP1R13L	ITIH4	PDE4DIP
KCNS3	LRRC8B	TMEM150C	CYP2S1	PRSS23
LBH	CHIT1	MDM1	PRDM4	TUBGCP5
CHI3L2	MTMR11	SERPINB12	AGTR1	IER2
LGALS2	MAFK	CLSPN	ACP6	CD80
PPBP	LGALS3	SNTG1	CD19	EIF3B
CXXC4	SIK1	ZFP64	XIRP2	ROR2
C1orf116	HTR3C	TJP3	GIPC1	VEGFB
CR2	BPIFA3	LRRC36	PNPLA3	HSPA12A
BBOX1	RNF112	GTPBP6	RAB6B	ARFGAP2
NR4A1	TM2D2	ZZZ3	CCNB1	CCDC86
TUBA3C	TSPYL4	DIS3L2	ACER3	NRBP1
GATM	DFFA	FHL2	ADH5	TMX4
CALML4	ERI2	CCAR1	MINPP1	ZKSCAN3
TTR	TMEM86B	HACL1	ALX4	GTF3C2
TRH	MEOX1	ANKZF1	SLIT1	TRIOBP
COL13A1	RBM8A	TRIB1	UBXN6	IL18BP
FABP7	DNAJC11	SLC2A4	ADAR
CPVL	VANGL1	WNT4	BCL2L14
GGH	PPP1R1B	OSBPL6	MLLT10
GSTA1	ANKMY1	IL25	TSPYL2
CHRDL2	CASP7	HPCA	ZSWIM7
ADCY5	GATA2	CYTH3	NOP58
APOD	PLCZ1	RAB40B	FSCN1
NFE2	ACTR3	OSBPL1A	PCBP3
BNIP3	TMEM160	LGALS9C	RIT1
PGR	BICD1	MTHFD2L	CHMP2A
IGF1	JMJD4	DBH	FOXN1
RASAL1	EXOSC6	COMTD1	ACTB
ERP27	GREB1L	PRAMEF8	CYP2J2
OASL	RXFP2	CDCP1	ATE1
SERP2	ING3	TGFBRAP1	VSTM2B
MYO5C	MS4A1	TRAM1	ENO3
SOSTDC1	BIRC5	CNNM3	WASL
LPL	SCN7A	HMOX1	MARK3
MAGEA2B	HPS4	RAB5C	MED25
ATP1A2	FMOD	PPP4C	NDUFA13
DIRAS3	CLNS1A	HERC5	NPC1L1
CAPN9	CDK2AP2	CXCR4	FOXA3
MMP12	RBBP7	MAGEE1	HPRT1
HBM	B3GALT1	ZNF324	TBPL1
FAR2	PRB4	SPATA20	LYZL4
SOCS4	PI4KA	HSPB7	BTBD2
SCAMP5	CHEK2	BPNT1	ICAM1
CEACAM5	TREH	MPP4	SYVN1
FMO3	UPK1A	PRB3	TCHP
FKBP10	UCHL1	TMEM9	PARP4
PCDH10	AATK	CDKL3	GPR161
SPRR1B	NCLN	DAD1	HEBP1
POF1B	LRIG1	PRR5L	SLFN11
GABRE	ANKRD60	ICMT	HAUS8
DNALI1	PRSS21	MYPN	AKTIP
OGDHL	BRF1	MDM4	LRRC37B
MMP3	CELSR1	OR3A3	ELF2
STAB2	JDP2	TLR9	OR51B2
FLRT3	MZF1	TRAPPC1	PSMC5
FAM3B	SRSF12	CKLF	ZBTB40
LTF	ARAP1	S100A3	EBF4
QDPR	SDC4	PEX11B	APLP2
CARTPT	RANBP2	SPOP	TPH1
MMP1	VGLL4	IGFBP2	MCHR2
ORM1	C10orf82	ACOT9	SLC20A1
BCAS1	FIBCD1	FSHR	HOOK1
PLA2G3	LRRC49	RNF34	F8A1
MS4A2	KANK3	COQ2	H6PD
BMP6	CORO1A	DNAJC1	SCARB1
SLC22A3	SCN3B	MFHAS1	CDK14
CELA3B	CPLX3	NACC2	DZIP1
VAV3	LDB2	USPL1	CTTN
FGFR2	KCNE2	MOB3A	SELP
SSPN	TOP2B	CCDC54	RB1
NDRG1	PI4K2A	RBMS3	MAGED4B
STXBP6	KRT73	TFAP2C	DUSP7
	ZNF678	ECSIT
	AQP10
