## Supplementary material for "maGENEgerZ: An Efficient AI-Based Framework Can Extract More Expressed Genes and Biological Insights Underlying Breast Cancer Drug Response Mechanism": DataSheet2_A.xlsx

### Sheet: esvm
CYP2A6
TIMD4
ARMCX4
KCNE4
CD300LG
ATP6V1C2
ARL11
SPEF2
PTCHD1
SLC30A8
RBAK
ZNF718
MUC19
ENAH
GPR26
TRIM37
DUOXA1
B3GNT5
ABCC4
TAT
CXADR
DCTN5
DAAM1
FILIP1
CDK12
MPV17L
CHPT1
CCDC160
ZNF92
AFF3
MACC1
ZNF506
ST8SIA1
CTSB
CCND2
TOP2A
PSMD3
ALDH2
SORD
KRT18
TNC
KRT19
GJA1
DLG5
PLAT
RRM2
PLK2
LTF
BIRC5
AMFR
LAMC2
ACTG2
NR4A1
TRIM2
SEC24D
PFKFB3
TRIB2
GSTM3
PRKACB
GBP2
FOSB
LPCAT3
AGT
CXCL8
S100A8
STARD3
PAPSS2
BCL6
COL5A1
SOCS2
NELL2
RBP1
SCNN1A
COL15A1
S100A9
AOC1
FDX1
HMOX1
PRKAR2B
CEACAM6
MPZL2
SEMA3C
VCAM1
PLCB4
GSTA1
SLC31A1
SYT1
WASF3
ME1
CDKN2C
PTPN13
CHKA
CHGB
PPP1R3C
PROM1
MT1X
S100P
FGFR3
KYNU
KCNN4

### Sheet: limma
BTBD7
RNF6
METAP1D
LMX1A
GRK5
OR5H1
WNT9B
DHX35
BCL6
ZNF41
ZNF654
BCL9
EQTN
SNAPC2
ALG5
DCAF5
LOXL1
LSMEM1
RAB3IP
ZNF808
ZNF77
ACVR1
XYLT2
SPATA17
PGM1
IQGAP1
RBM33
RPL27
UQCRC1
PCDH10
HSPA9
FABP4
RPL6
KIF11
HAT1
DBF4
SUCLA2
TBX20
SLFNL1
MPO
GATM
SLC9A1
NPRL3
IER2
KCNA6
TRAF4
ITGB2
CNPY2
JUP
FAM47E
MAN2C1
MAP3K5
RAB5B
JRKL
SLAMF1
CAMSAP3
IGF2BP3
THRA
WNT9A
DNM2
KCP
GDPD1
MTHFD2
POLH
FAM227B
TTC39C
RPS4X
IGF2R
SNX32
PCDH1
PITPNM1
MKS1
C11orf54
TRIM29
PHF21B
EPHA8
GPRC5A
CXCL2
TEX10
GNPAT
ADAM22
SP140L
KCTD18
ARL11
GBP6
COL11A1
OAZ2
RBBP6
CCT6A
VAMP2
ARFRP1
PLIN5
EML2
PLA2G4D
A2M
OPN5
C3orf49
AKT1S1
NMRK1
TPR

### Sheet: sam
STAB1
ST6GAL2
WTAP
SRSF5
RELA
GBP6
GTPBP3
RCBTB2
SAR1A
IPO13
SIM2
ODF3
CD74
UBA6
GPATCH11
NSF
PTTG1IP
FABP4
NEUROD1
STAU2
DCTN5
ARMCX5
CDK10
ITGB8
CTCF
KAT6B
GARNL3
MTRR
PER3
SUPT6H
SCP2
GALNTL6
PROCR
SEC62
HEATR3
TAS2R39
SMNDC1
ARHGEF33
IL31RA
TPM1
PRPF4B
ASIC5
LMAN2
SERPINC1
CLCC1
IFNL2
ABLIM1
CCDC14
DAD1
PIAS3
QKI
RPL32
CCNL1
TPI1
SLPI
RHEB
CKS1B
POLR2L
HHIP
TIA1
EFEMP1
NDUFAB1
C3orf52
DSP
GPAA1
SVIL
CTNNBIP1
SNX32
TTC30B
ZNF135
ZNF518A
C5orf15
KLK8
CC2D2A
CST3
GABRG2
DACT2
RPS29
C18orf25
CLASP2
SLC5A6
AP5M1
IFRD1
ZNF697
IGFBP5
HNRNPU
CRTAC1
UBE2W
BAHD1
TACSTD2
ATG13
KIAA2013
ZSCAN20
IQCG
PDE7A
SMAD4
CAMK2N2
RPS5
RGS14
CNTN1

### Sheet: ttest
GOLGA1
HEXIM1
ALDH2
DHX8
SLC2A13
SRRM3
GALNTL6
ZNF527
CLEC4F
VAMP2
GRAPL
POLH
FBXL13
UBE2U
PTCHD1
LGALS3
PDE5A
LEAP2
KIAA0040
DDX3Y
EIF1AY
SARAF
ANPEP
BLCAP
PRSS55
PAX1
CHGB
TRAF2
CTTN
BCAS4
CAPS2
MUCL1
UBE2N
POLR2K
BET1
CTBP1
MTSS1
SCARF1
PACS2
SYT7
IMPA1
USP9X
CCL4
KLHL8
ELOVL5
DAP
CD79B
ICA1L
LMLN
KBTBD6
UBR2
SRSF10
C11orf21
GRHPR
AKNA
ZNF593
TRIM40
PTEN
VWA3A
PRPF38A
ARRB2
NLRP10
TMEM253
DHX16
AKAP8
GIPC3
PADI2
OAS1
ERCC1
ZNF17
CD99
UCHL5
POFUT2
EGFR
HMGCL
SLC22A24
SAR1A
FZD7
RAB11A
PSIP1
OTUD7B
DNTTIP2
FOXR2
RTCB
BMP1
HSD17B4
VRK3
CFB
BRSK1
CTSB
ICMT
TVP23A
KAT6A
PFN1
SLC22A23
ANKAR
RABAC1
ROCK1
SMARCD2
ZIC5

### Sheet: lasso
CCDC65
ADAMTS17
RECQL4
PLXNA3
LACC1
FCRL3
AMER3
GJD3
FAM76B
CD99L2
WFIKKN2
ABCC4
SLC44A4
SQLE
LRPPRC
SHB
PDE6B
SAMHD1
RIN3
GLS2
LRRK1
PLCE1
OR10A3
ANXA2
RNF187
HIRA
ZPR1
FARP1
NR4A1
ERLIN1
ACP2
CLDN7
LZTR1
ZNF318
TMEM243

### Sheet: DeepLIFT
ACTG2
APOD
GSTA1
C5orf46
TFAP2B
CXADR
AMD1
SEMA3C
MEST
CDKN2C
SPARCL1
CHST2
SCNN1A
CLEC7A
LDHB
CEACAM5
STXBP1
CP
CAV1
COTL1
RAD51B
SCRN1
KCNN4
RRP7A
CYP4B1
NDUFB7
PPP1R3C
PROM1
ZNF519
ADIRF
SLC2A3
BCAR3
BIRC5
NOC2L
CCNA2
FABP4
DLGAP5
ZBTB38
MLF2
CTSB
TXNL4A
CHAF1A
NFKBIE
FOXC1
ICAM1
RASEF
GYG1
CXCL9
RAPGEF6
RPRD1A
S100P
DCAF8
PPP1R15A
SAMSN1
LYZ
PHGDH
FGFR2
PDSS2
TM2D3
RPRML
PON2
PRKX
ARHGAP32
GABBR1
LRRC28
BAZ2B
PRKACB
ATG5
PRSS33
NQO1
MUC19
NNT
COL1A1
DDX39A
EPHB3
DR1
HECTD1
MDFIC
SREBF2
ST8SIA1
TSPO
CBR4
SMC4
SNRPF
RHOB
GPAA1
ZKSCAN1
PADI2
RBM25
KLHDC7B
CYP27C1
ITIH5
SEC14L1
POLD1
TROAP
GCC2
SLC9A6
ARSG
VBP1
OXCT1

### Sheet: DeepSHAP
PNLIPRP3
AQP3
ALOX15B
SERPINA1
FOLR1
MUCL1
ATP13A4
TF
EDARADD
SLC38A4
LPL
MAD2L1
DHCR7
MMP9
FSIP1
S100P
GUSB
NDC80
CHML
ZNF57
AGT
GLYATL2
PGC
LAPTM4B
ADIRF
NUCB2
CCDC169
RCN1
KYNU
KPNA2
SLC43A1
SIPA1L2
RHBDL2
CDK1
CEACAM6
LTF
MX1
ARMC8
HSPA4L
CHPT1
COL11A1
LUC7L3
HEATR6
SCNN1A
TTC1
HSPA6
DKK3
MRPL12
LMAN2
SCP2
GPX3
SPOCK1
CRABP2
PSMB9
PDE8B
SNAPC3
PRPF3
CXCL8
FMO5
PRKX
RUNX3
PRKAB1
AFF3
MYRFL
AJUBA
SCCPDH
STX19
CCNA2
DIO2
SLC39A6
AKR1E2
LRPPRC
TLE2
CYP4B1
IL13RA1
CKS1B
STC2
TBC1D8B
NME1
DCK
FAH
ARNT2
USP28
LENG9
HILPDA
PIK3CD
RBBP8
ACSL1
DNAJA1
RAI14
ZNF516
LGALS1
IQGAP2
CARD16
COL16A1
FADS2
TRIM16
S100A2
HSD11B2
TAF15

### Sheet: LRP
RPS27
CAP1
PWP1
B2M
RPL7
SRP9
RPL41
HDAC1
NCBP2
RPL10A
TRA2B
ID2
S100A11
RPS27A
GNA11
HK1
BTBD7
AKR7A2
AHSA1
MARCKSL1
COX7B
TAX1BP1
RPLP1
DLG1
PRKCD
BCR
COL6A3
PSMB2
ZNF148
RPL23A
PTEN
SLPI
LRRFIP1
GALNT1
IFI27
BAD
NSA2
POLR2A
TALDO1
IFNGR1
ADIPOR2
EEF1D
CD48
SEC24B
SPRR4
TPST2
THBS2
PANX2
RPS25
RPL18
PRMT5
ALDH3A2
PUM1
MUCL1
GABARAP
ASCC1
SEC11A
TGFBI
RAB5B
BAG5
ENSA
TARBP1
NPEPPS
NRIP1
TRIM29
CBFB
SUCLA2
LYPLA2
S100A8
RANBP2
CACYBP
GJA1
GCA
SLC25A13
RBBP8
ACTR3
ENOSF1
RAP1B
MRPS14
SRSF7
SH3KBP1
COPS8
CCT8
ANP32A
EFNA1
HMGB1
PPP1CC
ARPC1A
OXCT1
AKR1B1
DBF4
HSPB1
GMFG
TSPAN31
NPTN
U2AF1
DYNLL1
NET1
CAPG
CLK2
