## Supplementary material for "maGENEgerZ: An Efficient AI-Based Framework Can Extract More Expressed Genes and Biological Insights Underlying Breast Cancer Drug Response Mechanism": DataSheet2_B.xlsx

### Sheet: Sheet1
[sam]	[limma]	[ttest]	[esvm]	[lasso]	[esvm&ttest]	[limma&sam]	[esvm&limma]	[limma&ttest]	[sam&ttest]	[esvm&lasso]	[esvm&sam]
STAB1	BTBD7	GOLGA1	CYP2A6	CCDC65	PTCHD1	FABP4	ARL11	POLH	SAR1A	ABCC4	DCTN5
ST6GAL2	RNF6	HEXIM1	TIMD4	ADAMTS17	CTSB	SNX32	BCL6	VAMP2	GALNTL6	NR4A1
WTAP	METAP1D	DHX8	ARMCX4	RECQL4	ALDH2	GBP6
SRSF5	LMX1A	SLC2A13	KCNE4	PLXNA3	CHGB
RELA	GRK5	SRRM3	CD300LG	LACC1
GTPBP3	OR5H1	ZNF527	ATP6V1C2	FCRL3
RCBTB2	WNT9B	CLEC4F	SPEF2	AMER3
IPO13	DHX35	GRAPL	SLC30A8	GJD3
SIM2	ZNF41	FBXL13	RBAK	FAM76B
ODF3	ZNF654	UBE2U	ZNF718	CD99L2
CD74	BCL9	LGALS3	MUC19	WFIKKN2
UBA6	EQTN	PDE5A	ENAH	SLC44A4
GPATCH11	SNAPC2	LEAP2	GPR26	SQLE
NSF	ALG5	KIAA0040	TRIM37	LRPPRC
PTTG1IP	DCAF5	DDX3Y	DUOXA1	SHB
NEUROD1	LOXL1	EIF1AY	B3GNT5	PDE6B
STAU2	LSMEM1	SARAF	TAT	SAMHD1
ARMCX5	RAB3IP	ANPEP	CXADR	RIN3
CDK10	ZNF808	BLCAP	DAAM1	GLS2
ITGB8	ZNF77	PRSS55	FILIP1	LRRK1
CTCF	ACVR1	PAX1	CDK12	PLCE1
KAT6B	XYLT2	TRAF2	MPV17L	OR10A3
GARNL3	SPATA17	CTTN	CHPT1	ANXA2
MTRR	PGM1	BCAS4	CCDC160	RNF187
PER3	IQGAP1	CAPS2	ZNF92	HIRA
SUPT6H	RBM33	MUCL1	AFF3	ZPR1
SCP2	RPL27	UBE2N	MACC1	FARP1
PROCR	UQCRC1	POLR2K	ZNF506	ERLIN1
SEC62	PCDH10	BET1	ST8SIA1	ACP2
HEATR3	HSPA9	CTBP1	CCND2	CLDN7
TAS2R39	RPL6	MTSS1	TOP2A	LZTR1
SMNDC1	KIF11	SCARF1	PSMD3	ZNF318
ARHGEF33	HAT1	PACS2	SORD	TMEM243
IL31RA	DBF4	SYT7	KRT18
TPM1	SUCLA2	IMPA1	TNC
PRPF4B	TBX20	USP9X	KRT19
ASIC5	SLFNL1	CCL4	GJA1
LMAN2	MPO	KLHL8	DLG5
SERPINC1	GATM	ELOVL5	PLAT
CLCC1	SLC9A1	DAP	RRM2
IFNL2	NPRL3	CD79B	PLK2
ABLIM1	IER2	ICA1L	LTF
CCDC14	KCNA6	LMLN	BIRC5
DAD1	TRAF4	KBTBD6	AMFR
PIAS3	ITGB2	UBR2	LAMC2
QKI	CNPY2	SRSF10	ACTG2
RPL32	JUP	C11orf21	TRIM2
CCNL1	FAM47E	GRHPR	SEC24D
TPI1	MAN2C1	AKNA	PFKFB3
SLPI	MAP3K5	ZNF593	TRIB2
RHEB	RAB5B	TRIM40	GSTM3
CKS1B	JRKL	PTEN	PRKACB
POLR2L	SLAMF1	VWA3A	GBP2
HHIP	CAMSAP3	PRPF38A	FOSB
TIA1	IGF2BP3	ARRB2	LPCAT3
EFEMP1	THRA	NLRP10	AGT
NDUFAB1	WNT9A	TMEM253	CXCL8
C3orf52	DNM2	DHX16	S100A8
DSP	KCP	AKAP8	STARD3
GPAA1	GDPD1	GIPC3	PAPSS2
SVIL	MTHFD2	PADI2	COL5A1
CTNNBIP1	FAM227B	OAS1	SOCS2
TTC30B	TTC39C	ERCC1	NELL2
ZNF135	RPS4X	ZNF17	RBP1
ZNF518A	IGF2R	CD99	SCNN1A
C5orf15	PCDH1	UCHL5	COL15A1
KLK8	PITPNM1	POFUT2	S100A9
CC2D2A	MKS1	EGFR	AOC1
CST3	C11orf54	HMGCL	FDX1
GABRG2	TRIM29	SLC22A24	HMOX1
DACT2	PHF21B	FZD7	PRKAR2B
RPS29	EPHA8	RAB11A	CEACAM6
C18orf25	GPRC5A	PSIP1	MPZL2
CLASP2	CXCL2	OTUD7B	SEMA3C
SLC5A6	TEX10	DNTTIP2	VCAM1
AP5M1	GNPAT	FOXR2	PLCB4
IFRD1	ADAM22	RTCB	GSTA1
ZNF697	SP140L	BMP1	SLC31A1
IGFBP5	KCTD18	HSD17B4	SYT1
HNRNPU	COL11A1	VRK3	WASF3
CRTAC1	OAZ2	CFB	ME1
UBE2W	RBBP6	BRSK1	CDKN2C
BAHD1	CCT6A	ICMT	PTPN13
TACSTD2	ARFRP1	TVP23A	CHKA
ATG13	PLIN5	KAT6A	PPP1R3C
KIAA2013	EML2	PFN1	PROM1
ZSCAN20	PLA2G4D	SLC22A23	MT1X
IQCG	A2M	ANKAR	S100P
PDE7A	OPN5	RABAC1	FGFR3
SMAD4	C3orf49	ROCK1	KYNU
CAMK2N2	AKT1S1	SMARCD2	KCNN4
RPS5	NMRK1	ZIC5
RGS14	TPR
CNTN1
