## Supplementary material for "maGENEgerZ: An Efficient AI-Based Framework Can Extract More Expressed Genes and Biological Insights Underlying Breast Cancer Drug Response Mechanism": DataSheet3_A.xlsx

### Sheet: esvm
ARAF
AKT1
AKT1.1
ALK
ALK.1
ALK.2
AAPK1
PRKAB1
ANDR
ATM
ATR
RAF1
CASP7
CHK2
CCND1
EGFR.3
EIF4GI
NOS3.1
ERBB2
ERBB3
ERBB3.1
ESR1
ESR1.1
FADD
IGF1R
IRS1
JAK2
KI67
MLP3B
CSF1
MET
MET.1
KS6A5
MTOR.1
P53.1
KS6B1.2
KS6A1
PD1L1.2
PD1L1.3
PD1L1.4
PTEN
PTEN.1
RB
KS6A2
STAT1
STAT3.1
STA5A
BIRC5
X4EBP1
X4EBP1.1

### Sheet: limma
BAD
CD3E.1
CCNA2
AKT1
CHK2
CTNB1
CHK1
ANDR.1
ALK.1
CREB1
ABL1
ATM
ALK
COF1
ANDR
CD3E
ARAF
AKT1.1
BRAF
BRCA1
ACACA
CASP3
ATR
PRKAB1
ALK.2
RAF1
ABL1.1
CASP9
CASP7
KIT
AAPK1

### Sheet: sam
ANDR
CCND1
EGFR.1
EGFR.3
EIF4GI
ERBB2
ERBB2.1
ERBB2.2
ERBB3.1
ERBB4
ESR1.1
IGF1R
IRS1
JAK2
KS6B1.1
KS6B1.2
PGFRB
PD1L1.3
RET
RS6
SRC
STAT1
STA5A
TYK2

### Sheet: ttest
ANDR
CCND1
EGFR.1
EGFR.3
EIF4GI
ERBB2
ERBB2.1
ERBB2.2
ERBB3.1
ERBB4
ESR1.1
IGF1R
IRS1
JAK2
KS6B1.1
KS6B1.2
PGFRB
PD1L1.3
RET
RS6
SRC
STAT1
STA5A
TYK2

### Sheet: lasso
PRKAB1
CCNB1
EGFR
EGFR.2
EIF4E
NOS3.1
ERBB2.1
ESR1
KS6B1
PD1L1.2
SRC
TSC2

### Sheet: DeepLIFT
KI67
CSF1
ERBB2.2
ERBB2
ESR1.1
KS6B1
NRG1
KS6A1
ERBB2.1
IKBA
STAT3
KS6B1.1
KS6A2
ABL1.1
KS6A5
ACACA
SGK1
CREB1
STAT3.1
MET
AAPK1
ERBB4
VGFR2
PLK1
ALK.1
MET.1
ERBB3.1
RS6
PTEN
ATM
MP2K1
MLH1
YAP1
JAK2
X4EBP1.1
EIF4GI
STAT1
CCND1
FOXO3
FOXO1
CD3E
ABL1
ESR1
CTNB1
PGFRB
IRS1
MTOR
P53.1
CDN1B
INSR

### Sheet: DeepSHAP
CCND1
RS6
ERBB2.2
SGK1
CADH1
RELA
VGFR2
KS6B1
ATR
CASP7
STA5A
MSH6
EIF4E
KS6B1.2
MP2K1
MLP3B
KS6A1
FADD
KS6B1.1
KI67
COF1
CREB1
AAPK1
CTNB1
JAK2
FOXO1
PDCD1
ESR1
AKT1
ABL1
STAT3
NOS3.1
NOS3
PLK1
MTOR.1
ERBB2
PRKAB1
MLH1
MTOR
BIRC5
PTEN.1
RAF1
ERBB4.1
ACACA
ERBB3
EGFR.3
IRS1
P53.1
TSC2
X4EBP1

### Sheet: LRP
CCND1
ATR
RB
FADD
CCNB1
PLK1
IRS1
JAK2
ANDR
ESR1
PGFRA
MLP3B
SRC
NOS3
STAT3.1
KS6B1.2
PTEN.1
PD1L1.3
ESR1.1
RS6
BRCA1
CDN1B
PRKAB1
EGFR.4
KS6A1
ATM
KS6A2
STAT1
MTOR.1
ANDR.1
IKBA
INSR
BIRC5
RELA
FOXO3
STAT3
P53.1
BAD
ERBB2
NRG1
PARP1
ERBB4
ERBB3
ARAF
ERBB2.2
PD1L1.1
ERBB4.1
EIF4GI
TSC2
ABL1.1
