## Supplementary material for "maGENEgerZ: An Efficient AI-Based Framework Can Extract More Expressed Genes and Biological Insights Underlying Breast Cancer Drug Response Mechanism": DataSheet3_B.xlsx

### Sheet: Sheet1
[esvm]	[limma]	[esvm&sam&ttest]	[esvm&limma]	[sam&ttest]	[lasso]	[esvm&lasso]	[sam&ttest&lasso]	[esvm&limma&sam&ttest]	[esvm&limma&lasso]
ERBB3	BAD	CCND1	ARAF	EGFR.1	CCNB1	NOS3.1	ERBB2.1	ANDR	PRKAB1
FADD	CD3E.1	EGFR.3	AKT1	ERBB2.2	EGFR	ESR1	SRC
KI67	CCNA2	EIF4GI	AKT1.1	ERBB4	EGFR.2	PD1L1.2
MLP3B	CTNB1	ERBB2	ALK	KS6B1.1	EIF4E
CSF1	CHK1	ERBB3.1	ALK.1	PGFRB	KS6B1
MET	ANDR.1	ESR1.1	ALK.2	RET	TSC2
MET.1	CREB1	IGF1R	AAPK1	RS6
KS6A5	ABL1	IRS1	ATM	TYK2
MTOR.1	COF1	JAK2	ATR
P53.1	CD3E	KS6B1.2	RAF1
KS6A1	BRAF	PD1L1.3	CASP7
PD1L1.4	BRCA1	STAT1	CHK2
PTEN	ACACA	STA5A
PTEN.1	CASP3
RB	ABL1.1
KS6A2	CASP9
STAT3.1	KIT
BIRC5
X4EBP1
X4EBP1.1
