## Supplementary material for "maGENEgerZ: An Efficient AI-Based Framework Can Extract More Expressed Genes and Biological Insights Underlying Breast Cancer Drug Response Mechanism": Running_Time.xlsx

### Sheet: Sheet1
Dimensions	Esvm	Svm	lasso
50000	1.08	4.86	0.04
100000	1.57	8.24	0.08
150000	2	13.1	0.13
200000	2.74	17	0.22
250000	3.16	21.1	0.25
300000	3.64	26	0.29
350000	4.57	30.5	0.34
400000	4.93	35	0.42
450000	5.5	38.9	0.47
500000	6.25	44.1	0.51
Average	3.544	23.88	0.275
