## Supplementary material for "maGENEgerZ: An Efficient AI-Based Framework Can Extract More Expressed Genes and Biological Insights Underlying Breast Cancer Drug Response Mechanism": Table1_B.xlsx

### Sheet: esvm
Term	Overlap	P-value	Adjusted P-value	Old P-value	Old Adjusted P-value	Odds Ratio	Combined Score	Genes
SF295	5/173	0.00177462	0.140195	0	0	6.1817	39.156	MMP12;MMP1;MMP3;SOSTDC1;TRH
CAKI1	3/93	0.0113729	0.250144	0	0	6.80756	30.4742	GFRA1;CYTL1;FGFR2
HSG	5/276	0.0125527	0.250144	0	0	3.8122	16.6891	NR4A1;CCL21;AQP3;NDRG1;BMP6
huh-7	6/414	0.0177329	0.250144	0	0	3.04944	12.2963	ORM1;GATM;CAPN9;TTR;FLRT3;MATN3
astrocytes	5/309	0.0195105	0.250144	0	0	3.39266	13.3562	LBH;FABP7;PLA2G3;ATP1A2;DNALI1
SKMEL28	6/436	0.0222268	0.250144	0	0	2.89015	11.0012	NR4A1;GGH;RAB38;APOD;FOS;FGFR2
EKVX	4/219	0.0242647	0.250144	0	0	3.81492	14.1867	DIRAS3;FLRT3;PPBP;FGFR2
SKMEL5	5/354	0.0325134	0.250144	0	0	2.94842	10.1016	KCNS3;FABP7;RAB38;CPVL;FGFR2
A498	3/142	0.0344004	0.250144	0	0	4.39687	14.8161	LBH;CD70;NDRG1
MDA MB435	7/621	0.0361634	0.250144	0	0	2.36423	7.84854	QDPR;NR4A1;ANGPTL7;KCNS3;RAB38;MS4A2;NDRG1
MALME 3M	5/366	0.0367166	0.250144	0	0	2.84867	9.41349	GATM;STAB2;APOD;STXBP6;FGFR2
MD MB231	3/150	0.0394643	0.250144	0	0	4.1559	13.4334	PNMT;COL13A1;BCAS1
K562	7/639	0.041163	0.250144	0	0	2.29475	7.32073	NFE2;CCL21;STAB2;STXBP6;IGF1;GABRE;FGFR2
HELA	3/162	0.0477283	0.269324	0	0	3.83991	11.6819	LPL;AQP3;FGFR2
COLO205	5/421	0.0601407	0.31661	0	0	2.46508	6.92951	KCNS3;MYO5C;STAB2;HMGCS2;SPRR1B
LNCAP	5/429	0.0641235	0.31661	0	0	2.41758	6.64095	SLC22A3;C1ORF116;GSTA1;TRH;HMGCS2
RPMI 8226	5/452	0.0763854	0.350148	0	0	2.29047	5.89102	PTP4A3;CEACAM5;RASAL1;CXXC4;LTF
U20S	5/458	0.0797805	0.350148	0	0	2.25944	5.71294	TUBA3C;S100A2;SV2B;PLA2G3;GLI3
HL60	14/1914	0.0947513	0.393966	0	0	1.54223	3.63426	PNMT;CELA3B;CR2;CD70;RASAL1;GLI3;NR4A1;CAPN9;SV2B;FABP7;CHI3L2;STXBP6;MS4A2;FGFR2
HOP92	3/228	0.106284	0.400481	0	0	2.70447	6.06244	SSPN;FOS;OASL
RS11846	4/360	0.106457	0.400481	0	0	2.28745	5.12393	CD70;CHI3L2;FGFR2;BCAS1
A549	2/129	0.13623	0.48919	0	0	3.17741	6.33387	SLC22A3;LBH
HT29	4/456	0.194522	0.663692	0	0	1.79277	2.93515	POF1B;CALML4;FGFR2;BCAS1
HS578T	2/176	0.219892	0.663692	0	0	2.31363	3.50427	COL13A1;FAR2
KM12	2/179	0.225406	0.663692	0	0	2.27407	3.38802	GATM;CEACAM5
OVCAR5	2/180	0.227247	0.663692	0	0	2.26118	3.35043	CEACAM5;MYO5C
SNB19	2/183	0.232776	0.663692	0	0	2.22336	3.24095	CD70;BNIP3
HCC2998	3/335	0.235232	0.663692	0	0	1.82288	2.63804	CEACAM5;CALML4;FAR2
SHSYSY+RA	3/351	0.256595	0.699	0	0	1.73765	2.36364	SCAMP5;OGDHL;CXXC4
HEPG2	3/374	0.287744	0.721183	0	0	1.628	2.02798	LGALS2;ORM1;MATN3
SN12C	2/221	0.303097	0.721183	0	0	1.83403	2.18929	BNIP3;STXBP6
786	1/76	0.31728	0.721183	0	0	2.67003	3.06512	KCNS3
MCF7	3/397	0.319188	0.721183	0	0	1.53116	1.74855	MYO5C;GFRA1;FGFR2
SNB75	2/231	0.321506	0.721183	0	0	1.75305	1.98925	FKBP10;FGFR2
UACC62	2/232	0.323342	0.721183	0	0	1.74534	1.97057	FKBP10;FABP7
SHSYSY-RA	4/584	0.334503	0.721183	0	0	1.38793	1.51993	SCAMP5;OGDHL;CARTPT;CXXC4
NCI H226	4/587	0.337918	0.721183	0	0	1.38057	1.49786	NELL2;SOSTDC1;STXBP6;FGFR2
T24	1/88	0.357294	0.721183	0	0	2.30036	2.36752	S100A2
MOLT4	3/426	0.358905	0.721183	0	0	1.42407	1.45924	CHI3L2;AQP3;FGFR2
IGROV1	2/255	0.365156	0.721183	0	0	1.58482	1.5966	VAV3;CAPN9
ZR75 1	3/440	0.377996	0.728333	0	0	1.37746	1.34009	VAV3;PGR;DNALI1
U251	1/108	0.418887	0.785532	0	0	1.8685	1.62588	S100A2
SF268	1/116	0.441855	0.785532	0	0	1.73781	1.4194	STXBP6
GM2313	2/301	0.445538	0.785532	0	0	1.33786	1.08162	MMP3;SSPN
HOP62	1/118	0.447455	0.785532	0	0	1.70793	1.37349	COL13A1
OVCAR3	1/128	0.474631	0.815128	0	0	1.57266	1.17197	S100A2
ACC3	2/325	0.485237	0.815611	0	0	1.23694	0.894452	GABRE;AQP3
SF539	1/142	0.510469	0.817522	0	0	1.4155	0.951821	CYTL1
U118	1/144	0.515387	0.817522	0	0	1.39556	0.925033	MAN1C1
TK10	1/148	0.525076	0.817522	0	0	1.35731	0.874398	S100A2
U87	2/352	0.527768	0.817522	0	0	1.13994	0.728536	MAN1C1;ATP1A2
HEK 293 T-rex	4/773	0.54359	0.825838	0	0	1.03657	0.631855	PNMT;ANGPTL7;CEACAM5;FGFR2
NCI H23	2/414	0.616225	0.885103	0	0	0.965326	0.467356	NR4A1;STAB2
LOX IMVI	1/192	0.619794	0.885103	0	0	1.04231	0.498607	FGFR2
M14	1/192	0.619794	0.885103	0	0	1.04231	0.498607	KCNS3
UACC257	1/196	0.627415	0.885103	0	0	1.02072	0.475806	RAB38
A361	1/205	0.644012	0.888156	0	0	0.975243	0.429144	DUSP13
OVCAR4	1/212	0.656413	0.888156	0	0	0.942553	0.396782	FGFR2
SKMEL2	1/216	0.663307	0.888156	0	0	0.92483	0.379659	APOD
SAOS2	1/228	0.683176	0.894019	0	0	0.875406	0.333532	FGFR2
ACHN	1/237	0.697312	0.894019	0	0	0.841637	0.303429	GFRA1
NCI H322M	1/253	0.720917	0.894019	0	0	0.787558	0.257713	BBOX1
GM2345	1/259	0.729291	0.894019	0	0	0.769008	0.242762	SSPN
GM97	3/753	0.731672	0.894019	0	0	0.789691	0.246717	ANGPTL7;GRP;FAR2
U138	1/284	0.761587	0.894019	0	0	0.700182	0.190695	GSTA1
HEK293	2/546	0.761745	0.894019	0	0	0.72614	0.197614	PLA2G3;INSM1
T3M4	1/290	0.768752	0.894019	0	0	0.685436	0.180261	OASL
ALVA31	2/560	0.774017	0.894019	0	0	0.70741	0.181211	FAR2;MS4A2
SW620	1/315	0.796381	0.894019	0	0	0.630059	0.14345	CELA3B
SR	1/325	0.806493	0.894019	0	0	0.610301	0.131251	AQP3
GM133	1/336	0.817044	0.894019	0	0	0.589929	0.119203	DIRAS3
CCRT CEM	8/2130	0.848183	0.894019	0	0	0.728517	0.119957	CELA3B;CAPN9;GRP;CHI3L2;MS4A2;BMP6;FGFR2;BCAS1
JURKAT	1/374	0.849295	0.894019	0	0	0.5288	0.0863789	GSTA1
HT1080	1/380	0.853844	0.894019	0	0	0.520269	0.0822058	MMP1
LN18	1/383	0.856068	0.894019	0	0	0.516103	0.0802054	HSD17B2
A204	2/694	0.866227	0.894019	0	0	0.566474	0.0813502	CXXC4;BMP6
GM1600	1/407	0.872691	0.894019	0	0	0.484998	0.0660439	SSPN
A172	1/423	0.882702	0.894019	0	0	0.466226	0.0581697	LBH
RL7	1/521	0.929076	0.929076	0	0	0.376457	0.0276938	DUSP13

### Sheet: limma
Term	Overlap	P-value	Adjusted P-value	Old P-value	Old Adjusted P-value	Odds Ratio	Combined Score	Genes
LNCAP	8/429	0.00139899	0.0951316	0	0	4.02334	26.4414	RANBP2;JMJD4;BRF1;IVD;ARHGAP28;ECHDC3;GATA2;TSPYL4
HEK293	8/546	0.00607279	0.206475	0	0	3.12947	15.9726	RANBP2;JMJD4;CASP7;ERI2;RBBP7;GATA2;USP18;THAP10
NCI H23	6/414	0.0177329	0.401945	0	0	3.04944	12.2963	DFFA;NCLN;ASTE1;MAFK;ATP2B1;BICD1
ACC3	5/325	0.0236481	0.402018	0	0	3.22039	12.0587	RBM8A;SIK1;MZF1;VGLL4;PRSS21
HEK 293T	6/529	0.0495572	0.620016	0	0	2.36488	7.10557	TOP2B;ING3;ASTE1;THUMPD2;PI4KA;PDZRN4
KM12	3/179	0.0607661	0.620016	0	0	3.46603	9.70738	MPST;SDC4;LRIG1
astrocytes	4/309	0.0694479	0.620016	0	0	2.67691	7.1398	LRP1;MZF1;BICD1;VGLL4
GM97	7/753	0.0831956	0.620016	0	0	1.93257	4.80546	CHIT1;B3GALT1;SCN7A;CCT8;LRRC8B;CELSR1;GATA2
EKVX	3/219	0.0971141	0.620016	0	0	2.81844	6.57224	RBM8A;CDK2AP2;ARAP1
SHSYSY+RA	4/351	0.0993699	0.620016	0	0	2.34786	5.421	RBM8A;BRF1;GATA2;SCN3B
NCVADR RES	3/225	0.10319	0.620016	0	0	2.74143	6.22629	RANBP2;PI4K2A;PRSS21
SNB75	3/231	0.109415	0.620016	0	0	2.66848	5.9043	LRP1;A2M;BICD1
OVCAR8	3/242	0.121192	0.633929	0	0	2.54423	5.36929	NCLN;PI4K2A;PRSS21
HCT116	5/574	0.160252	0.659291	0	0	1.78809	3.274	SNRPD1;CHEK2;ERI2;DNAJC11;LRRC8B
DU145	2/143	0.160417	0.659291	0	0	2.85989	5.23355	RBM8A;IVD
U118	2/144	0.162174	0.659291	0	0	2.83961	5.16549	LRP1;PI4K2A
MOLT4	4/426	0.164823	0.659291	0	0	1.92318	3.46728	BIRC5;TIMM44;TMEM160;CORO1A
ZR75 1	4/440	0.17847	0.674049	0	0	1.86009	3.20556	FRAT1;RBM8A;LRIG1;CELSR1
HELA	2/162	0.194344	0.674049	0	0	2.51786	4.12456	GREB1L;MEOX1
SF295	2/173	0.214389	0.674049	0	0	2.35458	3.62596	BRF1;TMEM160
GM133	3/336	0.236558	0.674049	0	0	1.81731	2.61977	ACTR3;ATP2B1;THAP10
NCI 460	2/187	0.240161	0.674049	0	0	2.17485	3.1023	CASP7;ABCA8
SKMEL5	3/354	0.260633	0.674049	0	0	1.72253	2.31619	HPS4;ABCA8;A2M
RL7	4/521	0.263696	0.674049	0	0	1.56214	2.08227	TOP2B;FRAT1;ING3;CLNS1A
A204	5/694	0.266835	0.674049	0	0	1.4675	1.93875	BRF1;MTMR11;LRRC49;MZF1;VGLL4
RS11846	3/360	0.268733	0.674049	0	0	1.69306	2.22474	ING3;CCT8;MS4A1
OVCAR4	2/212	0.28646	0.674049	0	0	1.91351	2.39219	CELSR1;MEOX1
SN12C	2/221	0.303097	0.674049	0	0	1.83403	2.18929	SDC4;ARHGAP28
MCF7	3/397	0.319188	0.674049	0	0	1.53116	1.74855	RBM8A;USP18;PI4K2A
UACC62	2/232	0.323342	0.674049	0	0	1.74534	1.97057	ABCA8;FMOD
SHSYSY-RA	4/584	0.334503	0.674049	0	0	1.38793	1.51993	RBM8A;GATA2;SCN3B;TSPYL4
UO31	1/82	0.337586	0.674049	0	0	2.47151	2.6839	NCLN
A172	3/423	0.354804	0.674049	0	0	1.43446	1.48638	JMJD4;SIK1;PI4K2A
HL60	11/1914	0.360301	0.674049	0	0	1.16886	1.19319	EIF2B5;DFFA;KCNE2;NCLN;ASTE1;DNAJC11;AATK;TIMM44;CCDC22;MZF1;MS4A1
IGROV1	2/255	0.365156	0.674049	0	0	1.58482	1.5966	MPST;VGLL4
SKMEL28	3/436	0.372551	0.674049	0	0	1.39047	1.37292	HPS4;PI4KA;A2M
CAKI1	1/93	0.373273	0.674049	0	0	2.17479	2.14314	SDC4
MDA MB435	4/621	0.376674	0.674049	0	0	1.3022	1.27144	EIF2B5;NCLN;CCDC22;ARAP1
U138	2/284	0.416433	0.726088	0	0	1.41974	1.24374	LRP1;LDB2
OVCAR3	1/128	0.474631	0.774299	0	0	1.57266	1.17197	TMEM160
RXF393	1/135	0.492863	0.774299	0	0	1.48997	1.05419	CDK2AP2
CCRT CEM	11/2130	0.502392	0.774299	0	0	1.03712	0.713925	FUT5;PRB4;DFFA;KCNE2;LRP1;ARAP1;CCT8;LRRC8B;CORO1A;ANKMY1;KANK3
PANC1	2/337	0.504428	0.774299	0	0	1.1919	0.815652	UPK1A;RBM8A
U87	2/352	0.527768	0.774299	0	0	1.13994	0.728536	ATP2B1;PI4K2A
MD MB231	1/150	0.529849	0.774299	0	0	1.33896	0.850458	ECHDC3
ALVA31	3/560	0.533723	0.774299	0	0	1.07403	0.674363	FUT5;ING3;RNF186
HEK 293 T-rex	4/773	0.54359	0.774299	0	0	1.03657	0.631855	BRF1;SNRPD1;RBBP7;ANKMY1
JURKAT	2/374	0.560652	0.774299	0	0	1.07132	0.619924	VANGL1;BRF1
HEPG2	2/374	0.560652	0.774299	0	0	1.07132	0.619924	ARAP1;A2M
HT1080	2/380	0.569337	0.774299	0	0	1.05399	0.593694	MTMR11;ATP2B1
SNB19	1/183	0.602079	0.802382	0	0	1.09435	0.555236	BICD1
K562	3/639	0.623729	0.802382	0	0	0.936783	0.442199	KCNE2;PI4KA;CCT8
COLO205	2/421	0.625386	0.802382	0	0	0.948858	0.445381	RBM8A;ERI2
SKMEL2	1/216	0.663307	0.819334	0	0	0.92483	0.379659	NCLN
U20S	2/458	0.671038	0.819334	0	0	0.870211	0.347153	BIRC5;GATA2
HCT15	1/226	0.679947	0.819334	0	0	0.883277	0.340716	CHEK2
ACHN	1/237	0.697312	0.819334	0	0	0.841637	0.303429	PI4K2A
SKOV3	1/238	0.698843	0.819334	0	0	0.838043	0.300295	CELSR1
NCI H322M	1/253	0.720917	0.82653	0	0	0.787558	0.257713	BICD1
GM2345	1/259	0.729291	0.82653	0	0	0.769008	0.242762	ATP2B1
HSG	1/276	0.751691	0.837951	0	0	0.720845	0.205751	SIK1
GM2313	1/301	0.781338	0.846155	0	0	0.659933	0.162836	ACTR3
NCI H226	2/587	0.796151	0.846155	0	0	0.673818	0.153608	BRF1;KANK3
SW620	1/315	0.796381	0.846155	0	0	0.630059	0.14345	BICD1
HCC2998	1/335	0.816109	0.853775	0	0	0.591726	0.120243	LRRC8B
huh-7	1/414	0.877171	0.900954	0	0	0.476606	0.0624608	MZF1
RPMI 8226	1/452	0.898901	0.900954	0	0	0.435598	0.0464269	CDK2AP2
HT29	1/456	0.900954	0.900954	0	0	0.431679	0.0450245	GATA2

### Sheet: sam
Term	Overlap	P-value	Adjusted P-value	Old P-value	Old Adjusted P-value	Odds Ratio	Combined Score	Genes
MOLT4	7/426	0.00555005	0.220046	0	0	3.49955	18.1765	HERC5;LRRC36;STAT5B;MFHAS1;CXCR4;ZNF324;OR3A3
A498	4/142	0.00564221	0.220046	0	0	5.96679	30.8929	TRAM1;CDCP1;MAP7D3;PPP1R13L
SF268	3/116	0.0204649	0.417276	0	0	5.41566	21.0617	CYTH3;ACOT9;GTPBP6
HOP62	3/118	0.0213987	0.417276	0	0	5.32093	20.4559	CDCP1;DAD1;GTPBP6
ACHN	4/237	0.0311856	0.486495	0	0	3.51699	12.1962	PPP4C;DUSP1;FHL2;GFRA1
NCI H23	5/414	0.0567758	0.592155	0	0	2.50817	7.19505	STAT5B;TFAP2C;MAP7D3;ZFP64;ATP2B1
ALVA31	6/560	0.0619082	0.592155	0	0	2.22897	6.20123	BPNT1;SLC2A4;OSBPL1A;RNF186;ECSIT;RPS24
DLD1	3/183	0.0640528	0.592155	0	0	3.38832	9.31126	TGFBRAP1;ZNF324;CNNM3
LOX IMVI	3/192	0.0717419	0.592155	0	0	3.2255	8.49815	DLC1;MTHFD2L;ZFP64
CAKI1	2/93	0.0790201	0.592155	0	0	4.44248	11.2752	TRAM1;GFRA1
PANC1	4/337	0.0888073	0.592155	0	0	2.44832	5.92809	USPL1;ERCC1;PEX11B;FHL2
U87	4/352	0.100146	0.592155	0	0	2.341	5.38693	COQ2;MTHFD2L;HMOX1;ATP2B1
NCVADR RES	3/225	0.10319	0.592155	0	0	2.74143	6.22629	CYTH3;TRAM1;FHL2
HOP92	3/228	0.106284	0.592155	0	0	2.70447	6.06244	TRAM1;PPP1R13L;ERCC1
JURKAT	4/374	0.117926	0.613214	0	0	2.19932	4.7015	CXCR4;MDM4;ZNF324;CKLF
IGROV1	3/255	0.135684	0.661459	0	0	2.41139	4.81658	CDH5;MFHAS1;SPRY2
TK10	2/148	0.169239	0.701365	0	0	2.76125	4.90521	CLSPN;ART4
U138	3/284	0.169971	0.701365	0	0	2.15934	3.82662	SRD5A3;HSPB7;ZNF324
NCI H226	5/587	0.170845	0.701365	0	0	1.74697	3.08689	ICMT;DUSP1;ZFP64;DKKL1;OSBPL1A
HELA	2/162	0.194344	0.757943	0	0	2.51786	4.12456	ACOT9;WNT4
HCC2998	3/335	0.235232	0.783368	0	0	1.82288	2.63804	PLA2G2E;TGFBRAP1;ANKZF1
RS11846	3/360	0.268733	0.783368	0	0	1.69306	2.22474	SELL;CXCR4;ANKZF1
A361	2/205	0.273494	0.783368	0	0	1.9802	2.56728	CYTH3;OSBPL1A
HT1080	3/380	0.295928	0.783368	0	0	1.6016	1.95017	ZFP64;HMOX1;ATP2B1
SN12C	2/221	0.303097	0.783368	0	0	1.83403	2.18929	SPOP;PRR5L
HCT15	2/226	0.312314	0.783368	0	0	1.79264	2.08618	ZNF324;TJP3
SAOS2	2/228	0.315994	0.783368	0	0	1.77659	2.04669	ZZZ3;DUSP1
786	1/76	0.31728	0.783368	0	0	2.67003	3.06512	CDCP1
MCF7	3/397	0.319188	0.783368	0	0	1.53116	1.74855	TFAP2C;GFRA1;CNNM3
UACC62	2/232	0.323342	0.783368	0	0	1.74534	1.97057	DLC1;SPATA20
GM1600	3/407	0.332893	0.783368	0	0	1.4925	1.64165	SPRY2;OSBPL1A;MDM1
UO31	1/82	0.337586	0.783368	0	0	2.47151	2.6839	CDCP1
OVCAR8	2/242	0.341622	0.783368	0	0	1.67177	1.79556	ZFP64;FHL2
COLO205	3/421	0.352068	0.783368	0	0	1.44147	1.5048	SLC46A3;USPL1;SPOP
A172	3/423	0.354804	0.783368	0	0	1.43446	1.48638	CDKL3;ACOT9;S100A3
NCI H322M	2/253	0.361554	0.783368	0	0	1.59761	1.62532	CKLF;TJP3
GM2345	2/259	0.372336	0.784924	0	0	1.55983	1.54105	ATP2B1;OSBPL1A
U251	1/108	0.418887	0.859821	0	0	1.8685	1.62588	IGFBP2
astrocytes	2/309	0.45896	0.88537	0	0	1.30247	1.01435	NACC2;IGFBP2
OVCAR3	1/128	0.474631	0.88537	0	0	1.57266	1.17197	TRAM1
A549	1/129	0.477275	0.88537	0	0	1.56029	1.15409	TRAM1
SR	2/325	0.485237	0.88537	0	0	1.23694	0.894452	HERC5;ICMT
GM133	2/336	0.502846	0.88537	0	0	1.19553	0.821891	ZZZ3;ATP2B1
SF539	1/142	0.510469	0.88537	0	0	1.4155	0.951821	MAP7D3
SHSYSY+RA	2/351	0.526234	0.88537	0	0	1.14327	0.733987	DBH;RBMS3
MD MB231	1/150	0.529849	0.88537	0	0	1.33896	0.850458	CLSPN
HEK 293 T-rex	4/773	0.54359	0.88537	0	0	1.03657	0.631855	DNAJC1;RAB40B;DUSP1;PRB3
LN18	2/383	0.573634	0.88537	0	0	1.04553	0.581068	FSHR;SPOP
SF295	1/173	0.581437	0.88537	0	0	1.15856	0.628234	S100A3
KM12	1/179	0.593946	0.88537	0	0	1.11917	0.58305	RNF34
OVCAR5	1/180	0.595995	0.88537	0	0	1.11286	0.575931	PES1
SNB19	1/183	0.602079	0.88537	0	0	1.09435	0.555236	IGFBP2
M14	1/192	0.619794	0.88537	0	0	1.04231	0.498607	RAB5C
K562	3/639	0.623729	0.88537	0	0	0.936783	0.442199	STAT5B;DNAJC1;CLSPN
UACC257	1/196	0.627415	0.88537	0	0	1.02072	0.475806	MFN2
LNCAP	2/429	0.63565	0.88537	0	0	0.930698	0.421706	LRRC36;DLC1
EKVX	1/219	0.668387	0.914634	0	0	0.911964	0.36742	NDUFV1
SNB75	1/231	0.687959	0.923895	0	0	0.863856	0.323105	NACC2
SKOV3	1/238	0.698843	0.923895	0	0	0.838043	0.300295	PRR5L
GM2493	1/253	0.720917	0.925095	0	0	0.787558	0.257713	S100A3
RL7	2/521	0.738414	0.925095	0	0	0.762101	0.231108	MFHAS1;CXCR4
HEK 293T	2/529	0.746082	0.925095	0	0	0.750223	0.219755	ZZZ3;MDM1
HSG	1/276	0.751691	0.925095	0	0	0.720845	0.205751	ANKZF1
T3M4	1/290	0.768752	0.925095	0	0	0.685436	0.180261	MFN2
HCT116	2/574	0.785741	0.925095	0	0	0.689596	0.166281	TRIB1;ASF1B
SHSYSY-RA	2/584	0.793789	0.925095	0	0	0.677397	0.156437	DBH;RBMS3
SW620	1/315	0.796381	0.925095	0	0	0.630059	0.14345	CKLF
ACC3	1/325	0.806493	0.925095	0	0	0.610301	0.131251	RAB40B
HL60	7/1914	0.854146	0.95072	0	0	0.710179	0.111962	LRRC36;ICMT;USPL1;PRB3;HPCA;CLSPN;NDUFV1
A204	2/694	0.866227	0.95072	0	0	0.566474	0.0813502	DLC1;TRIB1
huh-7	1/414	0.877171	0.95072	0	0	0.476606	0.0624608	CNNM3
ZR75 1	1/440	0.892486	0.95072	0	0	0.447781	0.0509326	TJP3
HT29	1/456	0.900954	0.95072	0	0	0.431679	0.0450245	BPNT1
U20S	1/458	0.901965	0.95072	0	0	0.429746	0.0443409	PES1
CCRT CEM	7/2130	0.918458	0.955196	0	0	0.630266	0.0536101	STAT5B;SNTG1;PRB3;MDM4;BPNT1;SLC2A4;ASF1B
HEK293	1/546	0.937644	0.962319	0	0	0.358725	0.0230964	HERC5
MDA MB435	1/621	0.957665	0.970102	0	0	0.314109	0.0135875	ECSIT
GM97	1/753	0.978663	0.978663	0	0	0.2572	0.00554718	ICMT

### Sheet: ttest
Term	Overlap	P-value	Adjusted P-value	Old P-value	Old Adjusted P-value	Odds Ratio	Combined Score	Genes
UACC257	5/196	0.0030486	0.222548	0	0	5.43097	31.462	RB1;HTR2B;PNPLA3;MFN2;RAB38
SKMEL5	6/354	0.0087305	0.318663	0	0	3.58621	17.002	SCARB1;CTTN;PNPLA3;RAB38;WASL;RAB6B
A361	4/205	0.019594	0.476788	0	0	4.08354	16.0586	ANKRD28;GPR161;WASL;ZBTB40
RXF393	3/135	0.030267	0.552372	0	0	4.63168	16.2002	H6PD;FSCN1;ICAM1
HT1080	5/380	0.0420267	0.61359	0	0	2.74035	8.6854	PHC1;PARP4;GPR87;MARK3;ZBTB40
SKMEL28	5/436	0.0677283	0.71709	0	0	2.37746	6.40071	HHAT;GPR161;HTR2B;PNPLA3;RAB38
SKMEL2	3/216	0.0941331	0.71709	0	0	2.85857	6.75494	SCARB1;CTTN;SLC20A1
SHSYSY+RA	4/351	0.0993699	0.71709	0	0	2.34786	5.421	PHC1;PCBP3;BTBD2;SLIT1
U251	2/108	0.101805	0.71709	0	0	3.81094	8.70683	HHAT;FSCN1
MALME 3M	4/366	0.111307	0.71709	0	0	2.24885	4.93726	ANKRD28;ITIH4;PNPLA3;WASL
ACHN	3/237	0.115781	0.71709	0	0	2.59926	5.60414	HEBP1;HHAT;ENO3
HOP62	2/118	0.117878	0.71709	0	0	3.48065	7.442	PARP4;GPR87
A204	6/694	0.134377	0.754578	0	0	1.78241	3.57749	TSPYL2;ANKRD28;SELP;SCARB1;APLP2;ZBTB40
SF539	2/142	0.158663	0.775491	0	0	2.88047	5.30286	ERCC2;DZIP1
DU145	2/143	0.160417	0.775491	0	0	2.85989	5.23355	IVD;MARK3
U138	3/284	0.169971	0.775491	0	0	2.15934	3.82662	FSCN1;CHMP2A;DUSP7
RPMI 8226	4/452	0.190466	0.817883	0	0	1.80915	3.00008	SELP;SCARB1;IL10RA;CDK14
SNB19	2/183	0.232776	0.833012	0	0	2.22336	3.24095	CTNND2;AKTIP
DLD1	2/183	0.232776	0.833012	0	0	2.22336	3.24095	CYP2J2;MLLT10
LOX IMVI	2/192	0.249408	0.833012	0	0	2.11708	2.93991	APLP2;KRT31
HEK 293T	4/529	0.272544	0.833012	0	0	1.5377	1.99894	MLLT10;ELF2;HOOK1;HPRT1
LN18	3/383	0.300026	0.833012	0	0	1.58871	1.91263	MINPP1;H6PD;AKTIP
ALVA31	4/560	0.30728	0.833012	0	0	1.44964	1.71057	ITIH4;PRDM4;ACP6;RPS24
HOP92	2/228	0.315994	0.833012	0	0	1.77659	2.04669	ERCC2;ICAM1
SNB75	2/231	0.321506	0.833012	0	0	1.75305	1.98925	H6PD;GPR161
UACC62	2/232	0.323342	0.833012	0	0	1.74534	1.97057	SCARB1;ICAM1
GM1600	3/407	0.332893	0.833012	0	0	1.4925	1.64165	RB1;DZIP1;MARK3
NCI H226	4/587	0.337918	0.833012	0	0	1.38057	1.49786	HEBP1;MLLT10;HHAT;GPR161
NCI H23	3/414	0.342485	0.833012	0	0	1.46655	1.57145	TSPYL2;CTTN;ADAR
COLO205	3/421	0.352068	0.833012	0	0	1.44147	1.5048	RB1;ACP6;TBPL1
NCI H322M	2/253	0.361554	0.833012	0	0	1.59761	1.62532	RIT1;APLP2
IGROV1	2/255	0.365156	0.833012	0	0	1.58482	1.5966	APLP2;GIPC1
T3M4	2/290	0.426793	0.872156	0	0	1.38974	1.1833	FSCN1;MFN2
SF268	1/116	0.441855	0.872156	0	0	1.73781	1.4194	AGTR1
GM2313	2/301	0.445538	0.872156	0	0	1.33786	1.08162	DZIP1;MARK3
astrocytes	2/309	0.45896	0.872156	0	0	1.30247	1.01435	PRDM4;GPR161
RL7	3/521	0.485194	0.872156	0	0	1.15723	0.836913	RB1;MLLT10;CD19
HCC2998	2/335	0.501261	0.872156	0	0	1.19918	0.828187	WASL;BCL2L14
U118	1/144	0.515387	0.872156	0	0	1.39556	0.925033	UBXN6
HEK293	3/546	0.516585	0.872156	0	0	1.10252	0.728233	PRDM4;DZIP1;BCL2L14
TK10	1/148	0.525076	0.872156	0	0	1.35731	0.874398	PXMP2
RS11846	2/360	0.539913	0.872156	0	0	1.11401	0.686618	MED25;CD19
HELA	1/162	0.557504	0.872156	0	0	1.23841	0.723584	MLLT10
JURKAT	2/374	0.560652	0.872156	0	0	1.07132	0.619924	RB1;ZBTB40
HS578T	1/176	0.587739	0.872156	0	0	1.13853	0.605097	AGTR1
MCF7	2/397	0.593277	0.872156	0	0	1.00775	0.52614	PSMC5;CTNND2
MDA MB435	3/621	0.604276	0.872156	0	0	0.964968	0.486078	SCARB1;GIPC1;RAB38
NCI 460	1/187	0.610051	0.872156	0	0	1.0706	0.529103	CTNND2
M14	1/192	0.619794	0.872156	0	0	1.04231	0.498607	SCARB1
K562	3/639	0.623729	0.872156	0	0	0.936783	0.442199	MLLT10;ITIH4;EEF1E1
MOLT4	2/426	0.631827	0.872156	0	0	0.937428	0.430411	MLLT10;SLIT1
LNCAP	2/429	0.63565	0.872156	0	0	0.930698	0.421706	IVD;CDK14
OVCAR4	1/212	0.656413	0.872156	0	0	0.942553	0.396782	EEF1E1
HT29	2/456	0.668688	0.872156	0	0	0.874135	0.351785	PARP4;HOOK1
U20S	2/458	0.671038	0.872156	0	0	0.870211	0.347153	PSMC5;CDK14
HCT15	1/226	0.679947	0.872156	0	0	0.883277	0.340716	APLP2
SAOS2	1/228	0.683176	0.872156	0	0	0.875406	0.333532	ELF2
SKOV3	1/238	0.698843	0.872156	0	0	0.838043	0.300295	ELF2
OVCAR8	1/242	0.704893	0.872156	0	0	0.823966	0.288148	DUSP7
GM2345	1/259	0.729291	0.887305	0	0	0.769008	0.242762	MARK3
HL60	8/1914	0.752342	0.900343	0	0	0.820932	0.233608	SELP;MLLT10;CD19;CHCHD7;EEF1E1;CDK14;ICAM1;ZBTB40
SHSYSY-RA	2/584	0.793789	0.911743	0	0	0.677397	0.156437	PARP6;PCBP3
SW620	1/315	0.796381	0.911743	0	0	0.630059	0.14345	CHCHD7
ACC3	1/325	0.806493	0.911743	0	0	0.610301	0.131251	ENO3
PANC1	1/337	0.817974	0.911743	0	0	0.588143	0.118172	RAB6B
U87	1/352	0.831381	0.911743	0	0	0.562577	0.103889	ADH5
CCRT CEM	8/2130	0.848183	0.911743	0	0	0.728517	0.119957	MLLT10;ITIH4;MED25;PRDM4;BTBD2;SLIT1;KRT31;DUSP7
HEPG2	1/374	0.849295	0.911743	0	0	0.5288	0.0863789	NPC1L1
huh-7	1/414	0.877171	0.915635	0	0	0.476606	0.0624608	NPC1L1
A172	1/423	0.882702	0.915635	0	0	0.466226	0.0581697	RIT1
GM97	2/753	0.894764	0.915635	0	0	0.520367	0.0578621	TPH1;ADH5
HEK 293 T-rex	2/773	0.903092	0.915635	0	0	0.50634	0.0516115	PRDM4;KRT31
HCT116	1/574	0.946028	0.946028	0	0	0.340702	0.0189031	COX6B1

### Sheet: lasso
Term	Overlap	P-value	Adjusted P-value	Old P-value	Old Adjusted P-value	Odds Ratio	Combined Score	Genes
IOSE80	2/80	0.0117121	0.209583	0	0	13.071	58.1285	PTPN11;ROR2
UO31	2/82	0.0122771	0.209583	0	0	12.7429	56.0692	CASK;PTPN11
ACHN	3/237	0.012575	0.209583	0	0	6.65486	29.122	PTPN11;HSPA12A;PTPN14
U251	2/108	0.0206581	0.258226	0	0	9.60474	37.263	S100A2;EIF3B
K562	4/639	0.0411469	0.325082	0	0	3.28989	10.4968	ZKSCAN3;PDE4DIP;ROR2;IER2
NCI H23	3/414	0.0526283	0.325082	0	0	3.7549	11.0563	GTF3C2;ZKSCAN3;IER2
COLO205	3/421	0.0548148	0.325082	0	0	3.6907	10.717	SAP18;CASK;HSPA12A
NCI 460	2/187	0.0562143	0.325082	0	0	5.48136	15.7786	TMX4;ZKSCAN3
UACC257	2/196	0.0610695	0.325082	0	0	5.22469	14.6069	TMX4;PDE4DIP
RPMI 8226	3/452	0.0650165	0.325082	0	0	3.43043	9.37576	VEGFB;SLC29A1;ARFGAP2
SNB75	2/231	0.0812179	0.369172	0	0	4.41832	11.0927	PDE4DIP;FGF1
U138	2/284	0.114946	0.478942	0	0	3.57829	7.74088	VEGFB;PRSS23
MDA MB435	3/621	0.133903	0.505294	0	0	2.47075	4.96778	DGAT1;PDE4DIP;TRIOBP
SR	2/325	0.143087	0.505294	0	0	3.11757	6.06149	TLR1;PDE4DIP
PANC1	2/337	0.151588	0.505294	0	0	3.00406	5.66741	SLC29A1;IER2
T24	1/88	0.165547	0.507819	0	0	5.71034	10.2701	S100A2
HEPG2	2/374	0.178396	0.507819	0	0	2.70017	4.65441	GTF3C2;NRBP1
HT1080	2/380	0.182815	0.507819	0	0	2.65649	4.51413	XPO4;PTPN11
GM97	3/753	0.199766	0.511146	0	0	2.022	3.25665	TMX4;PDE4DIP;OR52A1
SF268	1/116	0.212373	0.511146	0	0	4.31391	6.68402	FGF1
OVCAR3	1/128	0.231648	0.511146	0	0	3.90394	5.70965	S100A2
U20S	2/458	0.241466	0.511146	0	0	2.19332	3.11676	S100A2;FGF1
SF539	1/142	0.253553	0.511146	0	0	3.51383	4.82161	LAMA1
U118	1/144	0.256633	0.511146	0	0	3.46434	4.71188	VEGFB
TK10	1/148	0.262754	0.511146	0	0	3.36939	4.50331	S100A2
MD MB231	1/150	0.265796	0.511146	0	0	3.32383	4.40415	OR52A1
HELA	1/162	0.283794	0.517114	0	0	3.07422	3.87201	ROR2
RL7	2/521	0.289584	0.517114	0	0	1.92085	2.38053	CD80;ALOX5
HS578T	1/176	0.304247	0.524564	0	0	2.82629	3.36304	TRIOBP
M14	1/192	0.326925	0.544875	0	0	2.58743	2.89281	PTPN11
OVCAR4	1/212	0.35426	0.562794	0	0	2.33981	2.42808	TUBGCP5
EKVX	1/219	0.363569	0.562794	0	0	2.26388	2.29056	PRSS23
NCVADR RES	1/225	0.371444	0.562794	0	0	2.20257	2.18133	DGAT1
NCI H322M	1/253	0.406954	0.598462	0	0	1.95506	1.75771	GTF3C2
HSG	1/276	0.434652	0.616063	0	0	1.78945	1.49099	DGAT1
GM2313	1/301	0.463327	0.616063	0	0	1.63825	1.26034	TUBGCP5
HEK 293 T-rex	2/773	0.474023	0.616063	0	0	1.27626	0.952731	TMX4;SMC3
SW620	1/315	0.47876	0.616063	0	0	1.56409	1.15204	HSPA12A
HCC2998	1/335	0.500059	0.616063	0	0	1.46894	1.01802	DGAT1
GM133	1/336	0.501101	0.616063	0	0	1.46448	1.01188	SMC3
SHSYSY+RA	1/351	0.516484	0.616063	0	0	1.40064	0.92542	GTF3C2
U87	1/352	0.517493	0.616063	0	0	1.39658	0.920011	PDE4DIP
JURKAT	1/374	0.539176	0.626949	0	0	1.31273	0.810892	TUBGCP5
GM1600	1/407	0.56993	0.640213	0	0	1.204	0.67694	TMX4
huh-7	1/414	0.576191	0.640213	0	0	1.18317	0.652301	CCDC86
SKMEL28	1/436	0.595296	0.647061	0	0	1.12207	0.582013	PDE4DIP
HEK 293T	1/529	0.667183	0.709769	0	0	0.920028	0.372327	SMC3
NCI H226	1/587	0.705537	0.734934	0	0	0.826493	0.288278	NRBP1
HL60	3/1914	0.765406	0.781027	0	0	0.7456	0.199335	ALOX5;SLC29A1;IL18BP
CCRT CEM	3/2130	0.82697	0.82697	0	0	0.661866	0.125746	TMX4;PDE1B;SNRNP200

### Sheet: DeepLIFT
Term	Overlap	P-value	Adjusted P-value	Old P-value	Old Adjusted P-value	Odds Ratio	Combined Score	Genes
CAKI1	1993-03-01	0.0113729	0.484075	0	0	6.80756	30.4742	TOM1L1;TACSTD2;PDZK1IP1
OVCAR5	4/180	0.0127388	0.484075	0	0	4.66951	20.3735	TACSTD2;CDC42EP2;OVOL1;CST6
SF268	3/116	0.0204649	0.518445	0	0	5.41566	21.0617	STC2;ADM;PTX3
huh-7	5/414	0.0567758	0.737583	0	0	2.50817	7.19505	CA1;PC;FLRT3;GPX3;SLC7A10
T3M4	4/290	0.0577106	0.737583	0	0	2.85752	8.15054	GPX3;IRX4;PDGFA;OASL
NCI 460	3/187	0.0674204	0.737583	0	0	3.31398	8.93718	SERPINB2;CTNND2;AKR1C3
T24	1988-02-01	0.0718344	0.737583	0	0	4.70195	12.3821	ESM1;CDC42EP2
ACC3	4/325	0.0802161	0.737583	0	0	2.54141	6.41205	CFD;MUC1;PDGFA;GABRE
HCC2998	4/335	0.0873454	0.737583	0	0	2.46337	6.00541	AKR1C3;S100A14;OVOL1;KLK11
NCI H322M	3/253	0.133416	0.801766	0	0	2.43093	4.89657	TACSTD2;BBOX1;CST6
A549	2/129	0.13623	0.801766	0	0	3.17741	6.33387	CNTN1;AKR1C3
GM1600	4/407	0.146955	0.801766	0	0	2.01582	3.8656	GALNT7;NUP107;STC2;ADM
U118	2/144	0.162174	0.801766	0	0	2.83961	5.16549	MMP2;CMKLR1
RPMI 8226	4/452	0.190466	0.801766	0	0	1.80915	3.00008	SELP;SMPD3;CXCL9;IL10RA
HELA	2/162	0.194344	0.801766	0	0	2.51786	4.12456	WNT6;CDC42EP2
U20S	4/458	0.19656	0.801766	0	0	1.78469	2.90332	GZMK;PIGR;AEBP1;GLI3
SF295	2/173	0.214389	0.801766	0	0	2.35458	3.62596	MMP12;MMP3
HS578T	2/176	0.219892	0.801766	0	0	2.31363	3.50427	CNN1;COL3A1
GM133	3/336	0.236558	0.801766	0	0	1.81731	2.61977	UGCG;SERPINB2;PTX3
LOX IMVI	2/192	0.249408	0.801766	0	0	2.11708	2.93991	ESM1;SERPINB2
SKMEL5	3/354	0.260633	0.801766	0	0	1.72253	2.31619	UGCG;SCGB1D2;CNTN1
HEK 293T	4/529	0.272544	0.801766	0	0	1.5377	1.99894	JUN;CA1;PPIG;CMKLR1
NCVADR RES	2/225	0.310473	0.801766	0	0	1.80077	2.10629	GPX3;CDC42EP2
HCT15	2/226	0.312314	0.801766	0	0	1.79264	2.08618	TOM1L1;S100A14
SAOS2	2/228	0.315994	0.801766	0	0	1.77659	2.04669	CNN1;TRPS1
HOP92	2/228	0.315994	0.801766	0	0	1.77659	2.04669	SLC7A10;OASL
MCF7	3/397	0.319188	0.801766	0	0	1.53116	1.74855	EPN3;CTNND2;HIPK1
SNB75	2/231	0.321506	0.801766	0	0	1.75305	1.98925	CNN1;COL3A1
HCT116	4/574	0.323137	0.801766	0	0	1.41301	1.59625	CFD;IRX4;TK1;CST6
UACC62	2/232	0.323342	0.801766	0	0	1.74534	1.97057	ITIH5;SERPINA3
IOSE80	1980-01-01	0.330885	0.801766	0	0	2.53433	2.80293	CDC42EP2
UO31	1982-01-01	0.337586	0.801766	0	0	2.47151	2.6839	UGCG
COLO205	3/421	0.352068	0.810823	0	0	1.44147	1.5048	AKR1C3;SLC5A1;SORBS1
IGROV1	2/255	0.365156	0.816231	0	0	1.58482	1.5966	CDC42EP2;PDZK1IP1
K562	4/639	0.39715	0.84376	0	0	1.26411	1.16733	HBB;PPIG;IGF1;GABRE
HT29	3/456	0.399676	0.84376	0	0	1.32771	1.21765	WNT6;SCGB1D1;KLK11
GM2313	2/301	0.445538	0.91516	0	0	1.33786	1.08162	RTP4;MMP3
PANC1	2/337	0.504428	0.928689	0	0	1.1919	0.815652	JUN;THSD4
A498	1/142	0.510469	0.928689	0	0	1.4155	0.951821	AKR1C3
TK10	1/148	0.525076	0.928689	0	0	1.35731	0.874398	UGCG
U87	2/352	0.527768	0.928689	0	0	1.13994	0.728536	STC2;AQP9
MD MB231	1/150	0.529849	0.928689	0	0	1.33896	0.850458	CDC42EP2
HEK 293 T-rex	4/773	0.54359	0.928689	0	0	1.03657	0.631855	PIGR;C22ORF31;SCGB2A2;PKD2L1
MALME 3M	2/366	0.548882	0.928689	0	0	1.09531	0.657047	AEBP1;SORBS1
SNB19	1/183	0.602079	0.928689	0	0	1.09435	0.555236	CTNND2
MDA MB435	3/621	0.604276	0.928689	0	0	0.964968	0.486078	TK1;SORBS1;ASPA
A172	2/423	0.627973	0.928689	0	0	0.944253	0.439322	COL3A1;PTX3
LNCAP	2/429	0.63565	0.928689	0	0	0.930698	0.421706	EPN3;CYP11A1
A361	1/205	0.644012	0.928689	0	0	0.975243	0.429144	SGK1
ZR75 1	2/440	0.649408	0.928689	0	0	0.906812	0.391466	MUC1;TRPS1
OVCAR4	1/212	0.656413	0.928689	0	0	0.942553	0.396782	CILP
SKMEL2	1/216	0.663307	0.928689	0	0	0.92483	0.379659	RTP4
EKVX	1/219	0.668387	0.928689	0	0	0.911964	0.36742	FLRT3
SN12C	1/221	0.671731	0.928689	0	0	0.903581	0.359532	THSD4
A204	3/694	0.679112	0.928689	0	0	0.859758	0.3327	SELP;SMARCC2;COL11A1
ACHN	1/237	0.697312	0.928689	0	0	0.841637	0.303429	PDZK1IP1
OVCAR8	1/242	0.704893	0.928689	0	0	0.823966	0.288148	JUN
GM2493	1/253	0.720917	0.928689	0	0	0.787558	0.257713	PTX3
HSG	1/276	0.751691	0.928689	0	0	0.720845	0.205751	MUC1
HL60	1914-08-01	0.752342	0.928689	0	0	0.820932	0.233608	SELP;PIGR;CA1;SMARCC2;TACSTD2;SCGB2A2;SYT13;GLI3
U138	1/284	0.761587	0.928689	0	0	0.700182	0.190695	MMP2
HEK293	2/546	0.761745	0.928689	0	0	0.72614	0.197614	JUN;HIPK1
astrocytes	1/309	0.790064	0.928689	0	0	0.642529	0.151407	CA1
NCI H226	2/587	0.796151	0.928689	0	0	0.673818	0.153608	TRPS1;CDC42EP2
SW620	1/315	0.796381	0.928689	0	0	0.630059	0.14345	GALNT7
SR	1/325	0.806493	0.928689	0	0	0.610301	0.131251	PDGFA
SHSYSY+RA	1/351	0.830519	0.931536	0	0	0.564214	0.104777	CNTN1
RS11846	1/360	0.838127	0.931536	0	0	0.549816	0.0970897	PPIG
HEPG2	1/374	0.849295	0.931536	0	0	0.5288	0.0863789	MLXIPL
NCI H23	1/414	0.877171	0.931536	0	0	0.476606	0.0624608	CA1
MOLT4	1/426	0.884491	0.931536	0	0	0.462864	0.0568134	IRX4
SKMEL28	1/436	0.890259	0.931536	0	0	0.451991	0.0525406	SGK1
GM97	2/753	0.894764	0.931536	0	0	0.520367	0.0578621	CHIT1;WNT6
ALVA31	1/560	0.941986	0.961394	0	0	0.349488	0.0208871	S100A14
SHSYSY-RA	1/584	0.948744	0.961394	0	0	0.334685	0.01761	WNT6
CCRT CEM	2130-03-01	0.998947	0.998947	0	0	0.25843	0.000272341	CA1;SORBS1;SYT13

### Sheet: DeepSHAP
Term	Overlap	P-value	Adjusted P-value	Old P-value	Old Adjusted P-value	Odds Ratio	Combined Score	Genes
RPMI 8226	8/452	0.00194124	0.0827988	0	0	3.81042	23.7939	SMPD3;PCP4;CXCL9;FAM174B;GPD1;ICAM2;MAL;NCKAP1L
RS11846	7/360	0.00220797	0.0827988	0	0	4.16793	25.4897	FGR;RFC3;GPR65;GBE1;ICAM2;NCKAP1L;PPIG
HCT15	5/226	0.00556599	0.119223	0	0	4.68659	24.3285	TTC9;DCAKD;PPP1R9A;TSPAN1;LLGL2
ACHN	5/237	0.00677728	0.119223	0	0	4.46189	22.2835	TNFAIP6;DUSP1;RARRES2;ADRB2;PPP1R9A
HT29	7/456	0.00794822	0.119223	0	0	3.2607	15.7649	SLC12A2;RFC3;RBM47;CHEK1;GCNT3;TSPAN1;S100A7
LNCAP	6/429	0.0207214	0.259018	0	0	2.93904	11.3934	AR;SLC22A3;FAM174B;ZBTB16;NAP1L2;TOB1
HOP92	4/228	0.0275947	0.269649	0	0	3.65997	13.1398	TNFAIP6;ATP1B1;SOD2;SLC16A3
SNB75	4/231	0.0287625	0.269649	0	0	3.61105	12.8145	CPM;ADAM12;SOD2;TMEM45A
HSG	4/276	0.0498085	0.393174	0	0	3.00674	9.01893	MUC1;FZD10;SOD2;TMEM45A
T3M4	4/290	0.0577106	0.393174	0	0	2.85752	8.15054	ARHGEF16;ADRB2;DSG3;SLC16A3
OVCAR5	3/180	0.0615801	0.393174	0	0	3.44627	9.60619	TOP2A;TTC9;ADRB2
DLD1	3/183	0.0640528	0.393174	0	0	3.38832	9.31126	SLC12A2;PITX2;DUSP6
ZR75 1	5/440	0.0698383	0.393174	0	0	2.35511	6.2683	MUC1;SERPINA6;TOB1;DNALI1;TTC39A
SW620	4/315	0.0733926	0.393174	0	0	2.62446	6.85492	GALNT7;CHEK1;INHBB;FZD10
HCC2998	4/335	0.0873454	0.412851	0	0	2.46337	6.00541	GPD1;ARHGEF16;GCNT3;LLGL2
GM133	4/336	0.0880748	0.412851	0	0	2.45582	5.96659	TNFAIP6;ADAM12;COL5A2;SOD2
MALME 3M	4/366	0.111307	0.491061	0	0	2.24885	4.93726	C1QB;RASSF2;APOD;STXBP6
NCI H322M	3/253	0.133416	0.5559	0	0	2.43093	4.89657	TTC9;RBM47;TSPAN1
RXF393	2/135	0.146494	0.578266	0	0	3.03314	5.82597	MMP13;RARRES2
COLO205	4/421	0.160045	0.600169	0	0	1.94674	3.56702	SLC12A2;SDC1;SLC5A1;PITX2
NCI H226	5/587	0.170845	0.610162	0	0	1.74697	3.08689	DUSP1;COL5A2;STXBP6;SOD2;KANK3
K562	5/639	0.215759	0.704395	0	0	1.59937	2.45278	CPM;HBB;PPIG;STXBP6;SLC16A3
ACC3	3/325	0.222055	0.704395	0	0	1.88045	2.82976	MUC1;INHBB;TOB1
KM12	2/179	0.225406	0.704395	0	0	2.27407	3.38802	RBM47;ATP1B1
RL7	4/521	0.263696	0.763529	0	0	1.56214	2.08227	RASSF2;BANK1;NCKAP1L;NEIL1
JURKAT	3/374	0.287744	0.763529	0	0	1.628	2.02798	DCAKD;CHEK1;ICAM2
SKMEL2	2/216	0.29386	0.763529	0	0	1.87736	2.29911	CTTN;APOD
SN12C	2/221	0.303097	0.763529	0	0	1.83403	2.18929	STXBP6;THSD4
SAOS2	2/228	0.315994	0.763529	0	0	1.77659	2.04669	DUSP1;COL5A2
786	1976-01-01	0.31728	0.763529	0	0	2.67003	3.06512	SLAMF8
SKOV3	2/238	0.334326	0.763529	0	0	1.70045	1.86308	MAL;TSPAN1
SHSYSY-RA	4/584	0.334503	0.763529	0	0	1.38793	1.51993	SCAMP5;TTC9;PPP1R9A;HS3ST2
IGROV1	2/255	0.365156	0.763529	0	0	1.58482	1.5966	PPP1R9A;DUSP6
GM2345	2/259	0.372336	0.763529	0	0	1.55983	1.54105	ADAM12;TOB1
SKMEL28	3/436	0.372551	0.763529	0	0	1.39047	1.37292	TNFAIP6;SLC17A5;APOD
CAKI1	1993-01-01	0.373273	0.763529	0	0	2.17479	2.14314	SLC16A3
MDA MB435	4/621	0.376674	0.763529	0	0	1.3022	1.27144	FAM174B;CLEC10A;SLC17A5;BUB1
U20S	3/458	0.402373	0.789783	0	0	1.32174	1.20328	GZMK;PLA2G3;NAP1L2
U251	1/108	0.418887	0.789783	0	0	1.8685	1.62588	ADAM12
SF268	1/116	0.441855	0.789783	0	0	1.73781	1.4194	STXBP6
GM2313	2/301	0.445538	0.789783	0	0	1.33786	1.08162	MMP3;SOD2
astrocytes	2/309	0.45896	0.789783	0	0	1.30247	1.01435	PLA2G3;DNALI1
A549	1/129	0.477275	0.789783	0	0	1.56029	1.15409	SLC22A3
HEK 293T	3/529	0.495344	0.789783	0	0	1.13916	0.800259	CHEK1;PPIG;NEIL1
CCRT CEM	2130-11-01	0.502392	0.789783	0	0	1.03712	0.713925	TOP2A;CPM;CLEC10A;DCAKD;ADAM12;ICAM2;NCKAP1L;SLC16A3;BUB1;TTC39A;KANK3
SF539	1/142	0.510469	0.789783	0	0	1.4155	0.951821	ADAM12
HEK293	3/546	0.516585	0.789783	0	0	1.10252	0.728233	PLA2G3;NUP153;BUB1
TK10	1/148	0.525076	0.789783	0	0	1.35731	0.874398	PPP1R9A
HEK 293 T-rex	4/773	0.54359	0.789783	0	0	1.03657	0.631855	DUSP1;SCGB2A2;PITX2;NEIL1
LN18	2/383	0.573634	0.789783	0	0	1.04553	0.581068	MFAP4;MMP13
SF295	1/173	0.581437	0.789783	0	0	1.15856	0.628234	MMP3
MCF7	2/397	0.593277	0.789783	0	0	1.00775	0.52614	FAM174B;LLGL2
SNB19	1/183	0.602079	0.789783	0	0	1.09435	0.555236	TMEM45A
GM1600	2/407	0.606896	0.789783	0	0	0.982363	0.49059	GALNT7;GPNMB
NCI 460	1/187	0.610051	0.789783	0	0	1.0706	0.529103	COL5A2
LOX IMVI	1/192	0.619794	0.789783	0	0	1.04231	0.498607	GPR65
M14	1/192	0.619794	0.789783	0	0	1.04231	0.498607	GPNMB
UACC257	1/196	0.627415	0.789783	0	0	1.02072	0.475806	TTC39A
A172	2/423	0.627973	0.789783	0	0	0.944253	0.439322	GPNMB;COL5A2
MOLT4	2/426	0.631827	0.789783	0	0	0.937428	0.430411	ICAM2;MAL
EKVX	1/219	0.668387	0.820549	0	0	0.911964	0.36742	PPBP
NCVADR RES	1/225	0.67832	0.820549	0	0	0.887266	0.34438	SLC17A5
UACC62	1/232	0.689537	0.820878	0	0	0.860073	0.319718	BAALC
OVCAR8	1/242	0.704893	0.826047	0	0	0.823966	0.288148	BUB1
GM97	3/753	0.731672	0.844237	0	0	0.789691	0.246717	SLAMF8;SDC1;BUB1
HL60	1914-08-01	0.752342	0.854934	0	0	0.820932	0.233608	FGR;RASSF2;MMP16;ADAM12;GPD1;SCGB2A2;STXBP6;BUB1
SR	1/325	0.806493	0.880028	0	0	0.610301	0.131251	SLC16A3
PANC1	1/337	0.817974	0.880028	0	0	0.588143	0.118172	THSD4
SHSYSY+RA	1/351	0.830519	0.880028	0	0	0.564214	0.104777	SCAMP5
U87	1/352	0.831381	0.880028	0	0	0.562577	0.103889	BAALC
SKMEL5	1/354	0.833093	0.880028	0	0	0.559333	0.10214	CTTN
A204	2/694	0.866227	0.901203	0	0	0.566474	0.0813502	MMP16;BAALC
NCI H23	1/414	0.877171	0.901203	0	0	0.476606	0.0624608	CTTN
ALVA31	1/560	0.941986	0.946028	0	0	0.349488	0.0208871	MMP13
HCT116	1/574	0.946028	0.946028	0	0	0.340702	0.0189031	SLC16A3

### Sheet: LRP
Term	Overlap	P-value	Adjusted P-value	Old P-value	Old Adjusted P-value	Odds Ratio	Combined Score	Genes
SF268	4/116	0.00274591	0.208689	0	0	7.36161	43.4161	STC2;AGTR1;PTX3;NGF
GM2313	5/301	0.0176338	0.632286	0	0	3.48578	14.0753	RTP4;CXCL11;MMP3;CHI3L1;AURKA
SKMEL5	5/354	0.0325134	0.632286	0	0	2.94842	10.1016	GHR;UGCG;CST1;SCGB1D2;TNFRSF14
SF295	3/173	0.0559904	0.632286	0	0	3.58945	10.3469	MMP12;CST1;MMP3
huh-7	5/414	0.0567758	0.632286	0	0	2.50817	7.19505	BBS1;ORM1;PC;GPX3;SLC7A10
T3M4	4/290	0.0577106	0.632286	0	0	2.85752	8.15054	CSTA;TRIM29;GPX3;IRX4
T24	1988-02-01	0.0718344	0.632286	0	0	4.70195	12.3821	ESM1;CDC42EP2
HT29	5/456	0.0786399	0.632286	0	0	2.26969	5.77155	WNT6;SCGB1D1;IGSF6;GCNT3;KLK11
CAKI1	1993-02-01	0.0790201	0.632286	0	0	4.44248	11.2752	TOM1L1;TACSTD2
GM97	7/753	0.0831956	0.632286	0	0	1.93257	4.80546	CHIT1;WNT6;CXCL11;SLAMF8;CHI3L1;BUB1;AURKA
HEK 293 T-rex	7/773	0.0924632	0.638837	0	0	1.88015	4.47653	IGSF6;TRIM29;SCGB2A2;PKD2L1;AMPD3;PITX2;AURKA
UACC62	3/232	0.110466	0.699617	0	0	2.65669	5.85281	GHR;SERPINA3;CST1
GM1600	4/407	0.146955	0.795201	0	0	2.01582	3.8656	NUP107;GPNMB;STC2;FAT4
LNCAP	4/429	0.167714	0.795201	0	0	1.90931	3.40907	CYP11A1;NAP1L2;ADRA2A;KCNJ3
RPMI 8226	4/452	0.190466	0.795201	0	0	1.80915	3.00008	SMPD3;CXCL9;IL10RA;LSP1
HELA	2/162	0.194344	0.795201	0	0	2.51786	4.12456	WNT6;CDC42EP2
HS578T	2/176	0.219892	0.795201	0	0	2.31363	3.50427	CNN1;AGTR1
ACC3	3/325	0.222055	0.795201	0	0	1.88045	2.82976	CFD;TRIM29;GABRE
OVCAR5	2/180	0.227247	0.795201	0	0	2.26118	3.35043	TACSTD2;CDC42EP2
DLD1	2/183	0.232776	0.795201	0	0	2.22336	3.24095	VDR;PITX2
HCC2998	3/335	0.235232	0.795201	0	0	1.82288	2.63804	CXCL11;GCNT3;KLK11
GM133	3/336	0.236558	0.795201	0	0	1.81731	2.61977	UGCG;PTX3;AMPD3
HEPG2	3/374	0.287744	0.795201	0	0	1.628	2.02798	MLXIPL;ORM1;AURKA
NCVADR RES	2/225	0.310473	0.795201	0	0	1.80077	2.10629	GPX3;CDC42EP2
HCT15	2/226	0.312314	0.795201	0	0	1.79264	2.08618	TOM1L1;AMPD3
SAOS2	2/228	0.315994	0.795201	0	0	1.77659	2.04669	CNN1;TRPS1
786	1976-01-01	0.31728	0.795201	0	0	2.67003	3.06512	SLAMF8
SNB75	2/231	0.321506	0.795201	0	0	1.75305	1.98925	CNN1;CHI3L1
HCT116	4/574	0.323137	0.795201	0	0	1.41301	1.59625	CFD;IRX4;TK1;AMPD3
IOSE80	1980-01-01	0.330885	0.795201	0	0	2.53433	2.80293	CDC42EP2
UO31	1982-01-01	0.337586	0.795201	0	0	2.47151	2.6839	UGCG
OVCAR8	2/242	0.341622	0.795201	0	0	1.67177	1.79556	JUN;BUB1
GM2493	2/253	0.361554	0.795201	0	0	1.59761	1.62532	PTX3;FAT4
NCI H322M	2/253	0.361554	0.795201	0	0	1.59761	1.62532	TACSTD2;BBOX1
GM2345	2/259	0.372336	0.795201	0	0	1.55983	1.54105	FAT4;AMPD3
MDA MB435	4/621	0.376674	0.795201	0	0	1.3022	1.27144	TNFRSF14;TK1;ASPA;BUB1
K562	4/639	0.39715	0.804745	0	0	1.26411	1.16733	VDR;HBB;IGF1;GABRE
U20S	3/458	0.402373	0.804745	0	0	1.32174	1.20328	GZMK;BIRC5;NAP1L2
RXF393	1/135	0.492863	0.844455	0	0	1.48997	1.05419	VDR
PANC1	2/337	0.504428	0.844455	0	0	1.1919	0.815652	JUN;THSD4
A498	1/142	0.510469	0.844455	0	0	1.4155	0.951821	TSPAN13
TK10	1/148	0.525076	0.844455	0	0	1.35731	0.874398	UGCG
U87	2/352	0.527768	0.844455	0	0	1.13994	0.728536	STC2;AQP9
MD MB231	1/150	0.529849	0.844455	0	0	1.33896	0.850458	CDC42EP2
RS11846	2/360	0.539913	0.844455	0	0	1.11401	0.686618	FGR;ARHGAP25
JURKAT	2/374	0.560652	0.844455	0	0	1.07132	0.619924	TROAP;CTSG
NCI H226	3/587	0.565806	0.844455	0	0	1.02295	0.582573	VDR;TRPS1;CDC42EP2
SNB19	1/183	0.602079	0.844455	0	0	1.09435	0.555236	CTNND2
NCI 460	1/187	0.610051	0.844455	0	0	1.0706	0.529103	CTNND2
LOX IMVI	1/192	0.619794	0.844455	0	0	1.04231	0.498607	ESM1
M14	1/192	0.619794	0.844455	0	0	1.04231	0.498607	GPNMB
COLO205	2/421	0.625386	0.844455	0	0	0.948858	0.445381	SLC5A1;PITX2
HL60	1914-09-01	0.626917	0.844455	0	0	0.934239	0.436235	FGR;FCGR3B;VDR;TACSTD2;SPARCL1;SCGB2A2;LSP1;ARHGAP25;BUB1
UACC257	1/196	0.627415	0.844455	0	0	1.02072	0.475806	TNFRSF14
A172	2/423	0.627973	0.844455	0	0	0.944253	0.439322	GPNMB;PTX3
MOLT4	2/426	0.631827	0.844455	0	0	0.937428	0.430411	IRX4;BIRC5
A361	1/205	0.644012	0.844455	0	0	0.975243	0.429144	SGK1
SKMEL28	2/436	0.644452	0.844455	0	0	0.915358	0.402166	TNFRSF14;SGK1
SKMEL2	1/216	0.663307	0.85086	0	0	0.92483	0.379659	RTP4
SN12C	1/221	0.671731	0.85086	0	0	0.903581	0.359532	THSD4
HOP92	1/228	0.683176	0.85117	0	0	0.875406	0.333532	SLC7A10
SKOV3	1/238	0.698843	0.856647	0	0	0.838043	0.300295	BBS1
IGROV1	1/255	0.723737	0.873079	0	0	0.781277	0.252608	CDC42EP2
HSG	1/276	0.751691	0.890656	0	0	0.720845	0.205751	TRIM29
HEK293	2/546	0.761745	0.890656	0	0	0.72614	0.197614	JUN;BUB1
astrocytes	1/309	0.790064	0.90977	0	0	0.642529	0.151407	TPM2
MALME 3M	1/366	0.84301	0.938944	0	0	0.540612	0.0923238	TNFRSF14
HT1080	1/380	0.853844	0.938944	0	0	0.520269	0.0822058	CSTA
MCF7	1/397	0.866009	0.938944	0	0	0.4975	0.0715702	CTNND2
A204	2/694	0.866227	0.938944	0	0	0.566474	0.0813502	COL11A1;JAM2
NCI H23	1/414	0.877171	0.938944	0	0	0.476606	0.0624608	AURKA
ZR75 1	1/440	0.892486	0.942069	0	0	0.447781	0.0509326	TRPS1
HEK 293T	1/529	0.931938	0.961394	0	0	0.3706	0.0261233	JUN
ALVA31	1/560	0.941986	0.961394	0	0	0.349488	0.0208871	VDR
SHSYSY-RA	1/584	0.948744	0.961394	0	0	0.334685	0.01761	WNT6
CCRT CEM	2130-04-01	0.995474	0.995474	0	0	0.348346	0.00158005	IGSF6;VDR;TROAP;BUB1
