## Supplementary material for "maGENEgerZ: An Efficient AI-Based Framework Can Extract More Expressed Genes and Biological Insights Underlying Breast Cancer Drug Response Mechanism": Table1_C.xlsx

### Sheet: esvm
Term	Overlap	P-value	Adjusted P-value	Old P-value	Old Adjusted P-value	Odds Ratio	Combined Score	Genes
Chlormadinone	2/5	0.000245087	0.0374983	0	0	135.354	1125.32	ATP1A2;PGR
Gemfibrozil	2/7	0.000511333	0.039117	0	0	81.2041	615.404	TTR;LPL
Irinotecan	2/15	0.00249083	0.0952744	0	0	31.2198	187.167	SLC22A3;MMP1
Masoprocol	2/15	0.00249083	0.0952744	0	0	31.2198	187.167	TTR;HSD17B2
Bithionol	2/29	0.0092031	0.136324	0	0	15.0212	70.4224	SLC22A3;ATP1A2
Pentamidine	2/38	0.0154783	0.136324	0	0	11.2608	46.9384	SLC22A3;PTP4A3
Quercetin	3/119	0.0218743	0.136324	0	0	5.2748	20.1626	MMP12;MMP3;HSD17B2
Erdafitinib	1/5	0.0247535	0.136324	0	0	50.2424	185.836	FGFR2
Cefotetan	1/5	0.0247535	0.136324	0	0	50.2424	185.836	MMP1
Tolcapone	1/5	0.0247535	0.136324	0	0	50.2424	185.836	TTR
Tolfenamic Acid	1/5	0.0247535	0.136324	0	0	50.2424	185.836	TTR
Megestrol Acetate	1/5	0.0247535	0.136324	0	0	50.2424	185.836	PGR
Cyproterone Acetate	1/5	0.0247535	0.136324	0	0	50.2424	185.836	PGR
Dexamethasone Palmitate	1/5	0.0247535	0.136324	0	0	50.2424	185.836	PGR
Dexamethasone Valerate	1/5	0.0247535	0.136324	0	0	50.2424	185.836	PGR
Nandrolone	1/5	0.0247535	0.136324	0	0	50.2424	185.836	PGR
Nandrolone Decanoate	1/5	0.0247535	0.136324	0	0	50.2424	185.836	PGR
Dexamethasone Phosphate	1/5	0.0247535	0.136324	0	0	50.2424	185.836	PGR
Acetoxolone	1/6	0.029631	0.136324	0	0	40.1919	141.433	HSD17B2
Clobetasol Propionate	1/6	0.029631	0.136324	0	0	40.1919	141.433	PGR
Levonorgestrel	1/6	0.029631	0.136324	0	0	40.1919	141.433	PGR
Tibolone	1/6	0.029631	0.136324	0	0	40.1919	141.433	PGR
Mestranol	1/6	0.029631	0.136324	0	0	40.1919	141.433	PGR
Diflunisal	1/6	0.029631	0.136324	0	0	40.1919	141.433	TTR
Doxycycline	1/6	0.029631	0.136324	0	0	40.1919	141.433	MMP3
Ethacrynic Acid	1/6	0.029631	0.136324	0	0	40.1919	141.433	GSTA1
Beclometasone Dipropionate	1/7	0.0344842	0.136324	0	0	33.4916	112.775	PGR
Stanozolol	1/7	0.0344842	0.136324	0	0	33.4916	112.775	PGR
Bezafibrate	1/7	0.0344842	0.136324	0	0	33.4916	112.775	LPL
Levothyroxine	1/7	0.0344842	0.136324	0	0	33.4916	112.775	TTR
Norethisterone	1/7	0.0344842	0.136324	0	0	33.4916	112.775	PGR
Norethindrone Acetate	1/7	0.0344842	0.136324	0	0	33.4916	112.775	PGR
Androstanolone	1/7	0.0344842	0.136324	0	0	33.4916	112.775	PGR
Miconazole	2/61	0.0374213	0.136324	0	0	6.86302	22.5486	PGR;ATP1A2
Tamoxifen	2/62	0.0385452	0.136324	0	0	6.7483	21.9719	PGR;ATP1A2
Acetyldigitoxin	1/8	0.0393135	0.136324	0	0	28.7056	92.8968	ATP1A2
Fulvestrant	1/8	0.0393135	0.136324	0	0	28.7056	92.8968	PGR
Gramicidin	1/8	0.0393135	0.136324	0	0	28.7056	92.8968	ATP1A2
Spironolactone	1/8	0.0393135	0.136324	0	0	28.7056	92.8968	PGR
Budesonide	1/8	0.0393135	0.136324	0	0	28.7056	92.8968	PGR
Deslanoside	1/8	0.0393135	0.136324	0	0	28.7056	92.8968	ATP1A2
Nimesulide	1/8	0.0393135	0.136324	0	0	28.7056	92.8968	MMP1
Ethylestrenol	1/8	0.0393135	0.136324	0	0	28.7056	92.8968	PGR
Hydroxyprogesterone Caproate	1/8	0.0393135	0.136324	0	0	28.7056	92.8968	PGR
Vidarabine	1/9	0.0441188	0.136324	0	0	25.1162	78.3842	ADCY5
Glucagon	1/9	0.0441188	0.136324	0	0	25.1162	78.3842	ADCY5
Niflumic Acid	1/9	0.0441188	0.136324	0	0	25.1162	78.3842	TTR
Thiram	1/9	0.0441188	0.136324	0	0	25.1162	78.3842	BBOX1
Imatinib	2/70	0.0479848	0.136324	0	0	5.95198	18.0754	SLC22A3;FGFR2
Prednisolone Tebutate	1/10	0.0489004	0.136324	0	0	22.3244	67.3742	PGR
Chlorhexidine	1/10	0.0489004	0.136324	0	0	22.3244	67.3742	SLC22A3
Dexamethasone	1/10	0.0489004	0.136324	0	0	22.3244	67.3742	PGR
Digitoxin	1/10	0.0489004	0.136324	0	0	22.3244	67.3742	ATP1A2
Alitretinoin	1/10	0.0489004	0.136324	0	0	22.3244	67.3742	NR4A1
Prednisolone	1/11	0.0536583	0.136324	0	0	20.0909	58.7683	PGR
Testosterone	1/11	0.0536583	0.136324	0	0	20.0909	58.7683	PGR
Meclofenamic Acid	1/11	0.0536583	0.136324	0	0	20.0909	58.7683	TTR
Digoxin	1/11	0.0536583	0.136324	0	0	20.0909	58.7683	ATP1A2
Estradiol Benzoate	1/11	0.0536583	0.136324	0	0	20.0909	58.7683	PGR
Medroxyprogesterone	1/12	0.0583926	0.136324	0	0	18.2635	51.8788	PGR
Estrone	1/12	0.0583926	0.136324	0	0	18.2635	51.8788	PGR
Tacrolimus	1/13	0.0631034	0.136324	0	0	16.7407	46.2543	FKBP10
Orlistat	1/14	0.0677909	0.136324	0	0	15.4522	41.587	LPL
Cisplatin	1/15	0.0724552	0.136324	0	0	14.3478	37.6598	ATP1A2
Sulfasalazine	1/15	0.0724552	0.136324	0	0	14.3478	37.6598	MMP1
Mifepristone	1/15	0.0724552	0.136324	0	0	14.3478	37.6598	PGR
Doxazosin	1/15	0.0724552	0.136324	0	0	14.3478	37.6598	MMP1
Flumazenil	1/16	0.0770964	0.136324	0	0	13.3906	34.316	GABRE
Flunitrazepam	1/16	0.0770964	0.136324	0	0	13.3906	34.316	GABRE
Progabide	1/16	0.0770964	0.136324	0	0	13.3906	34.316	GABRE
Halazepam	1/16	0.0770964	0.136324	0	0	13.3906	34.316	GABRE
Ripazepam	1/16	0.0770964	0.136324	0	0	13.3906	34.316	GABRE
Thiocolchicoside	1/16	0.0770964	0.136324	0	0	13.3906	34.316	GABRE
Talbutal	1/16	0.0770964	0.136324	0	0	13.3906	34.316	GABRE
Thiamylal	1/16	0.0770964	0.136324	0	0	13.3906	34.316	GABRE
Medazepam	1/16	0.0770964	0.136324	0	0	13.3906	34.316	GABRE
Triclofos	1/16	0.0770964	0.136324	0	0	13.3906	34.316	GABRE
Clonazepam	1/16	0.0770964	0.136324	0	0	13.3906	34.316	GABRE
Metharbital	1/16	0.0770964	0.136324	0	0	13.3906	34.316	GABRE
Delorazepam	1/16	0.0770964	0.136324	0	0	13.3906	34.316	GABRE
Zopiclone	1/16	0.0770964	0.136324	0	0	13.3906	34.316	GABRE
Eltanolone	1/16	0.0770964	0.136324	0	0	13.3906	34.316	GABRE
Alfaxalone	1/17	0.0817146	0.136324	0	0	12.553	31.4393	GABRE
Thiopental	1/17	0.0817146	0.136324	0	0	12.553	31.4393	GABRE
Methoxyflurane	1/17	0.0817146	0.136324	0	0	12.553	31.4393	GABRE
Diclofenac	1/17	0.0817146	0.136324	0	0	12.553	31.4393	TTR
Pentobarbital	1/17	0.0817146	0.136324	0	0	12.553	31.4393	GABRE
Estradiol	1/17	0.0817146	0.136324	0	0	12.553	31.4393	PGR
Famotidine	1/17	0.0817146	0.136324	0	0	12.553	31.4393	SLC22A3
Alpidem	1/18	0.08631	0.136324	0	0	11.814	28.9421	GABRE
Nordazepam	1/18	0.08631	0.136324	0	0	11.814	28.9421	GABRE
Nitrendipine	1/18	0.08631	0.136324	0	0	11.814	28.9421	TTR
Norfloxacin	1/18	0.08631	0.136324	0	0	11.814	28.9421	GABRE
Flufenamic Acid	1/19	0.0908825	0.136324	0	0	11.1571	26.7569	TTR
Baclofen	1/19	0.0908825	0.136324	0	0	11.1571	26.7569	GABRE
Ciprofloxacin	1/19	0.0908825	0.136324	0	0	11.1571	26.7569	GABRE
Triazolam	1/19	0.0908825	0.136324	0	0	11.1571	26.7569	GABRE
Cocaine	1/19	0.0908825	0.136324	0	0	11.1571	26.7569	CARTPT
Zolpidem	1/19	0.0908825	0.136324	0	0	11.1571	26.7569	GABRE
Podophyllotoxin	1/19	0.0908825	0.136324	0	0	11.1571	26.7569	TUBA3C
Ofloxacin	1/19	0.0908825	0.136324	0	0	11.1571	26.7569	GABRE
Baicalin	1/19	0.0908825	0.136324	0	0	11.1571	26.7569	GABRE
Ponatinib	1/20	0.0954324	0.136459	0	0	10.5694	24.831	FGFR2
Cefapirin	1/20	0.0954324	0.136459	0	0	10.5694	24.831	MMP1
Midazolam	1/20	0.0954324	0.136459	0	0	10.5694	24.831	GABRE
Ethinylestradiol	1/20	0.0954324	0.136459	0	0	10.5694	24.831	PGR
Picrotoxin	1/20	0.0954324	0.136459	0	0	10.5694	24.831	GABRE
Amfetamine	1/21	0.0999598	0.138983	0	0	10.0404	23.1229	CARTPT
Nelfinavir	1/21	0.0999598	0.138983	0	0	10.0404	23.1229	PGR
Progesterone	1/22	0.104465	0.138983	0	0	9.56181	21.5992	PGR
Sevoflurane	1/22	0.104465	0.138983	0	0	9.56181	21.5992	GABRE
Liothyronine	1/22	0.104465	0.138983	0	0	9.56181	21.5992	GABRE
Danazol	1/22	0.104465	0.138983	0	0	9.56181	21.5992	PGR
Dexamfetamine	1/22	0.104465	0.138983	0	0	9.56181	21.5992	CARTPT
Ondansetron	1/22	0.104465	0.138983	0	0	9.56181	21.5992	SLC22A3
Halothane	1/23	0.108947	0.141262	0	0	9.12672	20.2329	GABRE
Chlordiazepoxide	1/23	0.108947	0.141262	0	0	9.12672	20.2329	GABRE
Desflurane	1/23	0.108947	0.141262	0	0	9.12672	20.2329	GABRE
Ibrutinib	1/24	0.113408	0.144595	0	0	8.72947	19.002	FGFR2
Isoflurane	1/24	0.113408	0.144595	0	0	8.72947	19.002	GABRE
Propofol	1/26	0.122262	0.153329	0	0	8.0303	16.8764	GABRE
Mitoxantrone	1/26	0.122262	0.153329	0	0	8.0303	16.8764	SLC22A3
Diazepam	1/27	0.126657	0.156278	0	0	7.72106	15.9538	GABRE
Prazosin	1/27	0.126657	0.156278	0	0	7.72106	15.9538	MMP1
Celecoxib	1/30	0.13971	0.171005	0	0	6.92128	13.6224	PGR
Hexachlorophene	1/31	0.144017	0.173501	0	0	6.69024	12.9645	ATP1A2
Infigratinib	1/31	0.144017	0.173501	0	0	6.69024	12.9645	FGFR2
Dopamine	1/34	0.156813	0.187441	0	0	6.08111	11.2665	ADCY5
Ceritinib	1/35	0.161037	0.190997	0	0	5.90196	10.7777	FGFR2
Tubocurarine	1/36	0.165239	0.194473	0	0	5.73304	10.3216	GABRE
Nifedipine	1/37	0.16942	0.197872	0	0	5.57351	9.89507	TTR
Amifampridine	1/40	0.18184	0.207623	0	0	5.144	8.76861	KCNS3
Guanidine	1/40	0.18184	0.207623	0	0	5.144	8.76861	KCNS3
Fampridine	1/40	0.18184	0.207623	0	0	5.144	8.76861	KCNS3
Diethylstilbestrol	1/44	0.198114	0.22453	0	0	4.66455	7.55149	PGR
Metformin	1/48	0.214068	0.240827	0	0	4.26671	6.57696	SLC22A3
Clozapine	1/50	0.221927	0.247845	0	0	4.09215	6.16035	ADCY5
Fluphenazine	1/57	0.248825	0.275871	0	0	3.57937	4.97892	ADCY5
Econazole	1/59	0.256339	0.282157	0	0	3.45559	4.70394	PGR
Haloperidol	1/60	0.260068	0.284218	0	0	3.39685	4.57491	ADCY5
Clotrimazole	1/67	0.28566	0.309972	0	0	3.03551	3.80335	PGR
Nilotinib	1/72	0.303401	0.326904	0	0	2.82103	3.36463	FGFR2
Chlorpromazine	1/80	0.330885	0.354023	0	0	2.53433	2.80293	ADCY5
Axitinib	1/98	0.388858	0.413162	0	0	2.06217	1.9478	FGFR2
Erlotinib	1/100	0.394984	0.416777	0	0	2.0203	1.87668	FGFR2
Pazopanib	1/105	0.410035	0.429695	0	0	1.92269	1.7141	FGFR2
Vandetanib	1/109	0.421809	0.439025	0	0	1.8511	1.59788	FGFR2
Sorafenib	1/122	0.458489	0.473978	0	0	1.65114	1.28759	FGFR2
Dasatinib	1/127	0.471974	0.484645	0	0	1.58522	1.19023	FGFR2
Midostaurin	1/205	0.644012	0.656892	0	0	0.975243	0.429144	FGFR2
Nintedanib	1/219	0.668387	0.67724	0	0	0.911964	0.36742	FGFR2
Sunitinib	1/265	0.737417	0.742268	0	0	0.751301	0.228848	FGFR2
Fedratinib	1/273	0.747876	0.747876	0	0	0.728907	0.211761	FGFR2
