## Supplementary material for "maGENEgerZ: An Efficient AI-Based Framework Can Extract More Expressed Genes and Biological Insights Underlying Breast Cancer Drug Response Mechanism": Table2_B.xlsx

### Sheet: esvm
Term	Overlap	P-value	Adjusted P-value	Old P-value	Old Adjusted P-value	Odds Ratio	Combined Score	Genes
HSG	6/276	0.00264064	0.161626	0	0	4.64066	27.5504	NR4A1;COL15A1;COL5A1;KYNU;S100P;MPZL2
GM2313	6/301	0.00404065	0.161626	0	0	4.24198	23.379	SOCS2;ENAH;CDKN2C;SEMA3C;GBP2;SEC24D
OVCAR5	4/180	0.0127388	0.275947	0	0	4.66951	20.3735	TOP2A;CEACAM6;SCNN1A;PLAT
MCF7	6/397	0.0147216	0.275947	0	0	3.1848	13.4349	DCTN5;KRT19;DAAM1;KYNU;TRIM37;MPZL2
LNCAP	6/429	0.0207214	0.275947	0	0	2.93904	11.3934	ABCC4;LPCAT3;GSTA1;SORD;CHPT1;PRKACB
EKVX	4/219	0.0242647	0.275947	0	0	3.81492	14.1867	PPP1R3C;LPCAT3;S100A9;S100A8
OVCAR3	3/128	0.0264138	0.275947	0	0	4.89278	17.7797	STARD3;PLCB4;CDK12
HOP92	4/228	0.0275947	0.275947	0	0	3.65997	13.1398	VCAM1;FOSB;PLAT;KCNN4
NCI H322M	4/253	0.0382212	0.339744	0	0	3.28832	10.7343	CHKA;SCNN1A;ME1;MPZL2
NCI 460	3/187	0.0674204	0.49257	0	0	3.31398	8.93718	PPP1R3C;KCNE4;PAPSS2
SKMEL28	5/436	0.0677283	0.49257	0	0	2.37746	6.40071	NR4A1;ST8SIA1;SLC31A1;TNC;GBP2
OVCAR4	3/212	0.0902193	0.578907	0	0	2.91388	7.00936	CXADR;PROM1;MPZL2
U251	2/108	0.101805	0.578907	0	0	3.81094	8.70683	SOCS2;TRIM2
SAOS2	3/228	0.106284	0.578907	0	0	2.70447	6.06244	CDKN2C;COL5A1;GBP2
SNB75	3/231	0.109415	0.578907	0	0	2.66848	5.9043	COL5A1;TNC;ACTG2
ACHN	3/237	0.115781	0.578907	0	0	2.59926	5.60414	PLCB4;SEMA3C;LAMC2
GM2493	3/253	0.133416	0.605468	0	0	2.43093	4.89657	GJA1;COL5A1;SEC24D
A549	2/129	0.13623	0.605468	0	0	3.17741	6.33387	PFKFB3;KYNU
U118	2/144	0.162174	0.648983	0	0	2.83961	5.16549	MT1X;CTSB
TK10	2/148	0.169239	0.648983	0	0	2.76125	4.90521	VCAM1;LAMC2
T3M4	3/290	0.177359	0.648983	0	0	2.11355	3.65554	KCNN4;FGFR3;MPZL2
ZR75 1	4/440	0.17847	0.648983	0	0	1.86009	3.20556	GSTM3;KRT19;DAAM1;DLG5
U20S	4/458	0.19656	0.668263	0	0	1.78469	2.90332	STARD3;CCND2;PSMD3;BIRC5
astrocytes	3/309	0.201316	0.668263	0	0	1.98039	3.17433	CCND2;BCL6;TRIM2
SF295	2/173	0.214389	0.668263	0	0	2.35458	3.62596	KYNU;GBP2
HCC2998	3/335	0.235232	0.668263	0	0	1.82288	2.63804	ALDH2;ME1;S100P
GM133	3/336	0.236558	0.668263	0	0	1.81731	2.61977	DAAM1;PLK2;SEC24D
M14	2/192	0.249408	0.668263	0	0	2.11708	2.93991	TRIM2;TRIB2
SHSYSY+RA	3/351	0.256595	0.668263	0	0	1.73765	2.36364	SYT1;RBP1;WASF3
U87	3/352	0.25794	0.668263	0	0	1.73258	2.34769	KYNU;HMOX1;CTSB
A361	2/205	0.273494	0.668263	0	0	1.9802	2.56728	SLC31A1;AFF3
HEPG2	3/374	0.287744	0.668263	0	0	1.628	2.02798	DCTN5;FGFR3;AGT
LN18	3/383	0.300026	0.668263	0	0	1.58871	1.91263	VCAM1;ALDH2;PRKAR2B
SN12C	2/221	0.303097	0.668263	0	0	1.83403	2.18929	AMFR;PLAT
786	1/76	0.31728	0.668263	0	0	2.67003	3.06512	VCAM1
UACC62	2/232	0.323342	0.668263	0	0	1.74534	1.97057	ST8SIA1;TRIB2
GM1600	3/407	0.332893	0.668263	0	0	1.4925	1.64165	ENAH;ABCC4;SEC24D
SHSYSY-RA	4/584	0.334503	0.668263	0	0	1.38793	1.51993	SYT1;RBP1;TRIB2;CHGB
UO31	1/82	0.337586	0.668263	0	0	2.47151	2.6839	PLCB4
NCI H226	4/587	0.337918	0.668263	0	0	1.38057	1.49786	NELL2;KRT18;TRIM2;PAPSS2
huh-7	3/414	0.342485	0.668263	0	0	1.46655	1.57145	CHKA;FGFR3;AGT
T24	1/88	0.357294	0.678678	0	0	2.30036	2.36752	LAMC2
GM2345	2/259	0.372336	0.678678	0	0	1.55983	1.54105	CDKN2C;KCNE4
CAKI1	1/93	0.373273	0.678678	0	0	2.17479	2.14314	PLCB4
RPMI 8226	3/452	0.394272	0.695088	0	0	1.33982	1.24698	CYP2A6;CCND2;LTF
HT29	3/456	0.399676	0.695088	0	0	1.32771	1.21765	PROM1;S100A8;MPZL2
U138	2/284	0.416433	0.708822	0	0	1.41974	1.24374	GSTA1;CTSB
HOP62	1/118	0.447455	0.745758	0	0	1.70793	1.37349	VCAM1
A204	4/694	0.458913	0.749246	0	0	1.16002	0.903537	SOCS2;DLG5;SCNN1A;TNC
SW620	2/315	0.468903	0.750246	0	0	1.27711	0.967228	SYT1;PROM1
SR	2/325	0.485237	0.758251	0	0	1.23694	0.894452	PFKFB3;GBP2
RXF393	1/135	0.492863	0.758251	0	0	1.48997	1.05419	PAPSS2
HEK293	3/546	0.516585	0.772203	0	0	1.10252	0.728233	FDX1;PTPN13;WASF3
GM97	4/753	0.522738	0.772203	0	0	1.06536	0.691075	SEC24D;S100A8;PAPSS2;CTSB
HELA	1/162	0.557504	0.772203	0	0	1.23841	0.723584	KYNU
JURKAT	2/374	0.560652	0.772203	0	0	1.07132	0.619924	GSTA1;CDK12
HT1080	2/380	0.569337	0.772203	0	0	1.05399	0.593694	LPCAT3;HMOX1
HS578T	1/176	0.587739	0.772203	0	0	1.13853	0.605097	ACTG2
KM12	1/179	0.593946	0.772203	0	0	1.11917	0.58305	S100P
SNB19	1/183	0.602079	0.772203	0	0	1.09435	0.555236	TRIM2
MDA MB435	3/621	0.604276	0.772203	0	0	0.964968	0.486078	NR4A1;TRIM2;FDX1
NCI H23	2/414	0.616225	0.772203	0	0	0.965326	0.467356	NR4A1;CHGB
COLO205	2/421	0.625386	0.772203	0	0	0.948858	0.445381	TRIM2;S100P
HL60	9/1914	0.626917	0.772203	0	0	0.934239	0.436235	ARMCX4;NR4A1;CYP2A6;BCL6;TAT;ZNF506;AMFR;ME1;AFF3
UACC257	1/196	0.627415	0.772203	0	0	1.02072	0.475806	TRIB2
NCVADR RES	1/225	0.67832	0.811877	0	0	0.887266	0.34438	PLCB4
HCT15	1/226	0.679947	0.811877	0	0	0.883277	0.340716	CXADR
SKOV3	1/238	0.698843	0.817268	0	0	0.838043	0.300295	CDK12
OVCAR8	1/242	0.704893	0.817268	0	0	0.823966	0.288148	PLCB4
PANC1	1/337	0.817974	0.923847	0	0	0.588143	0.118172	SYT1
SKMEL5	1/354	0.833093	0.923847	0	0	0.559333	0.10214	SLC31A1
K562	2/639	0.833487	0.923847	0	0	0.617147	0.112405	SOCS2;PRKAR2B
MALME 3M	1/366	0.84301	0.923847	0	0	0.540612	0.0923238	SCNN1A
A172	1/423	0.882702	0.943457	0	0	0.466226	0.0581697	CTSB
MOLT4	1/426	0.884491	0.943457	0	0	0.462864	0.0568134	BIRC5
HEK 293 T-rex	2/773	0.903092	0.950623	0	0	0.50634	0.0516115	CYP2A6;TAT
RL7	1/521	0.929076	0.955834	0	0	0.376457	0.0276938	BCL6
HEK 293T	1/529	0.931938	0.955834	0	0	0.3706	0.0261233	PTPN13
HCT116	1/574	0.946028	0.958003	0	0	0.340702	0.0189031	AMFR
CCRT CEM	4/2130	0.995474	0.995474	0	0	0.348346	0.00158005	TOP2A;ARMCX4;SCNN1A;SEC24D

### Sheet: limma
Term	Overlap	P-value	Adjusted P-value	Old P-value	Old Adjusted P-value	Odds Ratio	Combined Score	Genes
T3M4	5/290	0.0152551	0.827175	0	0	3.62235	15.1517	JUP;TRAF4;TRIM29;PCDH1;EML2
U118	3/144	0.0356326	0.827175	0	0	4.33406	14.4519	THRA;ZNF654;LOXL1
LN18	5/383	0.0432221	0.827175	0	0	2.71818	8.53891	MTHFD2;NPRL3;ADAM22;MAN2C1;VAMP2
COLO205	5/421	0.0601407	0.827175	0	0	2.46508	6.92951	HSPA9;SUCLA2;ALG5;RNF6;MAP3K5
IOSE80	2/80	0.0608217	0.827175	0	0	5.18629	14.5206	GPRC5A;GRK5
UACC62	3/232	0.110466	0.836553	0	0	2.65669	5.85281	CNPY2;IGF2R;PGM1
HEK 293T	5/529	0.125865	0.836553	0	0	1.94616	4.03352	TPR;RBBP6;MAN2C1;ZNF654;VAMP2
GM2493	3/253	0.133416	0.836553	0	0	2.43093	4.89657	FABP4;JRKL;MPO
NCI H322M	3/253	0.133416	0.836553	0	0	2.43093	4.89657	GPRC5A;TRAF4;DHX35
HSG	3/276	0.160266	0.836553	0	0	2.22352	4.07108	GPRC5A;TRAF4;TRIM29
U138	3/284	0.169971	0.836553	0	0	2.15934	3.82662	SNAPC2;ZNF654;LOXL1
HEK 293 T-rex	6/773	0.190273	0.836553	0	0	1.59225	2.64201	RPS4X;TRIM29;ADAM22;RNF6;RBBP6;KIF11
GM2313	3/301	0.191131	0.836553	0	0	2.03439	3.36649	DBF4;THRA;SP140L
HT29	4/456	0.194522	0.836553	0	0	1.79277	2.93515	ADAM22;RNF6;JRKL;MAP3K5
astrocytes	3/309	0.201316	0.836553	0	0	1.98039	3.17433	BCL6;NPRL3;VAMP2
SF295	2/173	0.214389	0.836553	0	0	2.35458	3.62596	THRA;XYLT2
HCC2998	3/335	0.235232	0.836553	0	0	1.82288	2.63804	JUP;THRA;DNM2
SKMEL5	3/354	0.260633	0.836553	0	0	1.72253	2.31619	RAB5B;CNPY2;A2M
A361	2/205	0.273494	0.836553	0	0	1.9802	2.56728	TRAF4;DNM2
ALVA31	4/560	0.30728	0.836553	0	0	1.44964	1.71057	THRA;TEX10;BTBD7;IGF2BP3
SNB75	2/231	0.321506	0.836553	0	0	1.75305	1.98925	A2M;LOXL1
SHSYSY-RA	4/584	0.334503	0.836553	0	0	1.38793	1.51993	GRK5;ADAM22;OAZ2;VAMP2
A172	3/423	0.354804	0.836553	0	0	1.43446	1.48638	HSPA9;ARFRP1;RNF6
T24	1/88	0.357294	0.836553	0	0	2.30036	2.36752	FABP4
IGROV1	2/255	0.365156	0.836553	0	0	1.58482	1.5966	IGF2BP3;DNM2
SKMEL28	3/436	0.372551	0.836553	0	0	1.39047	1.37292	RAB5B;A2M;IGF2R
K562	4/639	0.39715	0.836553	0	0	1.26411	1.16733	HAT1;TPR;IER2;POLH
A204	4/694	0.458913	0.836553	0	0	1.16002	0.903537	BCL9;GRK5;COL11A1;RBBP6
OVCAR3	1/128	0.474631	0.836553	0	0	1.57266	1.17197	DNM2
RL7	3/521	0.485194	0.836553	0	0	1.15723	0.836913	BCL6;TRAF4;SLAMF1
ACC3	2/325	0.485237	0.836553	0	0	1.23694	0.894452	TRAF4;TRIM29
RXF393	1/135	0.492863	0.836553	0	0	1.48997	1.05419	DNM2
CCRT CEM	11/2130	0.502392	0.836553	0	0	1.03712	0.713925	GNPAT;ARFRP1;THRA;TPR;ITGB2;ADAM22;BTBD7;RNF6;RBBP6;PCDH1;POLH
GM133	2/336	0.502846	0.836553	0	0	1.19553	0.821891	ACVR1;MAP3K5
PANC1	2/337	0.504428	0.836553	0	0	1.1919	0.815652	GRK5;IER2
HEK293	3/546	0.516585	0.836553	0	0	1.10252	0.728233	RPL27;RBBP6;MPO
GM97	4/753	0.522738	0.836553	0	0	1.06536	0.691075	TPR;RNF6;IQGAP1;MPO
SHSYSY+RA	2/351	0.526234	0.836553	0	0	1.14327	0.733987	MKS1;ADAM22
U87	2/352	0.527768	0.836553	0	0	1.13994	0.728536	ACVR1;HSPA9
RS11846	2/360	0.539913	0.836553	0	0	1.11401	0.686618	CNPY2;MAP3K5
MALME 3M	2/366	0.548882	0.836553	0	0	1.09531	0.657047	RAB5B;GATM
NCI H226	3/587	0.565806	0.836553	0	0	1.02295	0.582573	GPRC5A;IQGAP1;DNM2
MCF7	2/397	0.593277	0.836553	0	0	1.00775	0.52614	JUP;SLC9A1
KM12	1/179	0.593946	0.836553	0	0	1.11917	0.58305	GATM
OVCAR5	1/180	0.595995	0.836553	0	0	1.11286	0.575931	PCDH1
SNB19	1/183	0.602079	0.836553	0	0	1.09435	0.555236	UQCRC1
NCI 460	1/187	0.610051	0.836553	0	0	1.0706	0.529103	SP140L
NCI H23	2/414	0.616225	0.836553	0	0	0.965326	0.467356	BCL9;IER2
LOX IMVI	1/192	0.619794	0.836553	0	0	1.04231	0.498607	CXCL2
M14	1/192	0.619794	0.836553	0	0	1.04231	0.498607	IQGAP1
UACC257	1/196	0.627415	0.836553	0	0	1.02072	0.475806	CNPY2
SKMEL2	1/216	0.663307	0.844654	0	0	0.92483	0.379659	CCT6A
EKVX	1/219	0.668387	0.844654	0	0	0.911964	0.36742	PITPNM1
HCT15	1/226	0.679947	0.844654	0	0	0.883277	0.340716	NPRL3
HOP92	1/228	0.683176	0.844654	0	0	0.875406	0.333532	EML2
GM2345	1/259	0.729291	0.885568	0	0	0.769008	0.242762	TPR
HCT116	2/574	0.785741	0.926141	0	0	0.689596	0.166281	TEX10;MKS1
SR	1/325	0.806493	0.926141	0	0	0.610301	0.131251	PITPNM1
JURKAT	1/374	0.849295	0.926141	0	0	0.5288	0.0863789	VAMP2
HEPG2	1/374	0.849295	0.926141	0	0	0.5288	0.0863789	A2M
HT1080	1/380	0.853844	0.926141	0	0	0.520269	0.0822058	SP140L
GM1600	1/407	0.872691	0.926141	0	0	0.484998	0.0660439	IGF2BP3
huh-7	1/414	0.877171	0.926141	0	0	0.476606	0.0624608	GATM
MOLT4	1/426	0.884491	0.926141	0	0	0.462864	0.0568134	DHX35
ZR75 1	1/440	0.892486	0.926141	0	0	0.447781	0.0509326	XYLT2
RPMI 8226	1/452	0.898901	0.926141	0	0	0.435598	0.0464269	MAN2C1
MDA MB435	1/621	0.957665	0.968195	0	0	0.314109	0.0135875	THRA
HL60	5/1914	0.968195	0.968195	0	0	0.496016	0.0160321	ARFRP1;BCL6;TRAF4;KCNA6;SLC9A1

### Sheet: sam
Term	Overlap	P-value	Adjusted P-value	Old P-value	Old Adjusted P-value	Odds Ratio	Combined Score	Genes
OVCAR4	7/212	9.46753e-05	0.00785805	0	0	7.23131	66.9985	DSP;SVIL;C18ORF25;SLPI;ITGB8;HEATR3;PRPF4B
GM2345	7/259	0.000323755	0.0134358	0	0	5.86858	47.1571	UBE2W;TIA1;SCP2;IGFBP5;IFRD1;CLCC1;QKI
SF268	4/116	0.00274591	0.0759703	0	0	7.36161	43.4161	C18ORF25;RHEB;QKI;IQCG
GM133	6/336	0.00683961	0.141922	0	0	3.7853	18.8698	UBE2W;C18ORF25;SCP2;TPM1;CLCC1;SMNDC1
GM2313	5/301	0.0176338	0.248512	0	0	3.48578	14.0753	TIA1;IGFBP5;RHEB;IFRD1;CLCC1
HOP62	3/118	0.0213987	0.248512	0	0	5.32093	20.4559	SVIL;RHEB;DAD1
ACC3	5/325	0.0236481	0.248512	0	0	3.22039	12.0587	SLPI;SAR1A;GPAA1;CDK10;PRPF4B
OVCAR3	3/128	0.0264138	0.248512	0	0	4.89278	17.7797	BAHD1;SIM2;QKI
A549	3/129	0.026947	0.248512	0	0	4.85371	17.5407	TPM1;CNTN1;SIM2
SKOV3	4/238	0.0316008	0.25345	0	0	3.50178	12.0972	SMAD4;PER3;CLCC1;QKI
GM2493	4/253	0.0382212	0.25345	0	0	3.28832	10.7343	TIA1;FABP4;TPM1;ZNF135
NCI H322M	4/253	0.0382212	0.25345	0	0	3.28832	10.7343	ABLIM1;TPI1;TACSTD2;GABRG2
HEPG2	5/374	0.039697	0.25345	0	0	2.78577	8.98822	SLC5A6;CST3;DCTN5;ABLIM1;SERPINC1
786	2/76	0.0555566	0.279809	0	0	5.46773	15.8037	UBA6;C3ORF52
IOSE80	2/80	0.0608217	0.279809	0	0	5.18629	14.5206	IGFBP5;SAR1A
OVCAR5	3/180	0.0615801	0.279809	0	0	3.44627	9.60619	TACSTD2;PTTG1IP;SEC62
MOLT4	5/426	0.0626128	0.279809	0	0	2.43518	6.74736	WTAP;STAU2;LMAN2;CTCF;RCBTB2
UO31	2/82	0.0635162	0.279809	0	0	5.05612	13.937	PROCR;C3ORF52
SNB19	3/183	0.0640528	0.279809	0	0	3.38832	9.31126	EFEMP1;UBA6;IQCG
SW620	4/315	0.0733926	0.304579	0	0	2.62446	6.85492	TIA1;TPI1;RHEB;PRPF4B
CAKI1	2/93	0.0790201	0.312317	0	0	4.44248	11.2752	PROCR;TACSTD2
HOP92	3/228	0.106284	0.394844	0	0	2.70447	6.06244	SAR1A;CDK10;RELA
SNB75	3/231	0.109415	0.394844	0	0	2.66848	5.9043	EFEMP1;IGFBP5;QKI
JURKAT	4/374	0.117926	0.407827	0	0	2.19932	4.7015	STAU2;ZNF518A;CTCF;RCBTB2
HEK 293T	5/529	0.125865	0.41787	0	0	1.94616	4.03352	STAB1;ZNF518A;HEATR3;PRPF4B;CCNL1
A204	6/694	0.134377	0.428972	0	0	1.78241	3.57749	PIAS3;TIA1;C5ORF15;ZNF518A;PRPF4B;CCNL1
RXF393	2/135	0.146494	0.435616	0	0	3.03314	5.82597	SAR1A;RELA
GM1600	4/407	0.146955	0.435616	0	0	2.01582	3.8656	SVIL;TIA1;IFRD1;STAB1
A498	2/142	0.158663	0.442791	0	0	2.88047	5.30286	UBA6;TPM1
COLO205	4/421	0.160045	0.442791	0	0	1.94674	3.56702	ABLIM1;MTRR;ARMCX5;KLK8
NCI H226	5/587	0.170845	0.448178	0	0	1.74697	3.08689	EFEMP1;RHEB;ARMCX5;CTNNBIP1;POLR2L
MD MB231	2/150	0.172791	0.448178	0	0	2.72366	4.78185	RHEB;GARNL3
HELA	2/162	0.194344	0.488805	0	0	2.51786	4.12456	MTRR;POLR2L
astrocytes	3/309	0.201316	0.491447	0	0	1.98039	3.17433	IPO13;QKI;CLASP2
NCI 460	2/187	0.240161	0.569524	0	0	2.17485	3.1023	PROCR;EFEMP1
A361	2/205	0.273494	0.630555	0	0	1.9802	2.56728	ITGB8;SUPT6H
HT1080	3/380	0.295928	0.646162	0	0	1.6016	1.95017	MTRR;C18ORF25;SUPT6H
LN18	3/383	0.300026	0.646162	0	0	1.58871	1.91263	PER3;IGFBP5;SUPT6H
NCVADR RES	2/225	0.310473	0.646162	0	0	1.80077	2.10629	UBE2W;PRPF4B
SAOS2	2/228	0.315994	0.646162	0	0	1.77659	2.04669	PER3;QKI
MCF7	3/397	0.319188	0.646162	0	0	1.53116	1.74855	PIAS3;DCTN5;CTCF
A172	3/423	0.354804	0.68966	0	0	1.43446	1.48638	STAB1;PRPF4B;SUPT6H
T24	1/88	0.357294	0.68966	0	0	2.30036	2.36752	FABP4
ZR75 1	3/440	0.377996	0.713037	0	0	1.37746	1.34009	NDUFAB1;SEC62;ZNF135
U20S	3/458	0.402373	0.742154	0	0	1.32174	1.20328	IPO13;SAR1A;WTAP
U251	1/108	0.418887	0.755818	0	0	1.8685	1.62588	IQCG
SR	2/325	0.485237	0.830788	0	0	1.23694	0.894452	RGS14;LMAN2
HL60	10/1914	0.491117	0.830788	0	0	1.05019	0.74676	IPO13;NEUROD1;CD74;RGS14;CRTAC1;LMAN2;BAHD1;CTNNBIP1;TACSTD2;GTPBP3
DU145	1/143	0.512934	0.830788	0	0	1.40546	0.938299	RPS29
HEK293	3/546	0.516585	0.830788	0	0	1.10252	0.728233	TPI1;ZNF518A;SMNDC1
GM97	4/753	0.522738	0.830788	0	0	1.06536	0.691075	IGFBP5;UBA6;TPM1;ZNF135
SHSYSY+RA	2/351	0.526234	0.830788	0	0	1.14327	0.733987	RHEB;CNTN1
ALVA31	3/560	0.533723	0.830788	0	0	1.07403	0.674363	SVIL;SAR1A;SIM2
MALME 3M	2/366	0.548882	0.830788	0	0	1.09531	0.657047	RHEB;CRTAC1
HCT116	3/574	0.550522	0.830788	0	0	1.04694	0.624907	C3ORF52;ZNF518A;KLK8
SHSYSY-RA	3/584	0.562307	0.833419	0	0	1.02839	0.592052	TIA1;GPAA1;CLASP2
SF295	1/173	0.581437	0.846654	0	0	1.15856	0.628234	NSF
KM12	1/179	0.593946	0.849958	0	0	1.11917	0.58305	GARNL3
huh-7	2/414	0.616225	0.853695	0	0	0.965326	0.467356	CDK10;ZNF518A
M14	1/192	0.619794	0.853695	0	0	1.04231	0.498607	SVIL
UACC257	1/196	0.627415	0.853695	0	0	1.02072	0.475806	ARMCX5
SKMEL2	1/216	0.663307	0.857749	0	0	0.92483	0.379659	ARMCX5
RPMI 8226	2/452	0.663949	0.857749	0	0	0.882086	0.361259	GPAA1;LMAN2
HT29	2/456	0.668688	0.857749	0	0	0.874135	0.351785	C3ORF52;CDK10
SN12C	1/221	0.671731	0.857749	0	0	0.903581	0.359532	EFEMP1
UACC62	1/232	0.689537	0.860385	0	0	0.860073	0.319718	CST3
ACHN	1/237	0.697312	0.860385	0	0	0.841637	0.303429	CDK10
OVCAR8	1/242	0.704893	0.860385	0	0	0.823966	0.288148	RELA
RL7	2/521	0.738414	0.877941	0	0	0.762101	0.231108	CD74;C18ORF25
HEK 293 T-rex	3/773	0.747905	0.877941	0	0	0.768376	0.223198	CRTAC1;HNRNPU;SMNDC1
HSG	1/276	0.751691	0.877941	0	0	0.720845	0.205751	SLPI
U138	1/284	0.761587	0.877941	0	0	0.700182	0.190695	POLR2L
HCC2998	1/335	0.816109	0.880564	0	0	0.591726	0.120243	ABLIM1
PANC1	1/337	0.817974	0.880564	0	0	0.588143	0.118172	PIAS3
MDA MB435	2/621	0.821312	0.880564	0	0	0.635686	0.125136	SVIL;GPAA1
U87	1/352	0.831381	0.880564	0	0	0.562577	0.103889	POLR2L
SKMEL5	1/354	0.833093	0.880564	0	0	0.559333	0.10214	CNTN1
K562	2/639	0.833487	0.880564	0	0	0.617147	0.112405	SMAD4;BAHD1
RS11846	1/360	0.838127	0.880564	0	0	0.549816	0.0970897	LMAN2
NCI H23	1/414	0.877171	0.901116	0	0	0.476606	0.0624608	CKS1B
LNCAP	1/429	0.886252	0.901116	0	0	0.459549	0.0554923	SCP2
SKMEL28	1/436	0.890259	0.901116	0	0	0.451991	0.0525406	ITGB8
CCRT CEM	5/2130	0.985398	0.985398	0	0	0.440248	0.006476	UBE2W;SVIL;RHEB;HNRNPU;GTPBP3

### Sheet: ttest
Term	Overlap	P-value	Adjusted P-value	Old P-value	Old Adjusted P-value	Odds Ratio	Combined Score	Genes
RXF393	4/135	0.00472233	0.340008	0	0	6.28785	33.6743	SAR1A;OAS1;AKAP8;MTSS1
RS11846	5/360	0.0345751	0.550104	0	0	2.8977	9.74967	EIF1AY;CCL4;UBE2N;PTEN;PSIP1
JURKAT	5/374	0.039697	0.550104	0	0	2.78577	8.98822	ELOVL5;PTEN;UBR2;ARRB2;VAMP2
LN18	5/383	0.0432221	0.550104	0	0	2.71818	8.53891	POFUT2;ALDH2;PTEN;PDE5A;VAMP2
RL7	6/521	0.046641	0.550104	0	0	2.4026	7.36464	CD79B;BCAS4;ROCK1;ELOVL5;PTEN;PSIP1
U138	4/284	0.0542458	0.550104	0	0	2.91964	8.50851	PACS2;ANPEP;CD99;CTSB
IOSE80	2/80	0.0608217	0.550104	0	0	5.18629	14.5206	POFUT2;SAR1A
A172	5/423	0.0611226	0.550104	0	0	2.45303	6.85592	BMP1;EIF1AY;GOLGA1;CD99;CTSB
ACC3	4/325	0.0802161	0.614555	0	0	2.54141	6.41205	HEXIM1;BMP1;SAR1A;TRAF2
U87	4/352	0.100146	0.614555	0	0	2.341	5.38693	PACS2;GOLGA1;MTSS1;CTSB
U251	2/108	0.101805	0.614555	0	0	3.81094	8.70683	BMP1;PADI2
HOP92	3/228	0.106284	0.614555	0	0	2.70447	6.06244	SAR1A;ERCC1;CFB
HT1080	4/380	0.123001	0.614555	0	0	2.16356	4.53389	HEXIM1;DDX3Y;AKAP8;VRK3
NCI H322M	3/253	0.133416	0.614555	0	0	2.43093	4.89657	HEXIM1;FZD7;RAB11A
IGROV1	3/255	0.135684	0.614555	0	0	2.41139	4.81658	HEXIM1;FZD7;MTSS1
HL60	13/1914	0.15827	0.614555	0	0	1.41478	2.60809	DDX3Y;ICMT;EIF1AY;PTEN;TRAF2;VRK3;KIAA0040;EGFR;CD79B;GRHPR;BMP1;SCARF1;CFB
COLO205	4/421	0.160045	0.614555	0	0	1.94674	3.56702	C11ORF21;EIF1AY;UBR2;RAB11A
HCT116	5/574	0.160252	0.614555	0	0	1.78809	3.274	ZNF593;IMPA1;PSIP1;DHX16;VRK3
U118	2/144	0.162174	0.614555	0	0	2.83961	5.16549	DAP;CTSB
GM2313	3/301	0.191131	0.666323	0	0	2.03439	3.36649	DDX3Y;EIF1AY;OAS1
HELA	2/162	0.194344	0.666323	0	0	2.51786	4.12456	DHX8;UCHL5
SR	3/325	0.222055	0.680031	0	0	1.88045	2.82976	ICMT;PTEN;DHX16
KM12	2/179	0.225406	0.680031	0	0	2.27407	3.38802	PSIP1;KIAA0040
OVCAR5	2/180	0.227247	0.680031	0	0	2.26118	3.35043	KIAA0040;EGFR
NCI 460	2/187	0.240161	0.680031	0	0	2.17485	3.1023	OAS1;UCHL5
LOX IMVI	2/192	0.249408	0.680031	0	0	2.11708	2.93991	ELOVL5;EGFR
UACC257	2/196	0.256816	0.680031	0	0	2.07301	2.81804	ZNF593;MTSS1
OVCAR4	2/212	0.28646	0.680031	0	0	1.91351	2.39219	HEXIM1;BET1
SN12C	2/221	0.303097	0.680031	0	0	1.83403	2.18929	DAP;EGFR
HCT15	2/226	0.312314	0.680031	0	0	1.79264	2.08618	HMGCL;UCHL5
786	1/76	0.31728	0.680031	0	0	2.67003	3.06512	MTSS1
MCF7	3/397	0.319188	0.680031	0	0	1.53116	1.74855	SMARCD2;PACS2;OAS1
SNB75	2/231	0.321506	0.680031	0	0	1.75305	1.98925	POFUT2;BMP1
GM97	5/753	0.324315	0.680031	0	0	1.34759	1.51744	POFUT2;ICMT;UBR2;SCARF1;CTSB
NCI H226	4/587	0.337918	0.680031	0	0	1.38057	1.49786	HEXIM1;ICMT;DHX8;CFB
NCI H23	3/414	0.342485	0.680031	0	0	1.46655	1.57145	CTTN;CHGB;BET1
T24	1/88	0.357294	0.680031	0	0	2.30036	2.36752	BCAS4
MOLT4	3/426	0.358905	0.680031	0	0	1.42407	1.45924	CTBP1;VRK3;EGFR
CCRT CEM	12/2130	0.376348	0.694797	0	0	1.14486	1.11881	CTBP1;ELOVL5;UBE2N;AKAP8;TRAF2;SCARF1;CFB;KIAA0040;CD99;POLH;MTSS1;EGFR
RPMI 8226	3/452	0.394272	0.70969	0	0	1.33982	1.24698	VRK3;KIAA0040;UCHL5
T3M4	2/290	0.426793	0.74949	0	0	1.38974	1.1833	BLCAP;EGFR
HCC2998	2/335	0.501261	0.802853	0	0	1.19918	0.828187	ZNF593;ALDH2
PANC1	2/337	0.504428	0.802853	0	0	1.1919	0.815652	BCAS4;ERCC1
SF539	1/142	0.510469	0.802853	0	0	1.4155	0.951821	BMP1
A498	1/142	0.510469	0.802853	0	0	1.4155	0.951821	EGFR
DU145	1/143	0.512934	0.802853	0	0	1.40546	0.938299	TRAF2
SHSYSY-RA	3/584	0.562307	0.843647	0	0	1.02839	0.592052	UBE2N;VAMP2;CHGB
SF295	1/173	0.581437	0.843647	0	0	1.15856	0.628234	PDE5A
HS578T	1/176	0.587739	0.843647	0	0	1.13853	0.605097	BMP1
GM1600	2/407	0.606896	0.843647	0	0	0.982363	0.49059	FZD7;PDE5A
M14	1/192	0.619794	0.843647	0	0	1.04231	0.498607	PFN1
K562	3/639	0.623729	0.843647	0	0	0.936783	0.442199	DNTTIP2;POLH;UCHL5
LNCAP	2/429	0.63565	0.843647	0	0	0.930698	0.421706	HSD17B4;PAX1
A361	1/205	0.644012	0.843647	0	0	0.975243	0.429144	POFUT2
SKMEL28	2/436	0.644452	0.843647	0	0	0.915358	0.402166	FZD7;RABAC1
SKMEL2	1/216	0.663307	0.844278	0	0	0.92483	0.379659	CTTN
EKVX	1/219	0.668387	0.844278	0	0	0.911964	0.36742	PTEN
UACC62	1/232	0.689537	0.850957	0	0	0.860073	0.319718	BMP1
ACHN	1/237	0.697312	0.850957	0	0	0.841637	0.303429	EGFR
HEK293	2/546	0.761745	0.913594	0	0	0.72614	0.197614	USP9X;PSIP1
ALVA31	2/560	0.774017	0.913594	0	0	0.70741	0.181211	SAR1A;UBR2
astrocytes	1/309	0.790064	0.917493	0	0	0.642529	0.151407	VAMP2
SHSYSY+RA	1/351	0.830519	0.926503	0	0	0.564214	0.104777	UBE2N
SKMEL5	1/354	0.833093	0.926503	0	0	0.559333	0.10214	CTTN
MALME 3M	1/366	0.84301	0.926503	0	0	0.540612	0.0923238	EGFR
HEPG2	1/374	0.849295	0.926503	0	0	0.5288	0.0863789	BLCAP
ZR75 1	1/440	0.892486	0.941181	0	0	0.447781	0.0509326	SMARCD2
HT29	1/456	0.900954	0.941181	0	0	0.431679	0.0450245	RAB11A
U20S	1/458	0.901965	0.941181	0	0	0.429746	0.0443409	SAR1A
HEK 293T	1/529	0.931938	0.958565	0	0	0.3706	0.0261233	VAMP2
A204	1/694	0.971001	0.980775	0	0	0.279957	0.0082385	ELOVL5
HEK 293 T-rex	1/773	0.980775	0.980775	0	0	0.250275	0.00485836	USP9X

### Sheet: lasso
Term	Overlap	P-value	Adjusted P-value	Old P-value	Old Adjusted P-value	Odds Ratio	Combined Score	Genes
HSG	3/276	0.0122837	0.55844	0	0	6.76236	29.7509	NR4A1;RIN3;PLXNA3
RXF393	2/135	0.0232683	0.55844	0	0	9.03714	33.9856	RIN3;SAMHD1
U20S	3/458	0.0454752	0.585587	0	0	4.01992	12.4239	RECQL4;PLCE1;LZTR1
HCT15	2/226	0.059283	0.585587	0	0	5.34118	15.0911	GLS2;CLDN7
ACHN	2/237	0.064442	0.585587	0	0	5.08833	13.9521	FARP1;RIN3
IGROV1	2/255	0.0731984	0.585587	0	0	4.722	12.3461	FARP1;SQLE
SW620	2/315	0.104847	0.625371	0	0	3.80521	8.5817	GLS2;RIN3
HCC2998	2/335	0.116113	0.625371	0	0	3.57303	7.6934	SLC44A4;CLDN7
PANC1	2/337	0.117257	0.625371	0	0	3.55133	7.61188	PLCE1;SHB
MALME 3M	2/366	0.134156	0.643948	0	0	3.26357	6.55571	ZNF318;PLCE1
U251	1/108	0.172771	0.654932	0	0	5.45849	9.58397	PLCE1
SKMEL28	2/436	0.176939	0.654932	0	0	2.72741	4.72375	NR4A1;LZTR1
OVCAR3	1/128	0.201413	0.654932	0	0	4.59426	7.36183	PLCE1
MD MB231	1/150	0.231807	0.654932	0	0	3.91157	5.71813	ERLIN1
HS578T	1/176	0.266279	0.654932	0	0	3.32605	4.40106	SQLE
KM12	1/179	0.270159	0.654932	0	0	3.2695	4.27894	GLS2
OVCAR5	1/180	0.271448	0.654932	0	0	3.25107	4.23935	SQLE
SNB19	1/183	0.275301	0.654932	0	0	3.19699	4.12377	PLXNA3
DLD1	1/183	0.275301	0.654932	0	0	3.19699	4.12377	CLDN7
K562	2/639	0.308353	0.654932	0	0	1.83892	2.16351	PLCE1;LZTR1
SN12C	1/221	0.322425	0.654932	0	0	2.63971	2.98784	RIN3
HOP92	1/228	0.330775	0.654932	0	0	2.5574	2.8293	SQLE
SNB75	1/231	0.334322	0.654932	0	0	2.52366	2.76504	PLXNA3
UACC62	1/232	0.335501	0.654932	0	0	2.51261	2.74409	RIN3
SKOV3	1/238	0.34253	0.654932	0	0	2.44825	2.62305	PLCE1
T3M4	1/290	0.400496	0.654932	0	0	2.00244	1.83234	SHB
HL60	4/1914	0.434413	0.654932	0	0	1.21973	1.01696	NR4A1;LRRK1;ZNF318;PDE6B
ACC3	1/325	0.436683	0.654932	0	0	1.78295	1.47726	ACP2
SHSYSY+RA	1/351	0.462182	0.654932	0	0	1.64832	1.27217	LRPPRC
U87	1/352	0.46314	0.654932	0	0	1.64354	1.26508	RIN3
JURKAT	1/374	0.483801	0.654932	0	0	1.54487	1.1217	PDE6B
HEPG2	1/374	0.483801	0.654932	0	0	1.54487	1.1217	FARP1
MCF7	1/397	0.504575	0.654932	0	0	1.45343	0.994203	SQLE
GM1600	1/407	0.513352	0.654932	0	0	1.41691	0.944785	ABCC4
NCI H23	1/414	0.519406	0.654932	0	0	1.39239	0.912116	NR4A1
COLO205	1/421	0.525386	0.654932	0	0	1.3687	0.880923	SHB
A172	1/423	0.527082	0.654932	0	0	1.36207	0.87227	RNF187
MOLT4	1/426	0.529614	0.654932	0	0	1.35225	0.8595	RECQL4
LNCAP	1/429	0.532133	0.654932	0	0	1.34256	0.846974	ABCC4
HT29	1/456	0.554221	0.665065	0	0	1.26115	0.744322	SLC44A4
RL7	1/521	0.603322	0.690975	0	0	1.09983	0.555749	ZNF318
HEK293	1/546	0.620772	0.690975	0	0	1.04803	0.499691	HIRA
HCT116	1/574	0.639432	0.690975	0	0	0.99538	0.445109	RECQL4
SHSYSY-RA	1/584	0.645877	0.690975	0	0	0.977802	0.427442	ACP2
NCI H226	1/587	0.647789	0.690975	0	0	0.972646	0.422313	ZNF318
MDA MB435	1/621	0.668766	0.697843	0	0	0.917694	0.369207	NR4A1
HEK 293 T-rex	1/773	0.748617	0.764545	0	0	0.731218	0.211707	RIN3
CCRT CEM	1/2130	0.980644	0.980644	0	0	0.246401	0.00481606	ZNF318

### Sheet: DeepLIFT
Term	Overlap	P-value	Adjusted P-value	Old P-value	Old Adjusted P-value	Odds Ratio	Combined Score	Genes
SAOS2	6/228	0.00100447	0.0833708	0	0	5.65785	39.0578	COL1A1;BCAR3;DR1;CDKN2C;FGFR2;ATG5
SR	6/325	0.00584224	0.210008	0	0	3.91803	20.149	POLD1;DCAF8;SLC2A3;BAZ2B;GYG1;ZKSCAN1
RPMI 8226	7/452	0.00759066	0.210008	0	0	3.29069	16.0613	CXCL9;CLEC7A;GPAA1;ZBTB38;CEACAM5;DCAF8;SREBF2
MALME 3M	6/366	0.0101834	0.211305	0	0	3.46454	15.8918	MDFIC;STXBP1;SCNN1A;APOD;ZKSCAN1;FGFR2
M14	4/192	0.0157978	0.25884	0	0	4.36879	18.1213	NNT;STXBP1;TSPO;SREBF2
OVCAR4	4/212	0.0218527	0.25884	0	0	3.94471	15.0823	CXADR;PRKX;PROM1;FGFR2
SKMEL28	6/436	0.0222268	0.25884	0	0	2.89015	11.0012	SEC14L1;ST8SIA1;ZBTB38;APOD;TM2D3;FGFR2
HT29	6/456	0.0269321	0.25884	0	0	2.75887	9.97175	ARHGAP32;RBM25;GCC2;PROM1;LYZ;FGFR2
UACC62	4/232	0.0291583	0.25884	0	0	3.59503	12.7085	ITIH5;ST8SIA1;NFKBIE;ICAM1
ACHN	4/237	0.0311856	0.25884	0	0	3.51699	12.1962	SEMA3C;COTL1;MLF2;RHOB
MDA MB435	7/621	0.0361634	0.272869	0	0	2.36423	7.84854	RRP7A;DR1;NDUFB7;GPAA1;TSPO;SREBF2;MLF2
U138	4/284	0.0542458	0.314253	0	0	2.91964	8.50851	MDFIC;CAV1;GSTA1;CTSB
NCI H23	5/414	0.0567758	0.314253	0	0	2.50817	7.19505	FOXC1;DCAF8;SLC2A3;CHST2;MLF2
KM12	3/179	0.0607661	0.314253	0	0	3.46603	9.70738	CEACAM5;S100P;SNRPF
IOSE80	1980-02-01	0.0608217	0.314253	0	0	5.18629	14.5206	COL1A1;MEST
OVCAR5	3/180	0.0615801	0.314253	0	0	3.44627	9.60619	CEACAM5;SCNN1A;SMC4
GM2313	4/301	0.0643651	0.314253	0	0	2.75014	7.54414	CDKN2C;SEMA3C;SMC4;ATG5
T24	1988-02-01	0.0718344	0.331236	0	0	4.70195	12.3821	BCAR3;FABP4
EKVX	3/219	0.0971141	0.412791	0	0	2.81844	6.57224	PPP1R3C;PON2;FGFR2
U87	4/352	0.100146	0.412791	0	0	2.341	5.38693	OXCT1;PDSS2;ATG5;CTSB
RS11846	4/360	0.106457	0.412791	0	0	2.28745	5.12393	RBM25;NFKBIE;SAMSN1;FGFR2
SNB75	3/231	0.109415	0.412791	0	0	2.66848	5.9043	COL1A1;ACTG2;FGFR2
HT1080	4/380	0.123001	0.413084	0	0	2.16356	4.53389	BCAR3;PPP1R15A;ZBTB38;RHOB
HEK 293T	5/529	0.125865	0.413084	0	0	1.94616	4.03352	FOXC1;CHAF1A;VBP1;RPRD1A;RAPGEF6
GM2493	3/253	0.133416	0.413084	0	0	2.43093	4.89657	COL1A1;FABP4;RAPGEF6
NCI H322M	3/253	0.133416	0.413084	0	0	2.43093	4.89657	LDHB;CLEC7A;SCNN1A
A204	6/694	0.134377	0.413084	0	0	1.78241	3.57749	COL1A1;RBM25;GABBR1;SCNN1A;GYG1;CP
SHSYSY-RA	5/584	0.168376	0.499115	0	0	1.75629	3.12893	TFAP2B;GPAA1;STXBP1;BAZ2B;ZKSCAN1
HEK 293 T-rex	6/773	0.190273	0.544575	0	0	1.59225	2.64201	COL1A1;CHAF1A;NDUFB7;CEACAM5;FGFR2;EPHB3
HS578T	2/176	0.219892	0.574244	0	0	2.31363	3.50427	COL1A1;ACTG2
ACC3	3/325	0.222055	0.574244	0	0	1.88045	2.82976	GPAA1;NNT;DCAF8
SNB19	2/183	0.232776	0.574244	0	0	2.22336	3.24095	EPHB3;ATG5
DLD1	2/183	0.232776	0.574244	0	0	2.22336	3.24095	ARHGAP32;GCC2
HCC2998	3/335	0.235232	0.574244	0	0	1.82288	2.63804	CEACAM5;TSPO;S100P
LOX IMVI	2/192	0.249408	0.591454	0	0	2.11708	2.93991	PPP1R15A;FGFR2
A361	2/205	0.273494	0.630555	0	0	1.9802	2.56728	NNT;STXBP1
SKMEL2	2/216	0.29386	0.6592	0	0	1.87736	2.29911	SLC9A6;APOD
HCT15	2/226	0.312314	0.6725	0	0	1.79264	2.08618	NQO1;CXADR
HOP92	2/228	0.315994	0.6725	0	0	1.77659	2.04669	KCNN4;ICAM1
UO31	1982-01-01	0.337586	0.700491	0	0	2.47151	2.6839	COTL1
MOLT4	3/426	0.358905	0.704128	0	0	1.42407	1.45924	CCNA2;BIRC5;FGFR2
LNCAP	3/429	0.363003	0.704128	0	0	1.41382	1.43269	AMD1;GSTA1;PRKACB
GM2345	2/259	0.372336	0.704128	0	0	1.55983	1.54105	NDUFB7;CDKN2C
CAKI1	1993-01-01	0.373273	0.704128	0	0	2.17479	2.14314	FGFR2
K562	4/639	0.39715	0.726211	0	0	1.26411	1.16733	SMC4;SAMSN1;FGFR2;CHST2
HSG	2/276	0.402478	0.726211	0	0	1.46179	1.3304	S100P;RHOB
U251	1/108	0.418887	0.739737	0	0	1.8685	1.62588	PADI2
SF268	1/116	0.441855	0.759627	0	0	1.73781	1.4194	SEC14L1
SW620	2/315	0.468903	0.759627	0	0	1.27711	0.967228	PROM1;EPHB3
A549	1/129	0.477275	0.759627	0	0	1.56029	1.15409	PON2
RXF393	1/135	0.492863	0.759627	0	0	1.48997	1.05419	ICAM1
PANC1	2/337	0.504428	0.759627	0	0	1.1919	0.815652	SEC14L1;DCAF8
SF539	1/142	0.510469	0.759627	0	0	1.4155	0.951821	SMC4
DU145	1/143	0.512934	0.759627	0	0	1.40546	0.938299	RBM25
U118	1/144	0.515387	0.759627	0	0	1.39556	0.925033	CTSB
HEK293	3/546	0.516585	0.759627	0	0	1.10252	0.728233	CHAF1A;GCC2;TM2D3
MD MB231	1/150	0.529849	0.759627	0	0	1.33896	0.850458	NDUFB7
SKMEL5	2/354	0.530824	0.759627	0	0	1.13335	0.717778	NNT;FGFR2
HELA	1/162	0.557504	0.762855	0	0	1.23841	0.723584	FGFR2
JURKAT	2/374	0.560652	0.762855	0	0	1.07132	0.619924	TROAP;GSTA1
HEPG2	2/374	0.560652	0.762855	0	0	1.07132	0.619924	DCAF8;SLC2A3
LN18	2/383	0.573634	0.767929	0	0	1.04553	0.581068	NQO1;PDSS2
MCF7	2/397	0.593277	0.781619	0	0	1.00775	0.52614	FGFR2;EPHB3
NCI 460	1/187	0.610051	0.789723	0	0	1.0706	0.529103	PPP1R3C
COLO205	2/421	0.625386	0.789723	0	0	0.948858	0.445381	S100P;EPHB3
A172	2/423	0.627973	0.789723	0	0	0.944253	0.439322	SCRN1;CTSB
U20S	2/458	0.671038	0.81595	0	0	0.870211	0.347153	RBM25;BIRC5
SN12C	1/221	0.671731	0.81595	0	0	0.903581	0.359532	MEST
NCVADR RES	1/225	0.67832	0.81595	0	0	0.887266	0.34438	SEC14L1
SKOV3	1/238	0.698843	0.828629	0	0	0.838043	0.300295	CHST2
IGROV1	1/255	0.723737	0.846059	0	0	0.781277	0.252608	SREBF2
HL60	1914-08-01	0.752342	0.867283	0	0	0.820932	0.233608	COL1A1;RBM25;CHAF1A;SPARCL1;TXNL4A;FGFR2;CBR4;ICAM1
T3M4	1/290	0.768752	0.868155	0	0	0.685436	0.180261	KCNN4
ALVA31	2/560	0.774017	0.868155	0	0	0.70741	0.181211	LDHB;NDUFB7
astrocytes	1/309	0.790064	0.874337	0	0	0.642529	0.151407	COL1A1
SHSYSY+RA	1/351	0.830519	0.907014	0	0	0.564214	0.104777	TFAP2B
GM1600	1/407	0.872691	0.9334	0	0	0.484998	0.0660439	RAPGEF6
huh-7	1/414	0.877171	0.9334	0	0	0.476606	0.0624608	LYZ
ZR75 1	1/440	0.892486	0.937675	0	0	0.447781	0.0509326	SMC4
HCT116	1/574	0.946028	0.972977	0	0	0.340702	0.0189031	RAPGEF6
NCI H226	1/587	0.949532	0.972977	0	0	0.33292	0.0172407	FGFR2
CCRT CEM	2130-06-01	0.962257	0.973992	0	0	0.534199	0.0205525	DR1;CHAF1A;TROAP;SCNN1A;NOC2L;FGFR2
GM97	1/753	0.978663	0.978663	0	0	0.2572	0.00554718	CTSB

### Sheet: DeepSHAP
Term	Overlap	P-value	Adjusted P-value	Old P-value	Old Adjusted P-value	Odds Ratio	Combined Score	Genes
HSG	8/276	7.38683e-05	0.00598333	0	0	6.36989	60.5982	SCCPDH;KYNU;HSPA6;S100P;PDE8B;AQP3;ALOX15B;FOLR1
HELA	6/162	0.000163765	0.00663248	0	0	8.07856	70.4214	KYNU;HSPA4L;LPL;CHML;PDE8B;AQP3
huh-7	8/414	0.00111594	0.0301305	0	0	4.1752	28.3832	FADS2;TF;SERPINA1;GPX3;SLC43A1;ARMC8;DHCR7;AGT
ACC3	6/325	0.00584224	0.118305	0	0	3.91803	20.149	SCCPDH;LUC7L3;PDE8B;GUSB;AQP3;FOLR1
OVCAR5	4/180	0.0127388	0.206369	0	0	4.66951	20.3735	CEACAM6;SCNN1A;PRKAB1;NDC80
HEK293	7/546	0.0197105	0.266092	0	0	2.70367	10.6163	DNAJA1;SNAPC3;ZNF516;ARMC8;KPNA2;MRPL12;MAD2L1
SR	5/325	0.0236481	0.271344	0	0	3.22039	12.0587	SERPINA1;LMAN2;AQP3;RUNX3;PSMB9
GM133	5/336	0.0267994	0.271344	0	0	3.11162	11.2621	ARNT2;SCP2;ARMC8;DKK3;MAD2L1
U87	5/352	0.0318437	0.286594	0	0	2.96572	10.2226	RCN1;STC2;KYNU;FAH;IL13RA1
HEPG2	5/374	0.039697	0.321545	0	0	2.78577	8.98822	TF;SERPINA1;PGC;FMO5;AGT
MOLT4	5/426	0.0626128	0.461058	0	0	2.43518	6.74736	CCNA2;LMAN2;AQP3;PRKAB1;DCK
M14	3/192	0.0717419	0.47594	0	0	3.2255	8.49815	ARNT2;ACSL1;RUNX3
RPMI 8226	5/452	0.0763854	0.47594	0	0	2.29047	5.89102	FADS2;LMAN2;DHCR7;IQGAP2;LTF
U251	2/108	0.101805	0.589015	0	0	3.81094	8.70683	S100A2;DIO2
SF268	2/116	0.114613	0.618912	0	0	3.54207	7.6728	STC2;DKK3
MCF7	4/397	0.137877	0.698003	0	0	2.06817	4.09786	PRPF3;KYNU;SLC39A6;HEATR6
A498	2/142	0.158663	0.755982	0	0	2.88047	5.30286	TRIM16;RAI14
ZR75 1	4/440	0.17847	0.796067	0	0	1.86009	3.20556	CRABP2;SNAPC3;HSPA4L;LUC7L3
GM2313	3/301	0.191131	0.796067	0	0	2.03439	3.36649	MX1;PSMB9;MAD2L1
U20S	4/458	0.19656	0.796067	0	0	1.78469	2.90332	DNAJA1;S100A2;CHML;MRPL12
SF295	2/173	0.214389	0.826929	0	0	2.35458	3.62596	KYNU;DIO2
A361	2/205	0.273494	0.907168	0	0	1.9802	2.56728	SLC39A6;AFF3
SN12C	2/221	0.303097	0.907168	0	0	1.83403	2.18929	DKK3;SLC38A4
786	1976-01-01	0.31728	0.907168	0	0	2.67003	3.06512	ZNF516
SNB75	2/231	0.321506	0.907168	0	0	1.75305	1.98925	TBC1D8B;SPOCK1
UACC62	2/232	0.323342	0.907168	0	0	1.74534	1.97057	ARNT2;ALOX15B
SKOV3	2/238	0.334326	0.907168	0	0	1.70045	1.86308	LAPTM4B;ARMC8
UO31	1982-01-01	0.337586	0.907168	0	0	2.47151	2.6839	HSPA4L
NCI H226	4/587	0.337918	0.907168	0	0	1.38057	1.49786	TAF15;MX1;TRIM16;PSMB9
T24	1988-01-01	0.357294	0.907168	0	0	2.30036	2.36752	S100A2
GM2493	2/253	0.361554	0.907168	0	0	1.59761	1.62532	SNAPC3;DKK3
LNCAP	3/429	0.363003	0.907168	0	0	1.41382	1.43269	HSD11B2;SCP2;CHPT1
GM2345	2/259	0.372336	0.907168	0	0	1.55983	1.54105	SCP2;DKK3
A204	4/694	0.458913	0.907168	0	0	1.16002	0.903537	COL11A1;SCNN1A;LUC7L3;NUCB2
astrocytes	2/309	0.45896	0.907168	0	0	1.30247	1.01435	RCN1;SNAPC3
OVCAR3	1/128	0.474631	0.907168	0	0	1.57266	1.17197	S100A2
A549	1/129	0.477275	0.907168	0	0	1.56029	1.15409	KYNU
RXF393	1/135	0.492863	0.907168	0	0	1.48997	1.05419	MX1
PANC1	2/337	0.504428	0.907168	0	0	1.1919	0.815652	FADS2;IL13RA1
SF539	1/142	0.510469	0.907168	0	0	1.4155	0.951821	DNAJA1
GM97	4/753	0.522738	0.907168	0	0	1.06536	0.691075	TF;SERPINA1;SNAPC3;DKK3
TK10	1/148	0.525076	0.907168	0	0	1.35731	0.874398	S100A2
SKMEL5	2/354	0.530824	0.907168	0	0	1.13335	0.717778	ACSL1;DHCR7
MALME 3M	2/366	0.548882	0.907168	0	0	1.09531	0.657047	SCNN1A;SLC39A6
HCT116	3/574	0.550522	0.907168	0	0	1.04694	0.624907	TLE2;ARMC8;NME1
LN18	2/383	0.573634	0.907168	0	0	1.04553	0.581068	TRIM16;IL13RA1
HS578T	1/176	0.587739	0.907168	0	0	1.13853	0.605097	COL16A1
KM12	1/179	0.593946	0.907168	0	0	1.11917	0.58305	S100P
DLD1	1/183	0.602079	0.907168	0	0	1.09435	0.555236	CHML
GM1600	2/407	0.606896	0.907168	0	0	0.982363	0.49059	STC2;DKK3
NCI 460	1/187	0.610051	0.907168	0	0	1.0706	0.529103	SCCPDH
NCI H23	2/414	0.616225	0.907168	0	0	0.965326	0.467356	TLE2;CKS1B
LOX IMVI	1/192	0.619794	0.907168	0	0	1.04231	0.498607	MMP9
COLO205	2/421	0.625386	0.907168	0	0	0.948858	0.445381	TBC1D8B;S100P
A172	2/423	0.627973	0.907168	0	0	0.944253	0.439322	TTC1;ARMC8
OVCAR4	1/212	0.656413	0.907168	0	0	0.942553	0.396782	PRKX
SKMEL2	1/216	0.663307	0.907168	0	0	0.92483	0.379659	HSPA6
EKVX	1/219	0.668387	0.907168	0	0	0.911964	0.36742	TLE2
NCVADR RES	1/225	0.67832	0.907168	0	0	0.887266	0.34438	GPX3
HCT15	1/226	0.679947	0.907168	0	0	0.883277	0.340716	ARMC8
HOP92	1/228	0.683176	0.907168	0	0	0.875406	0.333532	DHCR7
OVCAR8	1/242	0.704893	0.915979	0	0	0.823966	0.288148	HSPA4L
NCI H322M	1/253	0.720917	0.915979	0	0	0.787558	0.257713	SCNN1A
IGROV1	1/255	0.723737	0.915979	0	0	0.781277	0.252608	PRKAB1
RL7	2/521	0.738414	0.920177	0	0	0.762101	0.231108	SLC43A1;DCK
T3M4	1/290	0.768752	0.943468	0	0	0.685436	0.180261	GPX3
SHSYSY-RA	2/584	0.793789	0.947416	0	0	0.677397	0.156437	TLE2;CRABP2
HCC2998	1/335	0.816109	0.947416	0	0	0.591726	0.120243	S100P
SHSYSY+RA	1/351	0.830519	0.947416	0	0	0.564214	0.104777	LRPPRC
RS11846	1/360	0.838127	0.947416	0	0	0.549816	0.0970897	LMAN2
CCRT CEM	2130-08-01	0.848183	0.947416	0	0	0.728517	0.119957	TF;SNAPC3;SCNN1A;HSPA6;PRKAB1;ALOX15B;NUCB2;DKK3
JURKAT	1/374	0.849295	0.947416	0	0	0.5288	0.0863789	NUCB2
HT1080	1/380	0.853844	0.947416	0	0	0.520269	0.0822058	RUNX3
SKMEL28	1/436	0.890259	0.961431	0	0	0.451991	0.0525406	ACSL1
HT29	1/456	0.900954	0.961431	0	0	0.431679	0.0450245	SERPINA1
HEK 293 T-rex	2/773	0.903092	0.961431	0	0	0.50634	0.0516115	DIO2;CDK1
HL60	1914-06-01	0.925639	0.961431	0	0	0.6019	0.0465095	LMAN2;RBBP8;PIK3CD;AFF3;RUNX3;DCK
HEK 293T	1/529	0.931938	0.961431	0	0	0.3706	0.0261233	LUC7L3
ALVA31	1/560	0.941986	0.961431	0	0	0.349488	0.0208871	CHML
MDA MB435	1/621	0.957665	0.961431	0	0	0.314109	0.0135875	ARNT2
K562	1/639	0.961431	0.961431	0	0	0.304962	0.0119949	HSPA6

### Sheet: LRP
Term	Overlap	P-value	Adjusted P-value	Old P-value	Old Adjusted P-value	Odds Ratio	Combined Score	Genes
GM2313	9/301	2.01724e-05	0.00161379	0	0	6.64128	71.8001	ACTR3;SEC24B;BAG5;DBF4;IFI27;IFNGR1;TRA2B;NPTN;B2M
EKVX	7/219	0.000115896	0.00463585	0	0	6.99006	63.3496	BCR;EFNA1;IFNGR1;ENSA;PTEN;S100A8;S100A11
GM1600	6/407	0.0164458	0.339241	0	0	3.10378	12.7494	RAP1B;SEC24B;TAX1BP1;TGFBI;COPS8;SRP9
ACC3	5/325	0.0236481	0.339241	0	0	3.22039	12.0587	EFNA1;SLPI;TRIM29;ENOSF1;TARBP1
GM133	5/336	0.0267994	0.339241	0	0	3.11162	11.2621	ACTR3;TRA2B;TAX1BP1;RPS27A;RPL7
HCT15	4/226	0.0268323	0.339241	0	0	3.69332	13.363	ALDH3A2;GCA;MRPS14;ID2
RXF393	3/135	0.030267	0.339241	0	0	4.63168	16.2002	CAP1;IFI27;AKR1B1
RS11846	5/360	0.0345751	0.339241	0	0	2.8977	9.74967	ANP32A;PTEN;CD48;CCT8;RPL7
TK10	3/148	0.0381646	0.339241	0	0	4.21365	13.7611	CAP1;NPEPPS;CACYBP
HS578T	3/176	0.0583549	0.447855	0	0	3.52667	10.02	GNA11;GALNT1;COL6A3
OVCAR5	3/180	0.0615801	0.447855	0	0	3.44627	9.60619	NPEPPS;DLG1;GCA
ZR75 1	5/440	0.0698383	0.449371	0	0	2.35511	6.2683	NPEPPS;DLG1;NCBP2;LRRFIP1;TSPAN31
NCI H226	6/587	0.0740367	0.449371	0	0	2.12242	5.52508	BCR;DLG1;IFI27;ASCC1;TAX1BP1;PUM1
HT29	5/456	0.0786399	0.449371	0	0	2.26969	5.77155	ANP32A;CACYBP;HMGB1;LRRFIP1;S100A8
HCC2998	4/335	0.0873454	0.451096	0	0	2.46337	6.00541	BCR;IFI27;IFNGR1;ADIPOR2
OVCAR4	3/212	0.0902193	0.451096	0	0	2.91388	7.00936	BCR;SLPI;SLC25A13
NCVADR RES	3/225	0.10319	0.485601	0	0	2.74143	6.22629	RANBP2;EEF1D;PWP1
SF268	2/116	0.114613	0.49653	0	0	3.54207	7.6728	RPS25;DLG1
JURKAT	4/374	0.117926	0.49653	0	0	2.19932	4.7015	HDAC1;ENOSF1;TRA2B;PTEN
LN18	4/383	0.125573	0.502294	0	0	2.14611	4.45288	ALDH3A2;PTEN;COL6A3;TSPAN31
GM2493	3/253	0.133416	0.508252	0	0	2.43093	4.89657	GJA1;NPTN;COL6A3
ALVA31	5/560	0.149162	0.542409	0	0	1.83452	3.49057	DLG1;COX7B;TRA2B;NRIP1;BTBD7
HSG	3/276	0.160266	0.543906	0	0	2.22352	4.07108	EFNA1;SLPI;TRIM29
SHSYSY-RA	5/584	0.168376	0.543906	0	0	1.75629	3.12893	LYPLA2;MARCKSL1;MRPS14;ENSA;GABARAP
U138	3/284	0.169971	0.543906	0	0	2.15934	3.82662	BAD;ARPC1A;COPS8
T3M4	3/290	0.177359	0.545721	0	0	2.11355	3.65554	BCR;NET1;TRIM29
SW620	3/315	0.209038	0.601084	0	0	1.94171	3.03924	NET1;CBFB;TRA2B
SF295	2/173	0.214389	0.601084	0	0	2.35458	3.62596	BAD;GNA11
SR	3/325	0.222055	0.601084	0	0	1.88045	2.82976	POLR2A;ID2;PTEN
KM12	2/179	0.225406	0.601084	0	0	2.27407	3.38802	HDAC1;THBS2
LOX IMVI	2/192	0.249408	0.615253	0	0	2.11708	2.93991	EEF1D;NRIP1
UACC257	2/196	0.256816	0.615253	0	0	2.07301	2.81804	CAPG;THBS2
RL7	4/521	0.263696	0.615253	0	0	1.56214	2.08227	GMFG;PRKCD;PTEN;CD48
HEK 293T	4/529	0.272544	0.615253	0	0	1.5377	1.99894	MRPS14;PUM1;CLK2;TARBP1
A361	2/205	0.273494	0.615253	0	0	1.9802	2.56728	PRKCD;SLC25A13
MALME 3M	3/366	0.276864	0.615253	0	0	1.66457	2.13768	RAB5B;CAPG;THBS2
HEK293	4/546	0.291516	0.630306	0	0	1.48816	1.8344	RANBP2;GCA;PUM1;SRP9
HOP92	2/228	0.315994	0.635054	0	0	1.77659	2.04669	GALNT1;AKR1B1
MCF7	3/397	0.319188	0.635054	0	0	1.53116	1.74855	NET1;HSPB1;U2AF1
ACHN	2/237	0.332499	0.635054	0	0	1.70777	1.88046	LYPLA2;AKR1B1
SKOV3	2/238	0.334326	0.635054	0	0	1.70045	1.86308	BAG5;GALNT1
OVCAR8	2/242	0.341622	0.635054	0	0	1.67177	1.79556	EEF1D;PWP1
COLO205	3/421	0.352068	0.635054	0	0	1.44147	1.5048	NET1;SUCLA2;IFNGR1
T24	1988-01-01	0.357294	0.635054	0	0	2.30036	2.36752	GNA11
MOLT4	3/426	0.358905	0.635054	0	0	1.42407	1.45924	EEF1D;GMFG;RPL7
IGROV1	2/255	0.365156	0.635054	0	0	1.58482	1.5966	NRIP1;LRRFIP1
CAKI1	1993-01-01	0.373273	0.635358	0	0	2.17479	2.14314	NPEPPS
HOP62	1/118	0.447455	0.745758	0	0	1.70793	1.37349	ARPC1A
OVCAR3	1/128	0.474631	0.76364	0	0	1.57266	1.17197	GNA11
A549	1/129	0.477275	0.76364	0	0	1.56029	1.15409	ALDH3A2
A498	1/142	0.510469	0.772107	0	0	1.4155	0.951821	HSPB1
U118	1/144	0.515387	0.772107	0	0	1.39556	0.925033	BAD
GM97	4/753	0.522738	0.772107	0	0	1.06536	0.691075	POLR2A;CCT8;S100A8;RPL7
U87	2/352	0.527768	0.772107	0	0	1.13994	0.728536	OXCT1;HK1
SKMEL5	2/354	0.530824	0.772107	0	0	1.13335	0.717778	RAB5B;SLC25A13
HCT116	3/574	0.550522	0.782462	0	0	1.04694	0.624907	PRMT5;CACYBP;RPL7
HELA	1/162	0.557504	0.782462	0	0	1.23841	0.723584	EFNA1
HT1080	2/380	0.569337	0.785293	0	0	1.05399	0.593694	NCBP2;ZNF148
MDA MB435	3/621	0.604276	0.819357	0	0	0.964968	0.486078	LYPLA2;COX7B;PRKCD
M14	1/192	0.619794	0.823328	0	0	1.04231	0.498607	MARCKSL1
A172	2/423	0.627973	0.823328	0	0	0.944253	0.439322	GNA11;ZNF148
SKMEL28	2/436	0.644452	0.823328	0	0	0.915358	0.402166	RAB5B;CAPG
SKMEL2	1/216	0.663307	0.823328	0	0	0.92483	0.379659	LYPLA2
SN12C	1/221	0.671731	0.823328	0	0	0.903581	0.359532	NPEPPS
SAOS2	1/228	0.683176	0.823328	0	0	0.875406	0.333532	ENSA
SNB75	1/231	0.687959	0.823328	0	0	0.863856	0.323105	TGFBI
UACC62	1/232	0.689537	0.823328	0	0	0.860073	0.319718	PRKCD
NCI H322M	1/253	0.720917	0.845555	0	0	0.787558	0.257713	ALDH3A2
GM2345	1/259	0.729291	0.845555	0	0	0.769008	0.242762	BAG5
CCRT CEM	2130-09-01	0.750626	0.847709	0	0	0.829025	0.237804	CBFB;PSMB2;POLR2A;GMFG;BTBD7;CACYBP;LRRFIP1;CCT8;RPL7
HL60	1914-08-01	0.752342	0.847709	0	0	0.820932	0.233608	PSMB2;EEF1D;PTEN;RBBP8;CACYBP;CD48;RPL18;CLK2
astrocytes	1/309	0.790064	0.877849	0	0	0.642529	0.151407	DLG1
PANC1	1/337	0.817974	0.889053	0	0	0.588143	0.118172	ASCC1
SHSYSY+RA	1/351	0.830519	0.889053	0	0	0.564214	0.104777	LYPLA2
K562	2/639	0.833487	0.889053	0	0	0.617147	0.112405	CCT8;HK1
A204	2/694	0.866227	0.903092	0	0	0.566474	0.0813502	LRRFIP1;TARBP1
NCI H23	1/414	0.877171	0.903092	0	0	0.476606	0.0624608	S100A11
LNCAP	1/429	0.886252	0.903092	0	0	0.459549	0.0554923	RANBP2
U20S	1/458	0.901965	0.903092	0	0	0.429746	0.0443409	TPST2
HEK 293 T-rex	2/773	0.903092	0.903092	0	0	0.50634	0.0516115	PSMB2;TRIM29
