## Supplementary material for "maGENEgerZ: An Efficient AI-Based Framework Can Extract More Expressed Genes and Biological Insights Underlying Breast Cancer Drug Response Mechanism": Table2_C.xlsx

### Sheet: esvm
Term	Overlap	P-value	Adjusted P-value	Old P-value	Old Adjusted P-value	Odds Ratio	Combined Score	Genes
Adenosine	2/16	0.00283741	0.110841	0	0	28.9883	170.013	PRKAR2B;PRKACB
(S)-nitrendipine	1/5	0.0247535	0.110841	0	0	50.2424	185.836	KCNN4
Aclarubicin	1/5	0.0247535	0.110841	0	0	50.2424	185.836	TOP2A
Daunorubicinol	1/5	0.0247535	0.110841	0	0	50.2424	185.836	TOP2A
Hydroxycarbamide	1/5	0.0247535	0.110841	0	0	50.2424	185.836	RRM2
Azathioprine	1/5	0.0247535	0.110841	0	0	50.2424	185.836	ABCC4
Nitroxoline	1/5	0.0247535	0.110841	0	0	50.2424	185.836	CTSB
Teniposide	1/5	0.0247535	0.110841	0	0	50.2424	185.836	TOP2A
Epalrestat	1/5	0.0247535	0.110841	0	0	50.2424	185.836	SORD
Erdafitinib	1/5	0.0247535	0.110841	0	0	50.2424	185.836	FGFR3
Tolmetin	1/5	0.0247535	0.110841	0	0	50.2424	185.836	CXCL8
Mercaptopurine	1/6	0.029631	0.110841	0	0	40.1919	141.433	ABCC4
Daunorubicin	1/6	0.029631	0.110841	0	0	40.1919	141.433	TOP2A
Ethacrynic Acid	1/6	0.029631	0.110841	0	0	40.1919	141.433	GSTA1
Chlorzoxazone	1/6	0.029631	0.110841	0	0	40.1919	141.433	KCNN4
Fludarabine Phosphate	1/7	0.0344842	0.110841	0	0	33.4916	112.775	RRM2
Amsacrine	1/7	0.0344842	0.110841	0	0	33.4916	112.775	TOP2A
Triamterene	1/7	0.0344842	0.110841	0	0	33.4916	112.775	SCNN1A
Clofarabine	1/7	0.0344842	0.110841	0	0	33.4916	112.775	RRM2
Gemcitabine	1/8	0.0393135	0.110841	0	0	28.7056	92.8968	RRM2
Ximelagatran	1/8	0.0393135	0.110841	0	0	28.7056	92.8968	PLAT
Vidarabine	1/9	0.0441188	0.110841	0	0	25.1162	78.3842	RRM2
Carfilzomib	1/9	0.0441188	0.110841	0	0	25.1162	78.3842	CTSB
Riluzole	1/9	0.0441188	0.110841	0	0	25.1162	78.3842	KCNN4
Boceprevir	1/9	0.0441188	0.110841	0	0	25.1162	78.3842	CTSB
Mitotane	1/10	0.0489004	0.110841	0	0	22.3244	67.3742	FDX1
Alitretinoin	1/10	0.0489004	0.110841	0	0	22.3244	67.3742	NR4A1
Thioguanine	1/10	0.0489004	0.110841	0	0	22.3244	67.3742	ABCC4
Telaprevir	1/10	0.0489004	0.110841	0	0	22.3244	67.3742	CTSB
Etoposide	1/10	0.0489004	0.110841	0	0	22.3244	67.3742	TOP2A
Gabexate	1/12	0.0583926	0.1182	0	0	18.2635	51.8788	PLAT
Topotecan	1/12	0.0583926	0.1182	0	0	18.2635	51.8788	ABCC4
Dabigatran Etexilate	1/13	0.0631034	0.1182	0	0	16.7407	46.2543	PLAT
Retinol	1/13	0.0631034	0.1182	0	0	16.7407	46.2543	RBP1
Ticlopidine	1/13	0.0631034	0.1182	0	0	16.7407	46.2543	CYP2A6
Tranylcypromine	1/13	0.0631034	0.1182	0	0	16.7407	46.2543	CYP2A6
Methotrexate	1/14	0.0677909	0.1182	0	0	15.4522	41.587	ABCC4
Amiloride	1/14	0.0677909	0.1182	0	0	15.4522	41.587	SCNN1A
Ibuprofen	1/14	0.0677909	0.1182	0	0	15.4522	41.587	CXCL8
Irinotecan	1/15	0.0724552	0.123174	0	0	14.3478	37.6598	ABCC4
Diclofenac	1/17	0.0817146	0.135527	0	0	12.553	31.4393	CXCL8
Nitrendipine	1/18	0.08631	0.13974	0	0	11.814	28.9421	KCNN4
Ciprofloxacin	1/19	0.0908825	0.143721	0	0	11.1571	26.7569	TOP2A
Ponatinib	1/20	0.0954324	0.144209	0	0	10.5694	24.831	FGFR3
Indomethacin	1/20	0.0954324	0.144209	0	0	10.5694	24.831	CXCL8
Doxorubicin	1/21	0.0999598	0.147767	0	0	10.0404	23.1229	TOP2A
Mezlocillin	1/26	0.122262	0.173205	0	0	8.0303	16.8764	CXCL8
Mitoxantrone	1/26	0.122262	0.173205	0	0	8.0303	16.8764	TOP2A
Nicotine	1/28	0.131029	0.181837	0	0	7.43472	15.1098	CYP2A6
Infigratinib	1/31	0.144017	0.195864	0	0	6.69024	12.9645	FGFR3
Ceritinib	1/35	0.161037	0.214715	0	0	5.90196	10.7777	FGFR3
Disulfiram	1/36	0.165239	0.216081	0	0	5.73304	10.3216	ALDH2
Pentamidine	1/38	0.173581	0.222707	0	0	5.4226	9.49559	AOC1
Midostaurin	2/205	0.273494	0.3444	0	0	1.9802	2.56728	PRKACB;FGFR3
Clotrimazole	1/67	0.28566	0.35318	0	0	3.03551	3.80335	KCNN4
Sunitinib	2/265	0.383046	0.463901	0	0	1.52378	1.46222	PLK2;FGFR3
Axitinib	1/98	0.388858	0.463901	0	0	2.06217	1.9478	FGFR3
Fedratinib	2/273	0.397206	0.46569	0	0	1.4782	1.36482	PLK2;FGFR3
Pazopanib	1/105	0.410035	0.472583	0	0	1.92269	1.7141	FGFR3
Vandetanib	1/109	0.421809	0.47805	0	0	1.8511	1.59788	FGFR3
Ruboxistaurin	1/118	0.447455	0.490038	0	0	1.70793	1.37349	PRKACB
Quercetin	1/119	0.450234	0.490038	0	0	1.69337	1.35129	SORD
Sorafenib	1/122	0.458489	0.490038	0	0	1.65114	1.28759	FGFR3
Ruxolitinib	1/123	0.461213	0.490038	0	0	1.63752	1.26727	PLK2
Dasatinib	1/127	0.471974	0.493758	0	0	1.58522	1.19023	FGFR3
Crizotinib	1/150	0.529849	0.545905	0	0	1.33896	0.850458	FGFR3
Bosutinib	1/198	0.631168	0.640588	0	0	1.01025	0.464902	PLK2
Nintedanib	1/219	0.668387	0.668387	0	0	0.911964	0.36742	FGFR3
