## Supplementary material for "maGENEgerZ: An Efficient AI-Based Framework Can Extract More Expressed Genes and Biological Insights Underlying Breast Cancer Drug Response Mechanism": Table3_B.xlsx

### Sheet: esvm
Term	Overlap	P-value	Adjusted P-value	Old P-value	Old Adjusted P-value	Odds Ratio	Combined Score	Genes
OVCAR5	4/180	0.00105798	0.0518411	0	0	9.76976	66.9365	IRS1;ERBB2;PRKAB1;MET
TK10	2/148	0.0528891	0.58804	0	0	5.65183	16.6139	STAT1;ESR1
MCF7	3/397	0.0768352	0.58804	0	0	3.16816	8.12979	IRS1;ESR1;IGF1R
ZR75 1	3/440	0.097315	0.58804	0	0	2.85014	6.64026	ERBB3;AKT1;ESR1
SKMEL2	2/216	0.101588	0.58804	0	0	3.84268	8.78755	ERBB3;FADD
EKVX	2/219	0.103954	0.58804	0	0	3.78898	8.5775	PTEN;ATM
HOP92	2/228	0.111143	0.58804	0	0	3.63643	7.989	CSF1;CCND1
ACHN	2/237	0.118461	0.58804	0	0	3.49557	7.45666	STAT1;MET
SKOV3	2/238	0.119281	0.58804	0	0	3.48058	7.40066	ERBB2;ESR1
GM2493	2/253	0.131758	0.58804	0	0	3.27009	6.62777	CCND1;JAK2
786	1/76	0.173533	0.58804	0	0	5.40816	9.47179	CSF1
SR	2/325	0.195049	0.58804	0	0	2.53186	4.13835	ALK;PTEN
T24	1/88	0.198088	0.58804	0	0	4.65939	7.54377	CCND1
CAKI1	1/93	0.208106	0.58804	0	0	4.40506	6.91464	MET
U87	2/352	0.219742	0.58804	0	0	2.33333	3.5357	CSF1;JAK2
RS11846	2/360	0.227117	0.58804	0	0	2.28026	3.38	PTEN;ESR1
MALME 3M	2/366	0.232662	0.58804	0	0	2.24199	3.2692	ERBB3;IGF1R
SF268	1/116	0.252635	0.58804	0	0	3.51996	4.8428	ATM
HOP62	1/118	0.256389	0.58804	0	0	3.45945	4.70851	CSF1
OVCAR3	1/128	0.274883	0.58804	0	0	3.18544	4.1137	ERBB2
NCI H23	2/414	0.277242	0.58804	0	0	1.97593	2.53485	FADD;IGF1R
RXF393	1/135	0.287561	0.58804	0	0	3.01797	3.76136	STAT1
MOLT4	2/426	0.288401	0.58804	0	0	1.91883	2.38588	BIRC5;PRKAB1
SF539	1/142	0.30002	0.58804	0	0	2.86713	3.45175	CSF1
A498	1/142	0.30002	0.58804	0	0	2.86713	3.45175	MET
U20S	2/458	0.318066	0.599433	0	0	1.78125	2.04041	ARAF;BIRC5
SNB19	1/183	0.368825	0.617377	0	0	2.21664	2.21095	CSF1
NCI 460	1/187	0.375171	0.617377	0	0	2.16853	2.12597	CASP7
UACC257	1/196	0.389223	0.617377	0	0	2.0675	1.9509	ATM
HEK293	2/546	0.397928	0.617377	0	0	1.48637	1.36966	CASP7;STAT1
OVCAR4	1/212	0.413443	0.617377	0	0	1.90918	1.68626	ATR
SN12C	1/221	0.42665	0.617377	0	0	1.83024	1.55898	ERBB3
SHSYSY-RA	2/584	0.431191	0.617377	0	0	1.3866	1.16641	ALK;CCND1
SAOS2	1/228	0.436721	0.617377	0	0	1.77317	1.469	IRS1
SNB75	1/231	0.440984	0.617377	0	0	1.74978	1.43263	CSF1
IGROV1	1/255	0.473966	0.632536	0	0	1.58252	1.18154	PRKAB1
K562	2/639	0.477629	0.632536	0	0	1.26328	0.933463	JAK2;ESR1
T3M4	1/290	0.518673	0.668333	0	0	1.38839	0.911452	MET
GM2313	1/301	0.531939	0.668333	0	0	1.33673	0.843783	STAT1
ACC3	1/325	0.55965	0.682075	0	0	1.23621	0.717547	ERBB3
HCC2998	1/335	0.570716	0.682075	0	0	1.19858	0.672241	ERBB2
SKMEL5	1/354	0.590996	0.689495	0	0	1.13297	0.595882	ATM
JURKAT	1/374	0.611328	0.690623	0	0	1.07113	0.527125	PTEN
LN18	1/383	0.620151	0.690623	0	0	1.04541	0.499489	PTEN
GM1600	1/407	0.642732	0.699863	0	0	0.982407	0.434251	STAT1
RL7	1/521	0.733239	0.781059	0	0	0.762559	0.236609	PTEN
GM97	1/753	0.853575	0.889898	0	0	0.521005	0.0824862	CCND1
CCRT CEM	3/2130	0.912876	0.931895	0	0	0.534856	0.0487547	JAK2;PRKAB1;ESR1
HL60	2/1914	0.959021	0.959021	0	0	0.393088	0.0164479	PTEN;ESR1

### Sheet: limma
Term	Overlap	P-value	Adjusted P-value	Old P-value	Old Adjusted P-value	Odds Ratio	Combined Score	Genes
MOLT4	4/426	0.00405039	0.149865	0	0	6.86221	37.8035	CCNA2;CASP3;CD3E;PRKAB1
SF268	2/116	0.0138966	0.257088	0	0	12.0115	51.3625	CREB1;ATM
NCI 460	2/187	0.0338587	0.41759	0	0	7.37521	24.9692	CASP7;ACACA
RL7	3/521	0.0460758	0.426201	0	0	4.02323	12.3814	CREB1;BRAF;BRCA1
IOSE80	1/80	0.116922	0.654025	0	0	8.39241	18.0122	BRCA1
U118	1/144	0.200825	0.654025	0	0	4.62145	7.4189	BAD
TK10	1/148	0.205805	0.654025	0	0	4.49478	7.10548	CREB1
HEK293	2/546	0.207081	0.654025	0	0	2.4626	3.87772	CASP7;BRCA1
SF295	1/173	0.236253	0.654025	0	0	3.83663	5.53568	BAD
OVCAR5	1/180	0.244574	0.654025	0	0	3.68529	5.18976	PRKAB1
DLD1	1/183	0.248114	0.654025	0	0	3.62399	5.05137	KIT
UACC257	1/196	0.263266	0.654025	0	0	3.38017	4.51115	ATM
OVCAR4	1/212	0.281509	0.654025	0	0	3.12133	3.95656	ATR
SKMEL2	1/216	0.286002	0.654025	0	0	3.06264	3.83368	BRCA1
EKVX	1/219	0.289353	0.654025	0	0	3.02003	3.74517	ATM
SAOS2	1/228	0.299315	0.654025	0	0	2.89897	3.49691	KIT
SNB75	1/231	0.302606	0.654025	0	0	2.86072	3.41949	ABL1
IGROV1	1/255	0.328399	0.654025	0	0	2.58727	2.88099	PRKAB1
HSG	1/276	0.350209	0.654025	0	0	2.38715	2.50466	CASP9
U138	1/284	0.358336	0.654025	0	0	2.31873	2.37968	BAD
SR	1/325	0.398465	0.654025	0	0	2.02109	1.85968	ALK
ACC3	1/325	0.398465	0.654025	0	0	2.02109	1.85968	CASP9
SKMEL5	1/354	0.425372	0.654025	0	0	1.85231	1.58334	ATM
MALME 3M	1/366	0.436162	0.654025	0	0	1.79032	1.4855	KIT
JURKAT	1/374	0.443246	0.654025	0	0	1.75121	1.42484	CD3E
GM1600	1/407	0.471567	0.654025	0	0	1.60616	1.20734	KIT
LNCAP	1/429	0.489668	0.654025	0	0	1.52188	1.08667	ACACA
ZR75 1	1/440	0.498492	0.654025	0	0	1.48292	1.03236	AKT1
U20S	1/458	0.512614	0.654025	0	0	1.42319	0.951025	ARAF
HCT116	1/574	0.594811	0.69738	0	0	1.12833	0.58618	ACACA
SHSYSY-RA	1/584	0.601233	0.69738	0	0	1.1084	0.563927	ALK
NCI H226	1/587	0.60314	0.69738	0	0	1.10256	0.557461	CASP3
K562	1/639	0.634827	0.711776	0	0	1.00998	0.458938	ABL1
A204	1/694	0.665675	0.724411	0	0	0.927177	0.377318	ABL1
HEK 293 T-rex	1/773	0.70561	0.745931	0	0	0.828886	0.289026	CASP9
CCRT CEM	2/2130	0.857129	0.880939	0	0	0.578202	0.0891393	CD3E;PRKAB1
HL60	1/1914	0.95588	0.95588	0	0	0.314619	0.0141965	CASP9

### Sheet: sam
Term	Overlap	P-value	Adjusted P-value	Old P-value	Old Adjusted P-value	Odds Ratio	Combined Score	Genes
OVCAR5	2/180	0.0195235	0.441075	0	0	10.1113	39.7996	IRS1;ERBB2
GM2493	2/253	0.0366419	0.441075	0	0	7.14415	23.6226	CCND1;JAK2
MCF7	2/397	0.0814571	0.441075	0	0	4.50656	11.301	IRS1;IGF1R
T24	1/88	0.10048	0.441075	0	0	9.93953	22.839	CCND1
OVCAR3	1/128	0.142884	0.441075	0	0	6.79528	13.2217	ERBB2
A549	1/129	0.143919	0.441075	0	0	6.74185	13.0691	SRC
RXF393	1/135	0.150105	0.441075	0	0	6.43803	12.2092	STAT1
SHSYSY-RA	2/584	0.154424	0.441075	0	0	3.02937	5.65902	RET;CCND1
A498	1/142	0.157268	0.441075	0	0	6.11625	11.3139	SRC
TK10	1/148	0.163361	0.441075	0	0	5.86483	10.6259	STAT1
NCI 460	1/187	0.201951	0.449725	0	0	4.62599	7.40034	SRC
SAOS2	1/228	0.240679	0.449725	0	0	3.78261	5.38754	IRS1
HOP92	1/228	0.240679	0.449725	0	0	3.78261	5.38754	CCND1
ACHN	1/237	0.248935	0.449725	0	0	3.6367	5.05706	STAT1
SKOV3	1/238	0.249847	0.449725	0	0	3.62117	5.02222	ERBB2
GM2313	1/301	0.305217	0.507685	0	0	2.85159	3.38408	STAT1
HCC2998	1/335	0.333449	0.507685	0	0	2.55689	2.80814	ERBB2
U87	1/352	0.34715	0.507685	0	0	2.43094	2.57193	JAK2
MALME 3M	1/366	0.35823	0.507685	0	0	2.33603	2.39813	IGF1R
GM1600	1/407	0.389651	0.507685	0	0	2.09574	1.97524	STAT1
NCI H23	1/414	0.394866	0.507685	0	0	2.05948	1.91369	IGF1R
HEK293	1/546	0.48557	0.595927	0	0	1.55014	1.11987	STAT1
NCI H226	1/587	0.510984	0.599851	0	0	1.43864	0.965928	ERBB4
K562	1/639	0.541489	0.609175	0	0	1.31784	0.808406	JAK2
GM97	1/753	0.602113	0.650282	0	0	1.11147	0.56386	CCND1
CCRT CEM	2/2130	0.741398	0.769913	0	0	0.762474	0.228146	SRC;JAK2
HL60	1/1914	0.910696	0.910696	0	0	0.410532	0.0384039	TYK2

### Sheet: ttest
Term	Overlap	P-value	Adjusted P-value	Old P-value	Old Adjusted P-value	Odds Ratio	Combined Score	Genes
OVCAR5	2/180	0.0195235	0.441075	0	0	10.1113	39.7996	IRS1;ERBB2
GM2493	2/253	0.0366419	0.441075	0	0	7.14415	23.6226	CCND1;JAK2
MCF7	2/397	0.0814571	0.441075	0	0	4.50656	11.301	IRS1;IGF1R
T24	1/88	0.10048	0.441075	0	0	9.93953	22.839	CCND1
OVCAR3	1/128	0.142884	0.441075	0	0	6.79528	13.2217	ERBB2
A549	1/129	0.143919	0.441075	0	0	6.74185	13.0691	SRC
RXF393	1/135	0.150105	0.441075	0	0	6.43803	12.2092	STAT1
SHSYSY-RA	2/584	0.154424	0.441075	0	0	3.02937	5.65902	RET;CCND1
A498	1/142	0.157268	0.441075	0	0	6.11625	11.3139	SRC
TK10	1/148	0.163361	0.441075	0	0	5.86483	10.6259	STAT1
NCI 460	1/187	0.201951	0.449725	0	0	4.62599	7.40034	SRC
SAOS2	1/228	0.240679	0.449725	0	0	3.78261	5.38754	IRS1
HOP92	1/228	0.240679	0.449725	0	0	3.78261	5.38754	CCND1
ACHN	1/237	0.248935	0.449725	0	0	3.6367	5.05706	STAT1
SKOV3	1/238	0.249847	0.449725	0	0	3.62117	5.02222	ERBB2
GM2313	1/301	0.305217	0.507685	0	0	2.85159	3.38408	STAT1
HCC2998	1/335	0.333449	0.507685	0	0	2.55689	2.80814	ERBB2
U87	1/352	0.34715	0.507685	0	0	2.43094	2.57193	JAK2
MALME 3M	1/366	0.35823	0.507685	0	0	2.33603	2.39813	IGF1R
GM1600	1/407	0.389651	0.507685	0	0	2.09574	1.97524	STAT1
NCI H23	1/414	0.394866	0.507685	0	0	2.05948	1.91369	IGF1R
HEK293	1/546	0.48557	0.595927	0	0	1.55014	1.11987	STAT1
NCI H226	1/587	0.510984	0.599851	0	0	1.43864	0.965928	ERBB4
K562	1/639	0.541489	0.609175	0	0	1.31784	0.808406	JAK2
GM97	1/753	0.602113	0.650282	0	0	1.11147	0.56386	CCND1
CCRT CEM	2/2130	0.741398	0.769913	0	0	0.762474	0.228146	SRC;JAK2
HL60	1/1914	0.910696	0.910696	0	0	0.410532	0.0384039	TYK2

### Sheet: lasso
Term	Overlap	P-value	Adjusted P-value	Old P-value	Old Adjusted P-value	Odds Ratio	Combined Score	Genes
A498	2/142	0.00315311	0.0701437	0	0	28.3543	163.303	SRC;EGFR
OVCAR5	2/180	0.00501026	0.0701437	0	0	22.2584	117.887	PRKAB1;EGFR
MOLT4	2/426	0.0259401	0.220626	0	0	9.2283	33.7014	PRKAB1;EGFR
CCRT CEM	4/2130	0.0315181	0.220626	0	0	4.20085	14.5231	SRC;PRKAB1;ESR1;EGFR
A549	1/129	0.074732	0.308964	0	0	14.1051	36.5865	SRC
TK10	1/148	0.0852957	0.308964	0	0	12.2703	30.2048	ESR1
NCI 460	1/187	0.106634	0.308964	0	0	9.6784	21.6637	SRC
LOX IMVI	1/192	0.109336	0.308964	0	0	9.42266	20.8554	EGFR
SN12C	1/221	0.124863	0.308964	0	0	8.1686	16.9951	EGFR
ACHN	1/237	0.133323	0.308964	0	0	7.60863	15.3313	EGFR
SKOV3	1/238	0.133849	0.308964	0	0	7.57614	15.236	ESR1
IGROV1	1/255	0.14275	0.308964	0	0	7.06299	13.7492	PRKAB1
GM2345	1/259	0.144832	0.308964	0	0	6.95208	13.4327	EIF4E
T3M4	1/290	0.160813	0.308964	0	0	6.1966	11.3244	EGFR
SHSYSY+RA	1/351	0.191463	0.308964	0	0	5.10078	8.43191	TSC2
RS11846	1/360	0.195897	0.308964	0	0	4.97063	8.10295	ESR1
MALME 3M	1/366	0.19884	0.308964	0	0	4.88742	7.89442	EGFR
MCF7	1/397	0.213893	0.308964	0	0	4.4977	6.93672	ESR1
GM1600	1/407	0.218693	0.308964	0	0	4.38468	6.6651	EIF4E
ZR75 1	1/440	0.234343	0.308964	0	0	4.04825	5.87389	ESR1
HT29	1/456	0.241827	0.308964	0	0	3.9027	5.54001	EIF4E
U20S	1/458	0.242758	0.308964	0	0	3.88522	5.50027	EIF4E
SHSYSY-RA	1/584	0.299329	0.347615	0	0	3.02588	3.64986	TSC2
MDA MB435	1/621	0.315189	0.347615	0	0	2.83988	3.27888	TSC2
HL60	2/1914	0.321172	0.347615	0	0	1.89079	2.14753	ESR1;EGFR
K562	1/639	0.322785	0.347615	0	0	2.7572	3.11775	ESR1
GM97	1/753	0.369129	0.376953	0	0	2.32544	2.31755	TSC2
HEK 293 T-rex	1/773	0.376953	0.376953	0	0	2.26284	2.2077	TSC2

### Sheet: DeepLIFT
Term	Overlap	P-value	Adjusted P-value	Old P-value	Old Adjusted P-value	Odds Ratio	Combined Score	Genes
SF268	3/116	0.00305555	0.114671	0	0	11.2052	64.8872	YAP1;CREB1;ATM
SF539	3/142	0.00538205	0.114671	0	0	9.09735	47.5308	CSF1;PLK1;NRG1
TK10	3/148	0.00603533	0.114671	0	0	8.71827	44.5514	CREB1;STAT1;ESR1
OVCAR5	3/180	0.0103068	0.146872	0	0	7.13054	32.6219	IRS1;ERBB2;MET
SNB75	3/231	0.0200145	0.228165	0	0	5.52128	21.5954	CSF1;ABL1;NRG1
RL7	4/521	0.040892	0.388474	0	0	3.26852	10.4489	CREB1;PTEN;MLH1;FOXO1
K562	4/639	0.0750711	0.585103	0	0	2.64498	6.84871	INSR;ABL1;JAK2;ESR1
EKVX	2/219	0.103954	0.585103	0	0	3.78898	8.5775	PTEN;ATM
HOP92	2/228	0.111143	0.585103	0	0	3.63643	7.989	CSF1;CCND1
ACHN	2/237	0.118461	0.585103	0	0	3.49557	7.45666	STAT1;MET
SKOV3	2/238	0.119281	0.585103	0	0	3.48058	7.40066	ERBB2;ESR1
GM2493	2/253	0.131758	0.585103	0	0	3.27009	6.62777	CCND1;JAK2
IGROV1	2/255	0.133445	0.585103	0	0	3.24391	6.53345	STAT3;FOXO1
786	1976-01-01	0.173533	0.610756	0	0	5.40816	9.47179	CSF1
NCI H226	3/587	0.180856	0.610756	0	0	2.11666	3.61959	ERBB4;NRG1;MTOR
T24	1988-01-01	0.198088	0.610756	0	0	4.65939	7.54377	CCND1
CAKI1	1993-01-01	0.208106	0.610756	0	0	4.40506	6.91464	MET
U87	2/352	0.219742	0.610756	0	0	2.33333	3.5357	CSF1;JAK2
RS11846	2/360	0.227117	0.610756	0	0	2.28026	3.38	PTEN;ESR1
JURKAT	2/374	0.240069	0.610756	0	0	2.19288	3.12886	PTEN;CD3E
A204	3/694	0.250656	0.610756	0	0	1.77901	2.46157	ABL1;NRG1;MTOR
HOP62	1/118	0.256389	0.610756	0	0	3.45945	4.70851	CSF1
MCF7	2/397	0.261428	0.610756	0	0	2.06276	2.76739	IRS1;ESR1
OVCAR3	1/128	0.274883	0.610756	0	0	3.18544	4.1137	ERBB2
A549	1/129	0.276708	0.610756	0	0	3.1604	4.06045	NRG1
RXF393	1/135	0.287561	0.610756	0	0	3.01797	3.76136	STAT1
SKMEL28	2/436	0.29769	0.610756	0	0	1.87366	2.27031	SGK1;MTOR
A498	1/142	0.30002	0.610756	0	0	2.86713	3.45175	MET
SNB19	1/183	0.368825	0.663596	0	0	2.21664	2.21095	CSF1
NCI 460	1/187	0.375171	0.663596	0	0	2.16853	2.12597	ACACA
UACC257	1/196	0.389223	0.663596	0	0	2.0675	1.9509	ATM
HEK293	2/546	0.397928	0.663596	0	0	1.48637	1.36966	STAT1;INSR
A361	1/205	0.402965	0.663596	0	0	1.97539	1.79544	SGK1
SN12C	1/221	0.42665	0.663596	0	0	1.83024	1.55898	STAT3
SHSYSY-RA	2/584	0.431191	0.663596	0	0	1.3866	1.16641	CCND1;FOXO3
HCT15	1/226	0.433862	0.663596	0	0	1.78912	1.49396	INSR
SAOS2	1/228	0.436721	0.663596	0	0	1.77317	1.469	IRS1
UACC62	1/232	0.442398	0.663596	0	0	1.74212	1.42078	STAT3
T3M4	1/290	0.518673	0.733019	0	0	1.38839	0.911452	MET
GM2313	1/301	0.531939	0.733019	0	0	1.33673	0.843783	STAT1
astrocytes	1/309	0.541361	0.733019	0	0	1.30148	0.798681	FOXO1
SR	1/325	0.55965	0.733019	0	0	1.23621	0.717547	PTEN
ACC3	1/325	0.55965	0.733019	0	0	1.23621	0.717547	INSR
HCC2998	1/335	0.570716	0.733019	0	0	1.19858	0.672241	ERBB2
SKMEL5	1/354	0.590996	0.733019	0	0	1.13297	0.595882	ATM
LN18	1/383	0.620151	0.733019	0	0	1.04541	0.499489	PTEN
CCRT CEM	2130-05-01	0.627073	0.733019	0	0	0.932026	0.43497	INSR;CD3E;JAK2;ESR1;MTOR
GM1600	1/407	0.642732	0.733019	0	0	0.982407	0.434251	STAT1
NCI H23	1/414	0.649066	0.733019	0	0	0.96541	0.41727	STAT3
MOLT4	1/426	0.65967	0.733019	0	0	0.937575	0.390046	CD3E
LNCAP	1/429	0.662271	0.733019	0	0	0.93086	0.383589	ACACA
ZR75 1	1/440	0.671644	0.733019	0	0	0.907024	0.36102	ESR1
RPMI 8226	1/452	0.681579	0.733019	0	0	0.882348	0.338242	FOXO3
HCT116	1/574	0.767253	0.809878	0	0	0.690138	0.182844	ACACA
GM97	1/753	0.853575	0.876377	0	0	0.521005	0.0824862	CCND1
HEK 293 T-rex	1/773	0.861002	0.876377	0	0	0.506979	0.0758738	NRG1
HL60	1914-02-01	0.959021	0.959021	0	0	0.393088	0.0164479	PTEN;ESR1

### Sheet: DeepSHAP
Term	Overlap	P-value	Adjusted P-value	Old P-value	Old Adjusted P-value	Odds Ratio	Combined Score	Genes
OVCAR5	3/180	0.0103068	0.525647	0	0	7.13054	32.6219	IRS1;ERBB2;PRKAB1
IGROV1	3/255	0.0258615	0.608334	0	0	4.98936	18.2361	STAT3;PRKAB1;FOXO1
RL7	4/521	0.040892	0.608334	0	0	3.26852	10.4489	MSH6;CREB1;MLH1;FOXO1
TK10	2/148	0.0528891	0.608334	0	0	5.65183	16.6139	CREB1;ESR1
NCI 460	2/187	0.079576	0.608334	0	0	4.45158	11.2671	CASP7;ACACA
ZR75 1	3/440	0.097315	0.608334	0	0	2.85014	6.64026	ERBB3;AKT1;ESR1
SKMEL2	2/216	0.101588	0.608334	0	0	3.84268	8.78755	ERBB3;FADD
SN12C	2/221	0.10554	0.608334	0	0	3.754	8.44147	ERBB3;STAT3
HOP92	2/228	0.111143	0.608334	0	0	3.63643	7.989	CCND1;RELA
SKOV3	2/238	0.119281	0.608334	0	0	3.48058	7.40066	ERBB2;ESR1
GM2493	2/253	0.131758	0.610879	0	0	3.27009	6.62777	CCND1;JAK2
SHSYSY-RA	3/584	0.178984	0.612042	0	0	2.12792	3.66099	MSH6;CCND1;TSC2
T24	1988-01-01	0.198088	0.612042	0	0	4.65939	7.54377	CCND1
HCC2998	2/335	0.204154	0.612042	0	0	2.45458	3.90004	NOS3;ERBB2
K562	3/639	0.214123	0.612042	0	0	1.93838	2.98744	ABL1;JAK2;ESR1
SHSYSY+RA	2/351	0.218822	0.612042	0	0	2.34014	3.55583	MSH6;TSC2
SF268	1/116	0.252635	0.612042	0	0	3.51996	4.8428	CREB1
MCF7	2/397	0.261428	0.612042	0	0	2.06276	2.76739	IRS1;ESR1
OVCAR3	1/128	0.274883	0.612042	0	0	3.18544	4.1137	ERBB2
NCI H23	2/414	0.277242	0.612042	0	0	1.97593	2.53485	STAT3;FADD
RXF393	1/135	0.287561	0.612042	0	0	3.01797	3.76136	RELA
MOLT4	2/426	0.288401	0.612042	0	0	1.91883	2.38588	BIRC5;PRKAB1
GM97	3/753	0.290854	0.612042	0	0	1.63404	2.01793	MSH6;CCND1;TSC2
SKMEL28	2/436	0.29769	0.612042	0	0	1.87366	2.27031	SGK1;MTOR
SF539	1/142	0.30002	0.612042	0	0	2.86713	3.45175	PLK1
U20S	2/458	0.318066	0.623899	0	0	1.78125	2.04041	BIRC5;EIF4E
A361	1/205	0.402965	0.7273	0	0	1.97539	1.79544	SGK1
OVCAR4	1/212	0.413443	0.7273	0	0	1.90918	1.68626	ATR
SAOS2	1/228	0.436721	0.7273	0	0	1.77317	1.469	IRS1
SNB75	1/231	0.440984	0.7273	0	0	1.74978	1.43263	ABL1
UACC62	1/232	0.442398	0.7273	0	0	1.74212	1.42078	STAT3
OVCAR8	1/242	0.456345	0.7273	0	0	1.66898	1.30933	RELA
GM2345	1/259	0.479275	0.740697	0	0	1.55766	1.14563	EIF4E
A204	2/694	0.521791	0.769229	0	0	1.15956	0.754281	ABL1;MTOR
astrocytes	1/309	0.541361	0.769229	0	0	1.30148	0.798681	FOXO1
SW620	1/315	0.548305	0.769229	0	0	1.27623	0.766914	PDCD1
ACC3	1/325	0.55965	0.769229	0	0	1.23621	0.717547	ERBB3
U87	1/352	0.588906	0.769229	0	0	1.13954	0.603375	JAK2
RS11846	1/360	0.597202	0.769229	0	0	1.11369	0.574109	ESR1
MALME 3M	1/366	0.603317	0.769229	0	0	1.09505	0.553344	ERBB3
GM1600	1/407	0.642732	0.793774	0	0	0.982407	0.434251	EIF4E
LNCAP	1/429	0.662271	0.793774	0	0	0.93086	0.383589	ACACA
RPMI 8226	1/452	0.681579	0.793774	0	0	0.882348	0.338242	PDCD1
HT29	1/456	0.684824	0.793774	0	0	0.874411	0.331046	EIF4E
HEK293	1/546	0.74985	0.826303	0	0	0.726643	0.209187	CASP7
HCT116	1/574	0.767253	0.826303	0	0	0.690138	0.182844	ACACA
NCI H226	1/587	0.774924	0.826303	0	0	0.674375	0.171959	MTOR
MDA MB435	1/621	0.793834	0.826303	0	0	0.636274	0.146903	TSC2
CCRT CEM	2130-04-01	0.793899	0.826303	0	0	0.729028	0.168259	JAK2;PRKAB1;ESR1;MTOR
HEK 293 T-rex	1/773	0.861002	0.878222	0	0	0.506979	0.0758738	TSC2
HL60	1914-01-01	0.993499	0.993499	0	0	0.192421	0.00125496	ESR1

### Sheet: LRP
Term	Overlap	P-value	Adjusted P-value	Old P-value	Old Adjusted P-value	Odds Ratio	Combined Score	Genes
OVCAR5	3/180	0.0103068	0.461409	0	0	7.13054	32.6219	IRS1;ERBB2;PRKAB1
SKMEL2	3/216	0.0167785	0.461409	0	0	5.91459	24.1768	ERBB3;BRCA1;FADD
A549	2/129	0.041352	0.484816	0	0	6.50361	20.7181	SRC;NRG1
RXF393	2/135	0.0448801	0.484816	0	0	6.20833	19.2692	STAT1;RELA
SF539	2/142	0.0491322	0.484816	0	0	5.89583	17.7656	PLK1;NRG1
TK10	2/148	0.0528891	0.484816	0	0	5.65183	16.6139	STAT1;ESR1
SN12C	2/221	0.10554	0.642106	0	0	3.754	8.44147	ERBB3;STAT3
HOP92	2/228	0.111143	0.642106	0	0	3.63643	7.989	CCND1;RELA
SKOV3	2/238	0.119281	0.642106	0	0	3.48058	7.40066	ERBB2;ESR1
GM2493	2/253	0.131758	0.642106	0	0	3.27009	6.62777	CCND1;JAK2
IGROV1	2/255	0.133445	0.642106	0	0	3.24391	6.53345	STAT3;PRKAB1
HEK293	3/546	0.155785	0.642106	0	0	2.2813	4.24157	STAT1;INSR;BRCA1
SHSYSY-RA	3/584	0.178984	0.642106	0	0	2.12792	3.66099	CCND1;TSC2;FOXO3
IOSE80	1980-01-01	0.181799	0.642106	0	0	5.1333	8.75153	BRCA1
ACC3	2/325	0.195049	0.642106	0	0	2.53186	4.13835	ERBB3;INSR
T24	1988-01-01	0.198088	0.642106	0	0	4.65939	7.54377	CCND1
HCC2998	2/335	0.204154	0.642106	0	0	2.45458	3.90004	NOS3;ERBB2
K562	3/639	0.214123	0.642106	0	0	1.93838	2.98744	INSR;JAK2;ESR1
SF268	1/116	0.252635	0.642106	0	0	3.51996	4.8428	ATM
MCF7	2/397	0.261428	0.642106	0	0	2.06276	2.76739	IRS1;ESR1
OVCAR3	1/128	0.274883	0.642106	0	0	3.18544	4.1137	ERBB2
NCI H23	2/414	0.277242	0.642106	0	0	1.97593	2.53485	STAT3;FADD
MOLT4	2/426	0.288401	0.642106	0	0	1.91883	2.38588	BIRC5;PRKAB1
A498	1/142	0.30002	0.642106	0	0	2.86713	3.45175	SRC
ZR75 1	2/440	0.301402	0.642106	0	0	1.85616	2.22612	ERBB3;ESR1
U118	1/144	0.303541	0.642106	0	0	2.82674	3.37015	BAD
U20S	2/458	0.318066	0.643563	0	0	1.78125	2.04041	ARAF;BIRC5
SF295	1/173	0.352681	0.643563	0	0	2.3467	2.44571	BAD
NCI 460	1/187	0.375171	0.643563	0	0	2.16853	2.12597	SRC
UACC257	1/196	0.389223	0.643563	0	0	2.0675	1.9509	ATM
OVCAR4	1/212	0.413443	0.643563	0	0	1.90918	1.68626	ATR
EKVX	1/219	0.423741	0.643563	0	0	1.84722	1.58608	ATM
NCI H226	2/587	0.433778	0.643563	0	0	1.37927	1.152	ERBB4;NRG1
HCT15	1/226	0.433862	0.643563	0	0	1.78912	1.49396	INSR
SAOS2	1/228	0.436721	0.643563	0	0	1.77317	1.469	IRS1
SNB75	1/231	0.440984	0.643563	0	0	1.74978	1.43263	NRG1
UACC62	1/232	0.442398	0.643563	0	0	1.74212	1.42078	STAT3
ACHN	1/237	0.449415	0.643563	0	0	1.70477	1.36349	STAT1
OVCAR8	1/242	0.456345	0.643563	0	0	1.66898	1.30933	RELA
U138	1/284	0.511283	0.691301	0	0	1.41826	0.951414	BAD
GM2313	1/301	0.531939	0.691301	0	0	1.33673	0.843783	STAT1
GM97	2/753	0.566419	0.691301	0	0	1.06519	0.605477	CCND1;TSC2
HEK 293 T-rex	2/773	0.580877	0.691301	0	0	1.03648	0.563032	TSC2;NRG1
SHSYSY+RA	1/351	0.587857	0.691301	0	0	1.14286	0.607167	TSC2
U87	1/352	0.588906	0.691301	0	0	1.13954	0.603375	JAK2
SKMEL5	1/354	0.590996	0.691301	0	0	1.13297	0.595882	ATM
RS11846	1/360	0.597202	0.691301	0	0	1.11369	0.574109	ESR1
MALME 3M	1/366	0.603317	0.691301	0	0	1.09505	0.553344	ERBB3
CCRT CEM	2130-05-01	0.627073	0.703857	0	0	0.932026	0.43497	SRC;INSR;JAK2;PRKAB1;ESR1
GM1600	1/407	0.642732	0.707005	0	0	0.982407	0.434251	STAT1
RPMI 8226	1/452	0.681579	0.735036	0	0	0.882348	0.338242	FOXO3
RL7	1/521	0.733239	0.775541	0	0	0.762559	0.236609	BRCA1
MDA MB435	1/621	0.793834	0.82379	0	0	0.636274	0.146903	TSC2
A204	1/694	0.829329	0.844687	0	0	0.5671	0.106126	NRG1
HL60	1914-01-01	0.993499	0.993499	0	0	0.192421	0.00125496	ESR1
