## Supplementary material for "maGENEgerZ: An Efficient AI-Based Framework Can Extract More Expressed Genes and Biological Insights Underlying Breast Cancer Drug Response Mechanism": Table3_C.xlsx

### Sheet: esvm
Term	Overlap	P-value	Adjusted P-value	Old P-value	Old Adjusted P-value	Odds Ratio	Combined Score	Genes
Ceritinib	4/35	1.7088e-06	0.000155501	0	0	55.8738	741.988	ALK;JAK2;MET;IGF1R
Erlotinib	5/100	5.00741e-06	0.000227837	0	0	23.2222	283.418	ALK;ERBB3;ERBB2;JAK2;MET
Entrectinib	3/17	9.75308e-06	0.000266683	0	0	90.8936	1048.72	ALK;JAK2;IGF1R
Quercetin	5/119	1.17223e-05	0.000266683	0	0	19.3333	219.511	ALK;CCND1;AKT1;MET;IGF1R
Infigratinib	3/31	6.29014e-05	0.00103842	0	0	45.4149	439.341	ALK;JAK2;MET
Osimertinib	2/6	9.12893e-05	0.00103842	0	0	207.771	1932.58	ALK;ERBB3
Brigatinib	2/6	9.12893e-05	0.00103842	0	0	207.771	1932.58	ALK;IGF1R
Vemurafenib	2/6	9.12893e-05	0.00103842	0	0	207.771	1932.58	ARAF;RAF1
Afatinib	3/38	0.000116606	0.00113486	0	0	36.3191	328.932	ERBB3;ERBB2;MET
Bosutinib	5/198	0.000133414	0.00113486	0	0	11.3742	101.481	ALK;ERBB3;ERBB2;JAK2;MET
Pazopanib	4/105	0.000137181	0.00113486	0	0	17.0891	151.994	ALK;JAK2;RAF1;MET
Vandetanib	4/109	0.000158485	0.00120184	0	0	16.4348	143.802	ALK;ERBB3;ERBB2;MET
Dabrafenib	2/9	0.000218047	0.00152633	0	0	118.708	1000.81	ARAF;RAF1
Dasatinib	4/127	0.000284851	0.00185153	0	0	14.017	114.428	ERBB3;ERBB2;JAK2;RAF1
Crizotinib	4/150	0.000535383	0.00324799	0	0	11.7951	88.8471	ALK;JAK2;MET;IGF1R
Niclosamide	2/15	0.000629902	0.00337183	0	0	63.9006	470.944	AKT1;JAK2
Masoprocol	2/15	0.000629902	0.00337183	0	0	63.9006	470.944	ESR1;IGF1R
Gefitinib	3/78	0.000980214	0.00495553	0	0	16.9149	117.182	ERBB3;ERBB2;MET
Lapatinib	2/20	0.00113076	0.00541574	0	0	46.1389	313.046	ERBB3;ERBB2
Midostaurin	4/205	0.00170742	0.00776875	0	0	8.5438	54.4477	ALK;AKT1;JAK2;MET
Neratinib	3/102	0.00212121	0.00898327	0	0	12.7988	78.7867	ERBB3;ERBB2;MET
Nintedanib	4/219	0.00217178	0.00898327	0	0	7.9818	48.9461	ALK;JAK2;MET;IGF1R
Bithionol	2/29	0.00238181	0.00942369	0	0	30.7454	185.699	ERBB2;ESR1
Hexachlorophene	2/31	0.00271926	0.0103105	0	0	28.6221	169.082	ERBB2;ESR1
Clomifene	2/32	0.00289592	0.0105412	0	0	27.6667	161.697	ERBB2;ESR1
Sorafenib	3/122	0.0035221	0.0123273	0	0	10.637	60.0855	ARAF;RAF1;MET
Sunitinib	4/265	0.00430194	0.0144991	0	0	6.55972	35.7419	ALK;JAK2;MET;IGF1R
Fedratinib	4/273	0.00477851	0.0155301	0	0	6.36205	33.9964	ALK;JAK2;MET;IGF1R
Tamoxifen	2/62	0.0105266	0.0330317	0	0	13.8125	62.9001	ERBB2;ESR1
Androstenediol	1/5	0.0124388	0.034701	0	0	101.765	446.438	ESR1
Alectinib	1/5	0.0124388	0.034701	0	0	101.765	446.438	ALK
Delgocitinib	1/5	0.0124388	0.034701	0	0	101.765	446.438	JAK2
Imatinib	2/70	0.0132742	0.034701	0	0	12.1826	52.6524	JAK2;RAF1
Nilotinib	2/72	0.0140048	0.034701	0	0	11.8333	50.5089	JAK2;RAF1
Mestranol	1/6	0.0149083	0.034701	0	0	81.4082	342.39	ESR1
Colistin	1/6	0.0149083	0.034701	0	0	81.4082	342.39	ERBB2
Levonorgestrel	1/6	0.0149083	0.034701	0	0	81.4082	342.39	ESR1
Dacomitinib	1/6	0.0149083	0.034701	0	0	81.4082	342.39	ERBB2
Tibolone	1/6	0.0149083	0.034701	0	0	81.4082	342.39	ESR1
Stanozolol	1/7	0.0173717	0.034701	0	0	67.8367	274.936	ESR1
Norethisterone	1/7	0.0173717	0.034701	0	0	67.8367	274.936	ESR1
Norethindrone Acetate	1/7	0.0173717	0.034701	0	0	67.8367	274.936	ESR1
Baricitinib	1/7	0.0173717	0.034701	0	0	67.8367	274.936	JAK2
Acalabrutinib	1/7	0.0173717	0.034701	0	0	67.8367	274.936	ERBB2
Fulvestrant	1/8	0.0198292	0.034701	0	0	58.1429	227.955	ESR1
Ethyl Hydroxybenzoate	1/8	0.0198292	0.034701	0	0	58.1429	227.955	ESR1
Estriol	1/8	0.0198292	0.034701	0	0	58.1429	227.955	ESR1
Gilteritinib	1/8	0.0198292	0.034701	0	0	58.1429	227.955	ALK
Estriol Succinate	1/8	0.0198292	0.034701	0	0	58.1429	227.955	ESR1
Filgotinib	1/8	0.0198292	0.034701	0	0	58.1429	227.955	JAK2
Tirabrutinib Hydrochloride	1/8	0.0198292	0.034701	0	0	58.1429	227.955	ERBB2
Ethylestrenol	1/8	0.0198292	0.034701	0	0	58.1429	227.955	ESR1
Diiodohydroxyquinoline	1/10	0.0247259	0.0392161	0	0	45.2177	167.301	ERBB2
Palbociclib	1/10	0.0247259	0.0392161	0	0	45.2177	167.301	CCND1
Trastuzumab Emtansine	1/10	0.0247259	0.0392161	0	0	45.2177	167.301	ERBB2
Tivozanib	1/10	0.0247259	0.0392161	0	0	45.2177	167.301	MET
Pralsetinib	1/10	0.0247259	0.0392161	0	0	45.2177	167.301	JAK2
Axitinib	2/98	0.0249949	0.0392161	0	0	8.61719	31.7895	JAK2;MET
Estradiol Benzoate	1/11	0.0271653	0.0418991	0	0	40.6939	146.735	ESR1
Regorafenib	1/12	0.0295988	0.0427538	0	0	36.9926	130.215	RAF1
Estrone	1/12	0.0295988	0.0427538	0	0	36.9926	130.215	ESR1
Lorlatinib	1/12	0.0295988	0.0427538	0	0	36.9926	130.215	ALK
Medroxyprogesterone	1/12	0.0295988	0.0427538	0	0	36.9926	130.215	ESR1
Gossypol	1/13	0.0320262	0.0448367	0	0	33.9082	116.685	ESR1
Candesartan Cilexetil	1/13	0.0320262	0.0448367	0	0	33.9082	116.685	ERBB2
Cabozantinib	1/14	0.0344477	0.0474961	0	0	31.2983	105.422	MET
Mifepristone	1/15	0.0368633	0.050068	0	0	29.0612	95.9177	ESR1
Ruxolitinib	2/123	0.0379356	0.0507668	0	0	6.82817	22.3408	ALK;JAK2
Estradiol	1/17	0.0416767	0.0549649	0	0	25.426	80.7992	ESR1
Benzethonium	1/20	0.0488525	0.0626138	0	0	21.4082	64.6301	ERBB2
Ethinylestradiol	1/20	0.0488525	0.0626138	0	0	21.4082	64.6301	ESR1
Adenosine Triphosphate	1/21	0.0512328	0.0630025	0	0	20.3367	60.4281	JAK2
Doxorubicin	1/21	0.0512328	0.0630025	0	0	20.3367	60.4281	ERBB2
Paclitaxel	1/21	0.0512328	0.0630025	0	0	20.3367	60.4281	ERBB2
Progesterone	1/22	0.0536072	0.0641876	0	0	19.3673	56.6702	ESR1
Danazol	1/22	0.0536072	0.0641876	0	0	19.3673	56.6702	ESR1
Ibrutinib	1/24	0.0583386	0.0689456	0	0	17.6815	50.2417	ERBB2
Mitoxantrone	1/26	0.0630467	0.0735545	0	0	16.2653	44.9553	ERBB2
Suramin	1/31	0.0747165	0.0860658	0	0	13.551	35.1521	STAT1
Tofacitinib	1/32	0.0770333	0.0876253	0	0	13.1132	33.616	JAK2
Ebastine	1/36	0.0862437	0.0968911	0	0	11.6122	28.4567	ERBB2
Raloxifene	1/40	0.0953641	0.105831	0	0	10.4192	24.4856	ESR1
Diethylstilbestrol	1/44	0.104395	0.114457	0	0	9.44803	21.3485	ESR1
Metformin	1/48	0.113338	0.122783	0	0	8.64221	18.8174	PRKAB1
Amiodarone	1/56	0.130962	0.140206	0	0	7.38219	15.0069	ERBB2
Fluphenazine	1/57	0.133141	0.140881	0	0	7.25	14.6185	ERBB2
Econazole	1/59	0.137482	0.143803	0	0	6.9993	13.8884	ERBB2
Miconazole	1/61	0.141802	0.146636	0	0	6.76531	13.2148	ERBB2
Astemizole	1/62	0.143954	0.147189	0	0	6.65406	12.8973	ERBB2
Clotrimazole	1/67	0.154635	0.156353	0	0	6.14842	11.4772	ERBB2
Chlorpromazine	1/80	0.181799	0.181799	0	0	5.1333	8.75153	ERBB2
